# Signatures of adaptive evolution in platyrrhine primate genomes

**DOI:** 10.1101/2021.08.19.456368

**Authors:** Hazel Byrne, Timothy H. Webster, Sarah F. Brosnan, Patrícia Izar, Jessica W. Lynch

## Abstract

The family Cebidae (capuchin and squirrel monkeys) form a remarkable platyrrhine clade exhibiting among the largest primate encephalisation quotients. Each cebid lineage is characterised by notable lineage-specific traits, with capuchins showing striking similarities to Hominidae including high sensorimotor intelligence with tool use, advanced cognitive abilities, and behavioural flexibility. Here, we take a comparative genomics approach, analysing five cebid branches including successive lineages, to infer a stepwise timeline for cebid adaptive evolution. We uncover candidate targets of selection across various periods of cebid evolution that may underlie the emergence of lineage-specific traits. Our analyses highlight shifting and sustained selective pressures on genes related to brain development, longevity, reproduction, and morphology, including evidence for cumulative and diversifying neurobiological adaptations over cebid evolutionary history. In addition to generating a new, high-quality reference genome assembly for robust capuchins, our results lend to a better understanding of the adaptive diversification of this distinctive primate clade.
