## Supplemental Table 4 for "Signatures of adaptive evolution in platyrrhine primate genomes"

### Sheet: Sheet1
Table S4 Comparison of counts, total bases, genome alignment metrics, and BUSCO results for the seven RNAseq transcript assemblies.
Assembly ID	1: TrinDNv1	2: TrinDNv2	3: Cuffv1	4: PASAv1	5: TrinGGv1	6: PASAv2	7: NRv1
Pipeline	Trinity de novo	Abundance filtered de novo	Cufflinks reference-based	PASA	Trinity genome-guided	PASA	Non-redundant
Input	Normalised reads	TrinDNv1	Normalised reads	TrinDNv1 & Cuffv1	Normalised reads	TrinDNv1, Cuffv1 & TrinGGv1	PASAv2
Maker pass	NA	1 & 2	NA	1 & 2	NA	NA	3
Transcripts	792427	679938	121832	684426	597325	744790	73436
# > 500 bp	324353	255131	105413	314830	243512	352184	64580
% > 500 bp	0.409316	0.375227	0.865232	0.459991	0.407671	0.472863	0.879405
# > 1000 bp	179936	126679	66597	196372	136256	228485	59048
% > 1000 bp	0.227069	0.18631	0.54663	0.286915	0.22811	0.306778	0.804074
Avg. length	955	823	2017	1198	1054	1336	3505
Longest transcript	36181	36181	71770	39639	44424	69939	69939
Total length	757123962	559275555	245747840	819800870	629572226	995232952	257393464
Transcript N50	2191	1634	3589	3018	2804	3565	5228
Alignment metrics
Aligned	751411	645312	121832	643365	597296	705176	70738
% Aligned	0.94824	0.949075	1	0.940007	0.999951	0.946812	0.963261
Uniquely aligned	629246	560477	121392	554304	553161	611011	55249
Multiply aligned	3298	2342	63	2813	1672	3074	129
% Unaligned	0.05176	0.0509252	0	0.0599933	4.85498e-05	0.0531881	0.0367395
Avg. aligned %	0.932	0.942	0.999	0.939	0.983	0.946	0.927
Avg. aligned length	792	701	2017	1107	947	1242	3546
Avg. mismatches	1.239	1.076	0.006	0.611	1.049	0.556	0.931
Avg. blocks (per align.)	2.55	2.19	2.94	2.83	2.655	3.085	10.248
Avg. block length	311	320	686	391	357	403	346
Alignment N50	1713	1262	3596	2969	2476	3531	5527
Unaligned	41016	34626	0	41061	29	39614	2698
BUSCO results
Missing	224 | 3.6%	238 | 3.8%	1,068 | 17.2%	196 | 3.2%	447 | 7.2%	185 | 3.0%	252 | 4.1%
Fragmented	492 | 7.9%	494 | 8.0%	1,119 | 18.1%	352 | 5.7%	770 | 12.4%	329 | 5.3%	306 | 4.9%
Complete	5,476 | 88.4%	5,460 | 88.2%	4,005 | 64.7%	5,644 | 91.1%	4,975 | 80.3%	5,678 | 91.7%	5,634 | 91.0%
Total (N = 6,192)	5,968 | 96.4%	5,954 | 96.2%	5,124 | 82.8%	5,996 | 96.8%	5,745 | 92.8%	6,007 | 97.0%	5,940 | 95.9%
GeneMarkS-T Metrics
Predicted genes	166254	124841	45087	165968	116793	182601	49041
