## Supplemental Table 9 for "Signatures of adaptive evolution in platyrrhine primate genomes"

### Sheet: V5_final_no67
Table S9 Counts of groups (alignments) and species sets per lineage and species, along with other species set information including lineages analysed, species included, and tree setup.
Species set	Number of groups		Group counts per lineage							Species set analysed per lineage							Lineage tested	Species	Unrooted tree	Rooted tree		Counts of groups with this species											Species set analysed with this species
			Sapajus H1	Cebus H2	Ancestral Cebinae H3	Across Cebinae H3a	Ancestral Cebidae H4	Saimiri H5		Sapajus H1	Cebus H2	Ancestral Cebinae H3	Across Cebinae H3a	Ancestral Cebidae H4	Saimiri H5							Sape _1	Cimi _2	Sbol _3	Cjac _4	Mmul _5	Ptro _6	Hsap _7	Csyr _8	Mmur _9	Mmus _10		Sape _1	Cimi _2	Sbol _3	Cjac _4	Mmul _5	Ptro _6	Hsap _7	Csyr _8	Mmur _9	Mmus _10
Full (all 10 species)	4636	.	4636	4636	4636	4636	4636	4636	.	Y	Y	Y	Y	Y	Y	.	H1 H2 H3 H3a H4 H5	Sape,Cimi,Sbol,Cjac,Mmul,Ptro,Hsap,Csyr,Mmur,Mmus	((((((Sape,Cimi),Sbol),Cjac),(Mmul,(Ptro,Hsap))),Csyr),Mmur,Mmus);	(((((((Sape,Cimi),Sbol),Cjac),(Mmul,(Ptro,Hsap))),Csyr),Mmur),Mmus);	.	4636	4636	4636	4636	4636	4636	4636	4636	4636	4636	.	Y	Y	Y	Y	Y	Y	Y	Y	Y	Y	Key	Missing
																																											_1	Sapajus (Sape)
9_10	129	.	129	129	129	129	129	129	.	Y	Y	Y	Y	Y	Y	.	H1 H2 H3 H3a H4 H5	Sape,Cimi,Sbol,Cjac,Mmul,Ptro,Hsap,Csyr,Mmur	(((((Sape,Cimi),Sbol),Cjac),(Mmul,(Ptro,Hsap))),Csyr,Mmur);	((((((Sape,Cimi),Sbol),Cjac),(Mmul,(Ptro,Hsap))),Csyr),Mmur);	.	129	129	129	129	129	129	129	129	129	0	.	Y	Y	Y	Y	Y	Y	Y	Y	Y		_2	Cebus (Cimi)
9_9	95	.	95	95	95	95	95	95	.	Y	Y	Y	Y	Y	Y	.	H1 H2 H3 H3a H4 H5	Sape,Cimi,Sbol,Cjac,Mmul,Ptro,Hsap,Csyr,Mmus	(((((Sape,Cimi),Sbol),Cjac),(Mmul,(Ptro,Hsap))),Csyr,Mmus);	((((((Sape,Cimi),Sbol),Cjac),(Mmul,(Ptro,Hsap))),Csyr),Mmus);	.	95	95	95	95	95	95	95	95	0	95	.	Y	Y	Y	Y	Y	Y	Y	Y		Y	_3	Saimiri (Sbol)
9_8	448	.	448	448	448	448	448	448	.	Y	Y	Y	Y	Y	Y	.	H1 H2 H3 H3a H4 H5	Sape,Cimi,Sbol,Cjac,Mmul,Ptro,Hsap,Mmur,Mmus	(((((Sape,Cimi),Sbol),Cjac),(Mmul,(Ptro,Hsap))),Mmur,Mmus);	((((((Sape,Cimi),Sbol),Cjac),(Mmul,(Ptro,Hsap))),Mmur),Mmus);	.	448	448	448	448	448	448	448	0	448	448	.	Y	Y	Y	Y	Y	Y	Y		Y	Y	_4	Callithrix (Cjac)
9_7	408	.	408	408	408	408	408	408	.	Y	Y	Y	Y	Y	Y	.	H1 H2 H3 H3a H4 H5	Sape,Cimi,Sbol,Cjac,Mmul,Ptro,Csyr,Mmur,Mmus	((((((Sape,Cimi),Sbol),Cjac),(Mmul,Ptro)),Csyr),Mmur,Mmus);	(((((((Sape,Cimi),Sbol),Cjac),(Mmul,Ptro)),Csyr),Mmur),Mmus);	.	408	408	408	408	408	408	0	408	408	408	.	Y	Y	Y	Y	Y	Y		Y	Y	Y	_5	Macaca (Mmul)
9_6	27	.	27	27	27	27	27	27	.	Y	Y	Y	Y	Y	Y	.	H1 H2 H3 H3a H4 H5	Sape,Cimi,Sbol,Cjac,Mmul,Hsap,Csyr,Mmur,Mmus	((((((Sape,Cimi),Sbol),Cjac),(Mmul,Hsap)),Csyr),Mmur,Mmus);	(((((((Sape,Cimi),Sbol),Cjac),(Mmul,Hsap)),Csyr),Mmur),Mmus);	.	27	27	27	27	27	0	27	27	27	27	.	Y	Y	Y	Y	Y		Y	Y	Y	Y	_6	Pan (Ptro)
9_5	470	.	470	470	470	470	470	470	.	Y	Y	Y	Y	Y	Y	.	H1 H2 H3 H3a H4 H5	Sape,Cimi,Sbol,Cjac,Ptro,Hsap,Csyr,Mmur,Mmus	((((((Sape,Cimi),Sbol),Cjac),(Ptro,Hsap)),Csyr),Mmur,Mmus);	(((((((Sape,Cimi),Sbol),Cjac),(Ptro,Hsap)),Csyr),Mmur),Mmus);	.	470	470	470	470	0	470	470	470	470	470	.	Y	Y	Y	Y		Y	Y	Y	Y	Y	_7	Homo (Hsap)
9_4	55	.	55	55	55	55	0	55	.	Y	Y	Y	Y		Y	.	H1 H2 H3 H3a H5	Sape,Cimi,Sbol,Mmul,Ptro,Hsap,Csyr,Mmur,Mmus	(((((Sape,Cimi),Sbol),(Mmul,(Ptro,Hsap))),Csyr),Mmur,Mmus);	((((((Sape,Cimi),Sbol),(Mmul,(Ptro,Hsap))),Csyr),Mmur),Mmus);	.	55	55	55	0	55	55	55	55	55	55	.	Y	Y	Y		Y	Y	Y	Y	Y	Y	_8	Carlito (Csyr)
9_3	63	.	63	63	63	0	0	0	.	Y	Y	Y				.	H1 H2 H3	Sape,Cimi,Cjac,Mmul,Ptro,Hsap,Csyr,Mmur,Mmus	(((((Sape,Cimi),Cjac),(Mmul,(Ptro,Hsap))),Csyr),Mmur,Mmus);	((((((Sape,Cimi),Cjac),(Mmul,(Ptro,Hsap))),Csyr),Mmur),Mmus);	.	63	63	0	63	63	63	63	63	63	63	.	Y	Y		Y	Y	Y	Y	Y	Y	Y	_9	Microcebus (Mmur)
9_2	33	.	0	0	0	33	33	33	.				Y	Y	Y	.	H3a H4 H5	Sape,Sbol,Cjac,Mmul,Ptro,Hsap,Csyr,Mmur,Mmus	(((((Sape,Sbol),Cjac),(Mmul,(Ptro,Hsap))),Csyr),Mmur,Mmus);	((((((Sape,Sbol),Cjac),(Mmul,(Ptro,Hsap))),Csyr),Mmur),Mmus);	.	33	0	33	33	33	33	33	33	33	33	.	Y		Y	Y	Y	Y	Y	Y	Y	Y	_10	Mus (Mmus)
9_1	1091	.	0	0	0	1091	1091	1091	.				Y	Y	Y	.	H3a H4 H5	Cimi,Sbol,Cjac,Mmul,Ptro,Hsap,Csyr,Mmur,Mmus	(((((Cimi,Sbol),Cjac),(Mmul,(Ptro,Hsap))),Csyr),Mmur,Mmus);	((((((Cimi,Sbol),Cjac),(Mmul,(Ptro,Hsap))),Csyr),Mmur),Mmus);	.	0	1091	1091	1091	1091	1091	1091	1091	1091	1091	.		Y	Y	Y	Y	Y	Y	Y	Y	Y
Total Set 9 (10)	2819	.	1695	1695	1695	2756	2701	2756	.	8	8	8	9	8	9	.						1728	2786	2756	2764	2349	2792	2411	2371	2724	2690		9	9	9	9	9	9	9	9	9	9
8_9_10	16	.	16	16	16	16	16	16	.	Y	Y	Y	Y	Y	Y	.	H1 H2 H3 H3a H4 H5	Sape,Cimi,Sbol,Cjac,Mmul,Ptro,Hsap,Csyr	((((Sape,Cimi),Sbol),Cjac),(Mmul,(Ptro,Hsap)),Csyr);	(((((Sape,Cimi),Sbol),Cjac),(Mmul,(Ptro,Hsap))),Csyr);	.	16	16	16	16	16	16	16	16	0	0	.	Y	Y	Y	Y	Y	Y	Y	Y
8_8_9	77	.	77	77	77	77	77	77	.	Y	Y	Y	Y	Y	Y	.	H1 H2 H3 H3a H4 H5	Sape,Cimi,Sbol,Cjac,Mmul,Ptro,Hsap,Mmus	((((Sape,Cimi),Sbol),Cjac),(Mmul,(Ptro,Hsap)),Mmus);	(((((Sape,Cimi),Sbol),Cjac),(Mmul,(Ptro,Hsap))),Mmus);	.	77	77	77	77	77	77	77	0	0	77	.	Y	Y	Y	Y	Y	Y	Y			Y
8_8_10	22	.	22	22	22	22	22	22	.	Y	Y	Y	Y	Y	Y	.	H1 H2 H3 H3a H4 H5	Sape,Cimi,Sbol,Cjac,Mmul,Ptro,Hsap,Mmur	((((Sape,Cimi),Sbol),Cjac),(Mmul,(Ptro,Hsap)),Mmur);	(((((Sape,Cimi),Sbol),Cjac),(Mmul,(Ptro,Hsap))),Mmur);	.	22	22	22	22	22	22	22	0	22	0	.	Y	Y	Y	Y	Y	Y	Y		Y
8_7_9	10	.	10	10	10	10	10	10	.	Y	Y	Y	Y	Y	Y	.	H1 H2 H3 H3a H4 H5	Sape,Cimi,Sbol,Cjac,Mmul,Ptro,Csyr,Mmus	(((((Sape,Cimi),Sbol),Cjac),(Mmul,Ptro)),Csyr,Mmus);	((((((Sape,Cimi),Sbol),Cjac),(Mmul,Ptro)),Csyr),Mmus);	.	10	10	10	10	10	10	0	10	0	10	.	Y	Y	Y	Y	Y	Y		Y		Y
8_7_8	45	.	45	45	45	45	45	45	.	Y	Y	Y	Y	Y	Y	.	H1 H2 H3 H3a H4 H5	Sape,Cimi,Sbol,Cjac,Mmul,Ptro,Mmur,Mmus	(((((Sape,Cimi),Sbol),Cjac),(Mmul,Ptro)),Mmur,Mmus);	((((((Sape,Cimi),Sbol),Cjac),(Mmul,Ptro)),Mmur),Mmus);	.	45	45	45	45	45	45	0	0	45	45	.	Y	Y	Y	Y	Y	Y			Y	Y
8_7_10	24	.	24	24	24	24	24	24	.	Y	Y	Y	Y	Y	Y	.	H1 H2 H3 H3a H4 H5	Sape,Cimi,Sbol,Cjac,Mmul,Ptro,Csyr,Mmur	(((((Sape,Cimi),Sbol),Cjac),(Mmul,Ptro)),Csyr,Mmur);	((((((Sape,Cimi),Sbol),Cjac),(Mmul,Ptro)),Csyr),Mmur);	.	24	24	24	24	24	24	0	24	24	0	.	Y	Y	Y	Y	Y	Y		Y	Y
8_6_9	2	.	2	2	2	2	2	2	.	Y	Y	Y	Y	Y	Y	.	H1 H2 H3 H3a H4 H5	Sape,Cimi,Sbol,Cjac,Mmul,Hsap,Csyr,Mmus	(((((Sape,Cimi),Sbol),Cjac),(Mmul,Hsap)),Csyr,Mmus);	((((((Sape,Cimi),Sbol),Cjac),(Mmul,Hsap)),Csyr),Mmus);	.	2	2	2	2	2	0	2	2	0	2	.	Y	Y	Y	Y	Y		Y	Y		Y
8_6_8	5	.	5	5	5	5	5	5	.	Y	Y	Y	Y	Y	Y	.	H1 H2 H3 H3a H4 H5	Sape,Cimi,Sbol,Cjac,Mmul,Hsap,Mmur,Mmus	(((((Sape,Cimi),Sbol),Cjac),(Mmul,Hsap)),Mmur,Mmus);	((((((Sape,Cimi),Sbol),Cjac),(Mmul,Hsap)),Mmur),Mmus);	.	5	5	5	5	5	0	5	0	5	5	.	Y	Y	Y	Y	Y		Y		Y	Y
8_6_7	8	.	8	8	8	8	8	8	.	Y	Y	Y	Y	Y	Y	.	H1 H2 H3 H3a H4 H5	Sape,Cimi,Sbol,Cjac,Mmul,Csyr,Mmur,Mmus	((((((Sape,Cimi),Sbol),Cjac),Mmul),Csyr),Mmur,Mmus);	(((((((Sape,Cimi),Sbol),Cjac),Mmul),Csyr),Mmur),Mmus);	.	8	8	8	8	8	0	0	8	8	8	.	Y	Y	Y	Y	Y			Y	Y	Y
8_6_10	4	.	4	4	4	4	4	4	.	Y	Y	Y	Y	Y	Y	.	H1 H2 H3 H3a H4 H5	Sape,Cimi,Sbol,Cjac,Mmul,Hsap,Csyr,Mmur	(((((Sape,Cimi),Sbol),Cjac),(Mmul,Hsap)),Csyr,Mmur);	((((((Sape,Cimi),Sbol),Cjac),(Mmul,Hsap)),Csyr),Mmur);	.	4	4	4	4	4	0	4	4	4	0	.	Y	Y	Y	Y	Y		Y	Y	Y
8_5_9	19	.	19	19	19	19	19	19	.	Y	Y	Y	Y	Y	Y	.	H1 H2 H3 H3a H4 H5	Sape,Cimi,Sbol,Cjac,Ptro,Hsap,Csyr,Mmus	(((((Sape,Cimi),Sbol),Cjac),(Ptro,Hsap)),Csyr,Mmus);	((((((Sape,Cimi),Sbol),Cjac),(Ptro,Hsap)),Csyr),Mmus);	.	19	19	19	19	0	19	19	19	0	19	.	Y	Y	Y	Y		Y	Y	Y		Y
8_5_8	82	.	82	82	82	82	82	82	.	Y	Y	Y	Y	Y	Y	.	H1 H2 H3 H3a H4 H5	Sape,Cimi,Sbol,Cjac,Ptro,Hsap,Mmur,Mmus	(((((Sape,Cimi),Sbol),Cjac),(Ptro,Hsap)),Mmur,Mmus);	((((((Sape,Cimi),Sbol),Cjac),(Ptro,Hsap)),Mmur),Mmus);	.	82	82	82	82	0	82	82	0	82	82	.	Y	Y	Y	Y		Y	Y		Y	Y
8_5_7	26	.	26	26	26	26	26	26	.	Y	Y	Y	Y	Y	Y	.	H1 H2 H3 H3a H4 H5	Sape,Cimi,Sbol,Cjac,Ptro,Csyr,Mmur,Mmus	((((((Sape,Cimi),Sbol),Cjac),Ptro),Csyr),Mmur,Mmus);	(((((((Sape,Cimi),Sbol),Cjac),Ptro),Csyr),Mmur),Mmus);	.	26	26	26	26	0	26	0	26	26	26	.	Y	Y	Y	Y		Y		Y	Y	Y
8_5_6	5	.	5	5	5	5	5	5	.	Y	Y	Y	Y	Y	Y	.	H1 H2 H3 H3a H4 H5	Sape,Cimi,Sbol,Cjac,Hsap,Csyr,Mmur,Mmus	((((((Sape,Cimi),Sbol),Cjac),Hsap),Csyr),Mmur,Mmus);	(((((((Sape,Cimi),Sbol),Cjac),Hsap),Csyr),Mmur),Mmus);	.	5	5	5	5	0	0	5	5	5	5	.	Y	Y	Y	Y			Y	Y	Y	Y
8_5_10	27	.	27	27	27	27	27	27	.	Y	Y	Y	Y	Y	Y	.	H1 H2 H3 H3a H4 H5	Sape,Cimi,Sbol,Cjac,Ptro,Hsap,Csyr,Mmur	(((((Sape,Cimi),Sbol),Cjac),(Ptro,Hsap)),Csyr,Mmur);	((((((Sape,Cimi),Sbol),Cjac),(Ptro,Hsap)),Csyr),Mmur);	.	27	27	27	27	0	27	27	27	27	0	.	Y	Y	Y	Y		Y	Y	Y	Y
8_4_9	6	.	6	6	6	6	0	6	.	Y	Y	Y	Y		Y	.	H1 H2 H3 H3a H5	Sape,Cimi,Sbol,Mmul,Ptro,Hsap,Csyr,Mmus	((((Sape,Cimi),Sbol),(Mmul,(Ptro,Hsap))),Csyr,Mmus);	(((((Sape,Cimi),Sbol),(Mmul,(Ptro,Hsap))),Csyr),Mmus);	.	6	6	6	0	6	6	6	6	0	6	.	Y	Y	Y		Y	Y	Y	Y		Y
8_4_8	20	.	20	20	20	20	0	20	.	Y	Y	Y	Y		Y	.	H1 H2 H3 H3a H5	Sape,Cimi,Sbol,Mmul,Ptro,Hsap,Mmur,Mmus	((((Sape,Cimi),Sbol),(Mmul,(Ptro,Hsap))),Mmur,Mmus);	(((((Sape,Cimi),Sbol),(Mmul,(Ptro,Hsap))),Mmur),Mmus);	.	20	20	20	0	20	20	20	0	20	20	.	Y	Y	Y		Y	Y	Y		Y	Y
8_4_7	8	.	8	8	8	8	0	8	.	Y	Y	Y	Y		Y	.	H1 H2 H3 H3a H5	Sape,Cimi,Sbol,Mmul,Ptro,Csyr,Mmur,Mmus	(((((Sape,Cimi),Sbol),(Mmul,Ptro)),Csyr),Mmur,Mmus);	((((((Sape,Cimi),Sbol),(Mmul,Ptro)),Csyr),Mmur),Mmus);	.	8	8	8	0	8	8	0	8	8	8	.	Y	Y	Y		Y	Y		Y	Y	Y
8_4_6	2	.	2	2	2	2	0	2	.	Y	Y	Y	Y		Y	.	H1 H2 H3 H3a H5	Sape,Cimi,Sbol,Mmul,Hsap,Csyr,Mmur,Mmus	(((((Sape,Cimi),Sbol),(Mmul,Hsap)),Csyr),Mmur,Mmus);	((((((Sape,Cimi),Sbol),(Mmul,Hsap)),Csyr),Mmur),Mmus);	.	2	2	2	0	2	0	2	2	2	2	.	Y	Y	Y		Y		Y	Y	Y	Y
8_4_5	9	.	9	9	9	9	0	9	.	Y	Y	Y	Y		Y	.	H1 H2 H3 H3a H5	Sape,Cimi,Sbol,Ptro,Hsap,Csyr,Mmur,Mmus	(((((Sape,Cimi),Sbol),(Ptro,Hsap)),Csyr),Mmur,Mmus);	((((((Sape,Cimi),Sbol),(Ptro,Hsap)),Csyr),Mmur),Mmus);	.	9	9	9	0	0	9	9	9	9	9	.	Y	Y	Y			Y	Y	Y	Y	Y
8_4_10	7	.	7	7	7	7	0	7	.	Y	Y	Y	Y		Y	.	H1 H2 H3 H3a H5	Sape,Cimi,Sbol,Mmul,Ptro,Hsap,Csyr,Mmur	((((Sape,Cimi),Sbol),(Mmul,(Ptro,Hsap))),Csyr,Mmur);	(((((Sape,Cimi),Sbol),(Mmul,(Ptro,Hsap))),Csyr),Mmur);	.	7	7	7	0	7	7	7	7	7	0	.	Y	Y	Y		Y	Y	Y	Y	Y
8_3_9	6	.	6	6	6	0	0	0	.	Y	Y	Y				.	H1 H2 H3	Sape,Cimi,Cjac,Mmul,Ptro,Hsap,Csyr,Mmus	((((Sape,Cimi),Cjac),(Mmul,(Ptro,Hsap))),Csyr,Mmus);	(((((Sape,Cimi),Cjac),(Mmul,(Ptro,Hsap))),Csyr),Mmus);	.	6	6	0	6	6	6	6	6	0	6	.	Y	Y		Y	Y	Y	Y	Y		Y
8_3_8	36	.	36	36	36	0	0	0	.	Y	Y	Y				.	H1 H2 H3	Sape,Cimi,Cjac,Mmul,Ptro,Hsap,Mmur,Mmus	((((Sape,Cimi),Cjac),(Mmul,(Ptro,Hsap))),Mmur,Mmus);	(((((Sape,Cimi),Cjac),(Mmul,(Ptro,Hsap))),Mmur),Mmus);	.	36	36	0	36	36	36	36	0	36	36	.	Y	Y		Y	Y	Y	Y		Y	Y
8_3_7	3	.	3	3	3	0	0	0	.	Y	Y	Y				.	H1 H2 H3	Sape,Cimi,Cjac,Mmul,Ptro,Csyr,Mmur,Mmus	(((((Sape,Cimi),Cjac),(Mmul,Ptro)),Csyr),Mmur,Mmus);	((((((Sape,Cimi),Cjac),(Mmul,Ptro)),Csyr),Mmur),Mmus);	.	3	3	0	3	3	3	0	3	3	3	.	Y	Y		Y	Y	Y		Y	Y	Y
8_3_6	2	.	2	2	2	0	0	0	.	Y	Y	Y				.	H1 H2 H3	Sape,Cimi,Cjac,Mmul,Hsap,Csyr,Mmur,Mmus	(((((Sape,Cimi),Cjac),(Mmul,Hsap)),Csyr),Mmur,Mmus);	((((((Sape,Cimi),Cjac),(Mmul,Hsap)),Csyr),Mmur),Mmus);	.	2	2	0	2	2	0	2	2	2	2	.	Y	Y		Y	Y		Y	Y	Y	Y
8_3_5	12	.	12	12	12	0	0	0	.	Y	Y	Y				.	H1 H2 H3	Sape,Cimi,Cjac,Ptro,Hsap,Csyr,Mmur,Mmus	(((((Sape,Cimi),Cjac),(Ptro,Hsap)),Csyr),Mmur,Mmus);	((((((Sape,Cimi),Cjac),(Ptro,Hsap)),Csyr),Mmur),Mmus);	.	12	12	0	12	0	12	12	12	12	12	.	Y	Y		Y		Y	Y	Y	Y	Y
8_3_4	6	.	6	6	0	0	0	0	.	Y	Y					.	H1 H2	Sape,Cimi,Mmul,Ptro,Hsap,Csyr,Mmur,Mmus	((((Sape,Cimi),(Mmul,(Ptro,Hsap))),Csyr),Mmur,Mmus);	(((((Sape,Cimi),(Mmul,(Ptro,Hsap))),Csyr),Mmur),Mmus);	.	6	6	0	0	6	6	6	6	6	6	.	Y	Y			Y	Y	Y	Y	Y	Y
8_3_10	1	.	1	1	1	0	0	0	.	Y	Y	Y				.	H1 H2 H3	Sape,Cimi,Cjac,Mmul,Ptro,Hsap,Csyr,Mmur	((((Sape,Cimi),Cjac),(Mmul,(Ptro,Hsap))),Csyr,Mmur);	(((((Sape,Cimi),Cjac),(Mmul,(Ptro,Hsap))),Csyr),Mmur);	.	1	1	0	1	1	1	1	1	1	0	.	Y	Y		Y	Y	Y	Y	Y	Y
8_2_9	5	.	0	0	0	5	5	5	.				Y	Y	Y	.	H3a H4 H5	Sape,Sbol,Cjac,Mmul,Ptro,Hsap,Csyr,Mmus	((((Sape,Sbol),Cjac),(Mmul,(Ptro,Hsap))),Csyr,Mmus);	(((((Sape,Sbol),Cjac),(Mmul,(Ptro,Hsap))),Csyr),Mmus);	.	5	0	5	5	5	5	5	5	0	5	.	Y		Y	Y	Y	Y	Y	Y		Y
8_2_8	12	.	0	0	0	12	12	12	.				Y	Y	Y	.	H3a H4 H5	Sape,Sbol,Cjac,Mmul,Ptro,Hsap,Mmur,Mmus	((((Sape,Sbol),Cjac),(Mmul,(Ptro,Hsap))),Mmur,Mmus);	(((((Sape,Sbol),Cjac),(Mmul,(Ptro,Hsap))),Mmur),Mmus);	.	12	0	12	12	12	12	12	0	12	12	.	Y		Y	Y	Y	Y	Y		Y	Y
8_2_7	6	.	0	0	0	6	6	6	.				Y	Y	Y	.	H3a H4 H5	Sape,Sbol,Cjac,Mmul,Ptro,Csyr,Mmur,Mmus	(((((Sape,Sbol),Cjac),(Mmul,Ptro)),Csyr),Mmur,Mmus);	((((((Sape,Sbol),Cjac),(Mmul,Ptro)),Csyr),Mmur),Mmus);	.	6	0	6	6	6	6	0	6	6	6	.	Y		Y	Y	Y	Y		Y	Y	Y
8_2_5	3	.	0	0	0	3	3	3	.				Y	Y	Y	.	H3a H4 H5	Sape,Sbol,Cjac,Ptro,Hsap,Csyr,Mmur,Mmus	(((((Sape,Sbol),Cjac),(Ptro,Hsap)),Csyr),Mmur,Mmus);	((((((Sape,Sbol),Cjac),(Ptro,Hsap)),Csyr),Mmur),Mmus);	.	3	0	3	3	0	3	3	3	3	3	.	Y		Y	Y		Y	Y	Y	Y	Y
8_2_4	1	.	0	0	0	1	0	1	.				Y		Y	.	H3a H5	Sape,Sbol,Mmul,Ptro,Hsap,Csyr,Mmur,Mmus	((((Sape,Sbol),(Mmul,(Ptro,Hsap))),Csyr),Mmur,Mmus);	(((((Sape,Sbol),(Mmul,(Ptro,Hsap))),Csyr),Mmur),Mmus);	.	1	0	1	0	1	1	1	1	1	1	.	Y		Y		Y	Y	Y	Y	Y	Y
8_2_10	3	.	0	0	0	3	3	3	.				Y	Y	Y	.	H3a H4 H5	Sape,Sbol,Cjac,Mmul,Ptro,Hsap,Csyr,Mmur	((((Sape,Sbol),Cjac),(Mmul,(Ptro,Hsap))),Csyr,Mmur);	(((((Sape,Sbol),Cjac),(Mmul,(Ptro,Hsap))),Csyr),Mmur);	.	3	0	3	3	3	3	3	3	3	0	.	Y		Y	Y	Y	Y	Y	Y	Y
8_1_9	25	.	0	0	0	25	25	25	.				Y	Y	Y	.	H3a H4 H5	Cimi,Sbol,Cjac,Mmul,Ptro,Hsap,Csyr,Mmus	((((Cimi,Sbol),Cjac),(Mmul,(Ptro,Hsap))),Csyr,Mmus);	(((((Cimi,Sbol),Cjac),(Mmul,(Ptro,Hsap))),Csyr),Mmus);	.	0	25	25	25	25	25	25	25	0	25	.		Y	Y	Y	Y	Y	Y	Y		Y
8_1_8	238	.	0	0	0	238	238	238	.				Y	Y	Y	.	H3a H4 H5	Cimi,Sbol,Cjac,Mmul,Ptro,Hsap,Mmur,Mmus	((((Cimi,Sbol),Cjac),(Mmul,(Ptro,Hsap))),Mmur,Mmus);	(((((Cimi,Sbol),Cjac),(Mmul,(Ptro,Hsap))),Mmur),Mmus);	.	0	238	238	238	238	238	238	0	238	238	.		Y	Y	Y	Y	Y	Y		Y	Y
8_1_7	77	.	0	0	0	77	77	77	.				Y	Y	Y	.	H3a H4 H5	Cimi,Sbol,Cjac,Mmul,Ptro,Csyr,Mmur,Mmus	(((((Cimi,Sbol),Cjac),(Mmul,Ptro)),Csyr),Mmur,Mmus);	((((((Cimi,Sbol),Cjac),(Mmul,Ptro)),Csyr),Mmur),Mmus);	.	0	77	77	77	77	77	0	77	77	77	.		Y	Y	Y	Y	Y		Y	Y	Y
8_1_6	22	.	0	0	0	22	22	22	.				Y	Y	Y	.	H3a H4 H5	Cimi,Sbol,Cjac,Mmul,Hsap,Csyr,Mmur,Mmus	(((((Cimi,Sbol),Cjac),(Mmul,Hsap)),Csyr),Mmur,Mmus);	((((((Cimi,Sbol),Cjac),(Mmul,Hsap)),Csyr),Mmur),Mmus);	.	0	22	22	22	22	0	22	22	22	22	.		Y	Y	Y	Y		Y	Y	Y	Y
8_1_5	95	.	0	0	0	95	95	95	.				Y	Y	Y	.	H3a H4 H5	Cimi,Sbol,Cjac,Ptro,Hsap,Csyr,Mmur,Mmus	(((((Cimi,Sbol),Cjac),(Ptro,Hsap)),Csyr),Mmur,Mmus);	((((((Cimi,Sbol),Cjac),(Ptro,Hsap)),Csyr),Mmur),Mmus);	.	0	95	95	95	0	95	95	95	95	95	.		Y	Y	Y		Y	Y	Y	Y	Y
8_1_4	28	.	0	0	0	28	0	28	.				Y		Y	.	H3a H5	Cimi,Sbol,Mmul,Ptro,Hsap,Csyr,Mmur,Mmus	((((Cimi,Sbol),(Mmul,(Ptro,Hsap))),Csyr),Mmur,Mmus);	(((((Cimi,Sbol),(Mmul,(Ptro,Hsap))),Csyr),Mmur),Mmus);	.	0	28	28	0	28	28	28	28	28	28	.		Y	Y		Y	Y	Y	Y	Y	Y
8_1_10	78	.	0	0	0	78	78	78	.				Y	Y	Y	.	H3a H4 H5	Cimi,Sbol,Cjac,Mmul,Ptro,Hsap,Csyr,Mmur	((((Cimi,Sbol),Cjac),(Mmul,(Ptro,Hsap))),Csyr,Mmur);	(((((Cimi,Sbol),Cjac),(Mmul,(Ptro,Hsap))),Csyr),Mmur);	.	0	78	78	78	78	78	78	78	78	0	.		Y	Y	Y	Y	Y	Y	Y	Y
Total Set 8 (41)	1083	.	490	490	484	1017	936	1017	.	28	28	27	34	26	34	.						520	1053	1017	996	805	1033	876	546	917	901		34	35	34	32	32	33	32	32	32	32
7_8_9_10	14	.	14	14	14	14	14	14	.	Y	Y	Y	Y	Y	Y	.	H1 H2 H3 H3a H4 H5	Sape,Cimi,Sbol,Cjac,Mmul,Ptro,Hsap	((((Sape,Cimi),Sbol),Cjac),Mmul,(Ptro,Hsap));	((((Sape,Cimi),Sbol),Cjac),(Mmul,(Ptro,Hsap)));	.	14	14	14	14	14	14	14	0	0	0	.	Y	Y	Y	Y	Y	Y	Y
7_7_9_10	2	.	2	2	2	2	2	2	.	Y	Y	Y	Y	Y	Y	.	H1 H2 H3 H3a H4 H5	Sape,Cimi,Sbol,Cjac,Mmul,Ptro,Csyr	((((Sape,Cimi),Sbol),Cjac),(Mmul,Ptro),Csyr);	(((((Sape,Cimi),Sbol),Cjac),(Mmul,Ptro)),Csyr);	.	2	2	2	2	2	2	0	2	0	0	.	Y	Y	Y	Y	Y	Y		Y
7_7_8_9	6	.	6	6	6	6	6	6	.	Y	Y	Y	Y	Y	Y	.	H1 H2 H3 H3a H4 H5	Sape,Cimi,Sbol,Cjac,Mmul,Ptro,Mmus	((((Sape,Cimi),Sbol),Cjac),(Mmul,Ptro),Mmus);	(((((Sape,Cimi),Sbol),Cjac),(Mmul,Ptro)),Mmus);	.	6	6	6	6	6	6	0	0	0	6	.	Y	Y	Y	Y	Y	Y				Y
7_7_8_10	5	.	5	5	5	5	5	5	.	Y	Y	Y	Y	Y	Y	.	H1 H2 H3 H3a H4 H5	Sape,Cimi,Sbol,Cjac,Mmul,Ptro,Mmur	((((Sape,Cimi),Sbol),Cjac),(Mmul,Ptro),Mmur);	(((((Sape,Cimi),Sbol),Cjac),(Mmul,Ptro)),Mmur);	.	5	5	5	5	5	5	0	0	5	0	.	Y	Y	Y	Y	Y	Y			Y
7_6_8_9	4	.	4	4	4	4	4	4	.	Y	Y	Y	Y	Y	Y	.	H1 H2 H3 H3a H4 H5	Sape,Cimi,Sbol,Cjac,Mmul,Hsap,Mmus	((((Sape,Cimi),Sbol),Cjac),(Mmul,Hsap),Mmus);	(((((Sape,Cimi),Sbol),Cjac),(Mmul,Hsap)),Mmus);	.	4	4	4	4	4	0	4	0	0	4	.	Y	Y	Y	Y	Y		Y			Y
7_6_7_10	1	.	1	1	1	1	1	1	.	Y	Y	Y	Y	Y	Y	.	H1 H2 H3 H3a H4 H5	Sape,Cimi,Sbol,Cjac,Mmul,Csyr,Mmur	(((((Sape,Cimi),Sbol),Cjac),Mmul),Csyr,Mmur);	((((((Sape,Cimi),Sbol),Cjac),Mmul),Csyr),Mmur);	.	1	1	1	1	1	0	0	1	1	0	.	Y	Y	Y	Y	Y			Y	Y
7_5_9_10	2	.	2	2	2	2	2	2	.	Y	Y	Y	Y	Y	Y	.	H1 H2 H3 H3a H4 H5	Sape,Cimi,Sbol,Cjac,Ptro,Hsap,Csyr	((((Sape,Cimi),Sbol),Cjac),(Ptro,Hsap),Csyr);	(((((Sape,Cimi),Sbol),Cjac),(Ptro,Hsap)),Csyr);	.	2	2	2	2	0	2	2	2	0	0	.	Y	Y	Y	Y		Y	Y	Y
7_5_8_9	5	.	5	5	5	5	5	5	.	Y	Y	Y	Y	Y	Y	.	H1 H2 H3 H3a H4 H5	Sape,Cimi,Sbol,Cjac,Ptro,Hsap,Mmus	((((Sape,Cimi),Sbol),Cjac),(Ptro,Hsap),Mmus);	(((((Sape,Cimi),Sbol),Cjac),(Ptro,Hsap)),Mmus);	.	5	5	5	5	0	5	5	0	0	5	.	Y	Y	Y	Y		Y	Y			Y
7_5_8_10	2	.	2	2	2	2	2	2	.	Y	Y	Y	Y	Y	Y	.	H1 H2 H3 H3a H4 H5	Sape,Cimi,Sbol,Cjac,Ptro,Hsap,Mmur	((((Sape,Cimi),Sbol),Cjac),(Ptro,Hsap),Mmur);	(((((Sape,Cimi),Sbol),Cjac),(Ptro,Hsap)),Mmur);	.	2	2	2	2	0	2	2	0	2	0	.	Y	Y	Y	Y		Y	Y		Y
7_5_7_8	5	.	5	5	5	5	5	5	.	Y	Y	Y	Y	Y	Y	.	H1 H2 H3 H3a H4 H5	Sape,Cimi,Sbol,Cjac,Ptro,Csyr,Mmus	(((((Sape,Cimi),Sbol),Cjac),Ptro),Csyr,Mmus);	((((((Sape,Cimi),Sbol),Cjac),Ptro),Csyr),Mmus);	.	5	5	5	5	0	5	0	5	0	5	.	Y	Y	Y	Y		Y		Y		Y
7_5_7_10	3	.	3	3	3	3	3	3	.	Y	Y	Y	Y	Y	Y	.	H1 H2 H3 H3a H4 H5	Sape,Cimi,Sbol,Cjac,Ptro,Csyr,Mmur	(((((Sape,Cimi),Sbol),Cjac),Ptro),Csyr,Mmur);	((((((Sape,Cimi),Sbol),Cjac),Ptro),Csyr),Mmur);	.	3	3	3	3	0	3	0	3	3	0	.	Y	Y	Y	Y		Y		Y	Y
7_5_6_9	2	.	2	2	2	2	2	2	.	Y	Y	Y	Y	Y	Y	.	H1 H2 H3 H3a H4 H5	Sape,Cimi,Sbol,Cjac,Hsap,Csyr,Mmus	(((((Sape,Cimi),Sbol),Cjac),Hsap),Csyr,Mmus);	((((((Sape,Cimi),Sbol),Cjac),Hsap),Csyr),Mmus);	.	2	2	2	2	0	0	2	2	0	2	.	Y	Y	Y	Y			Y	Y		Y
7_5_6_8	3	.	3	3	3	3	3	3	.	Y	Y	Y	Y	Y	Y	.	H1 H2 H3 H3a H4 H5	Sape,Cimi,Sbol,Cjac,Hsap,Mmur,Mmus	(((((Sape,Cimi),Sbol),Cjac),Hsap),Mmur,Mmus);	((((((Sape,Cimi),Sbol),Cjac),Hsap),Mmur),Mmus);	.	3	3	3	3	0	0	3	0	3	3	.	Y	Y	Y	Y			Y		Y	Y
7_5_6_7	2	.	2	2	2	2	2	2	.	Y	Y	Y	Y	Y	Y	.	H1 H2 H3 H3a H4 H5	Sape,Cimi,Sbol,Cjac,Csyr,Mmur,Mmus	(((((Sape,Cimi),Sbol),Cjac),Csyr),Mmur,Mmus);	((((((Sape,Cimi),Sbol),Cjac),Csyr),Mmur),Mmus);	.	2	2	2	2	0	0	0	2	2	2	.	Y	Y	Y	Y				Y	Y	Y
7_4_9_10	2	.	2	2	2	2	0	2	.	Y	Y	Y	Y		Y	.	H1 H2 H3 H3a H5	Sape,Cimi,Sbol,Mmul,Ptro,Hsap,Csyr	(((Sape,Cimi),Sbol),(Mmul,(Ptro,Hsap)),Csyr);	((((Sape,Cimi),Sbol),(Mmul,(Ptro,Hsap))),Csyr);	.	2	2	2	0	2	2	2	2	0	0	.	Y	Y	Y		Y	Y	Y	Y
7_4_8_9	8	.	8	8	8	8	0	8	.	Y	Y	Y	Y		Y	.	H1 H2 H3 H3a H5	Sape,Cimi,Sbol,Mmul,Ptro,Hsap,Mmus	(((Sape,Cimi),Sbol),(Mmul,(Ptro,Hsap)),Mmus);	((((Sape,Cimi),Sbol),(Mmul,(Ptro,Hsap))),Mmus);	.	8	8	8	0	8	8	8	0	0	8	.	Y	Y	Y		Y	Y	Y			Y
7_4_8_10	3	.	3	3	3	3	0	3	.	Y	Y	Y	Y		Y	.	H1 H2 H3 H3a H5	Sape,Cimi,Sbol,Mmul,Ptro,Hsap,Mmur	(((Sape,Cimi),Sbol),(Mmul,(Ptro,Hsap)),Mmur);	((((Sape,Cimi),Sbol),(Mmul,(Ptro,Hsap))),Mmur);	.	3	3	3	0	3	3	3	0	3	0	.	Y	Y	Y		Y	Y	Y		Y
7_4_7_9	1	.	1	1	1	1	0	1	.	Y	Y	Y	Y		Y	.	H1 H2 H3 H3a H5	Sape,Cimi,Sbol,Mmul,Ptro,Csyr,Mmus	((((Sape,Cimi),Sbol),(Mmul,Ptro)),Csyr,Mmus);	(((((Sape,Cimi),Sbol),(Mmul,Ptro)),Csyr),Mmus);	.	1	1	1	0	1	1	0	1	0	1	.	Y	Y	Y		Y	Y		Y		Y
7_4_7_8	2	.	2	2	2	2	0	2	.	Y	Y	Y	Y		Y	.	H1 H2 H3 H3a H5	Sape,Cimi,Sbol,Mmul,Ptro,Mmur,Mmus	((((Sape,Cimi),Sbol),(Mmul,Ptro)),Mmur,Mmus);	(((((Sape,Cimi),Sbol),(Mmul,Ptro)),Mmur),Mmus);	.	2	2	2	0	2	2	0	0	2	2	.	Y	Y	Y		Y	Y			Y	Y
7_4_7_10	1	.	1	1	1	1	0	1	.	Y	Y	Y	Y		Y	.	H1 H2 H3 H3a H5	Sape,Cimi,Sbol,Mmul,Ptro,Csyr,Mmur	((((Sape,Cimi),Sbol),(Mmul,Ptro)),Csyr,Mmur);	(((((Sape,Cimi),Sbol),(Mmul,Ptro)),Csyr),Mmur);	.	1	1	1	0	1	1	0	1	1	0	.	Y	Y	Y		Y	Y		Y	Y
7_4_6_9	1	.	1	1	1	1	0	1	.	Y	Y	Y	Y		Y	.	H1 H2 H3 H3a H5	Sape,Cimi,Sbol,Mmul,Hsap,Csyr,Mmus	((((Sape,Cimi),Sbol),(Mmul,Hsap)),Csyr,Mmus);	(((((Sape,Cimi),Sbol),(Mmul,Hsap)),Csyr),Mmus);	.	1	1	1	0	1	0	1	1	0	1	.	Y	Y	Y		Y		Y	Y		Y
7_4_6_8	2	.	2	2	2	2	0	2	.	Y	Y	Y	Y		Y	.	H1 H2 H3 H3a H5	Sape,Cimi,Sbol,Mmul,Hsap,Mmur,Mmus	((((Sape,Cimi),Sbol),(Mmul,Hsap)),Mmur,Mmus);	(((((Sape,Cimi),Sbol),(Mmul,Hsap)),Mmur),Mmus);	.	2	2	2	0	2	0	2	0	2	2	.	Y	Y	Y		Y		Y		Y	Y
7_4_5_8	1	.	1	1	1	1	0	1	.	Y	Y	Y	Y		Y	.	H1 H2 H3 H3a H5	Sape,Cimi,Sbol,Ptro,Hsap,Mmur,Mmus	((((Sape,Cimi),Sbol),(Ptro,Hsap)),Mmur,Mmus);	(((((Sape,Cimi),Sbol),(Ptro,Hsap)),Mmur),Mmus);	.	1	1	1	0	0	1	1	0	1	1	.	Y	Y	Y			Y	Y		Y	Y
7_4_5_6	1	.	1	1	1	1	0	1	.	Y	Y	Y	Y		Y	.	H1 H2 H3 H3a H5	Sape,Cimi,Sbol,Hsap,Csyr,Mmur,Mmus	(((((Sape,Cimi),Sbol),Hsap),Csyr),Mmur,Mmus);	((((((Sape,Cimi),Sbol),Hsap),Csyr),Mmur),Mmus);	.	1	1	1	0	0	0	1	1	1	1	.	Y	Y	Y				Y	Y	Y	Y
7_3_9_10	2	.	2	2	2	0	0	0	.	Y	Y	Y				.	H1 H2 H3	Sape,Cimi,Cjac,Mmul,Ptro,Hsap,Csyr	(((Sape,Cimi),Cjac),(Mmul,(Ptro,Hsap)),Csyr);	((((Sape,Cimi),Cjac),(Mmul,(Ptro,Hsap))),Csyr);	.	2	2	0	2	2	2	2	2	0	0	.	Y	Y		Y	Y	Y	Y	Y
7_3_8_9	16	.	16	16	16	0	0	0	.	Y	Y	Y				.	H1 H2 H3	Sape,Cimi,Cjac,Mmul,Ptro,Hsap,Mmus	(((Sape,Cimi),Cjac),(Mmul,(Ptro,Hsap)),Mmus);	((((Sape,Cimi),Cjac),(Mmul,(Ptro,Hsap))),Mmus);	.	16	16	0	16	16	16	16	0	0	16	.	Y	Y		Y	Y	Y	Y			Y
7_3_8_10	1	.	1	1	1	0	0	0	.	Y	Y	Y				.	H1 H2 H3	Sape,Cimi,Cjac,Mmul,Ptro,Hsap,Mmur	(((Sape,Cimi),Cjac),(Mmul,(Ptro,Hsap)),Mmur);	((((Sape,Cimi),Cjac),(Mmul,(Ptro,Hsap))),Mmur);	.	1	1	0	1	1	1	1	0	1	0	.	Y	Y		Y	Y	Y	Y		Y
7_3_7_8	2	.	2	2	2	0	0	0	.	Y	Y	Y				.	H1 H2 H3	Sape,Cimi,Cjac,Mmul,Ptro,Mmur,Mmus	((((Sape,Cimi),Cjac),(Mmul,Ptro)),Mmur,Mmus);	(((((Sape,Cimi),Cjac),(Mmul,Ptro)),Mmur),Mmus);	.	2	2	0	2	2	2	0	0	2	2	.	Y	Y		Y	Y	Y			Y	Y
7_3_6_9	2	.	2	2	2	0	0	0	.	Y	Y	Y				.	H1 H2 H3	Sape,Cimi,Cjac,Mmul,Hsap,Csyr,Mmus	((((Sape,Cimi),Cjac),(Mmul,Hsap)),Csyr,Mmus);	(((((Sape,Cimi),Cjac),(Mmul,Hsap)),Csyr),Mmus);	.	2	2	0	2	2	0	2	2	0	2	.	Y	Y		Y	Y		Y	Y		Y
7_3_6_8	4	.	4	4	4	0	0	0	.	Y	Y	Y				.	H1 H2 H3	Sape,Cimi,Cjac,Mmul,Hsap,Mmur,Mmus	((((Sape,Cimi),Cjac),(Mmul,Hsap)),Mmur,Mmus);	(((((Sape,Cimi),Cjac),(Mmul,Hsap)),Mmur),Mmus);	.	4	4	0	4	4	0	4	0	4	4	.	Y	Y		Y	Y		Y		Y	Y
7_3_5_9	1	.	1	1	1	0	0	0	.	Y	Y	Y				.	H1 H2 H3	Sape,Cimi,Cjac,Ptro,Hsap,Csyr,Mmus	((((Sape,Cimi),Cjac),(Ptro,Hsap)),Csyr,Mmus);	(((((Sape,Cimi),Cjac),(Ptro,Hsap)),Csyr),Mmus);	.	1	1	0	1	0	1	1	1	0	1	.	Y	Y		Y		Y	Y	Y		Y
7_3_5_8	18	.	18	18	18	0	0	0	.	Y	Y	Y				.	H1 H2 H3	Sape,Cimi,Cjac,Ptro,Hsap,Mmur,Mmus	((((Sape,Cimi),Cjac),(Ptro,Hsap)),Mmur,Mmus);	(((((Sape,Cimi),Cjac),(Ptro,Hsap)),Mmur),Mmus);	.	18	18	0	18	0	18	18	0	18	18	.	Y	Y		Y		Y	Y		Y	Y
7_3_5_10	1	.	1	1	1	0	0	0	.	Y	Y	Y				.	H1 H2 H3	Sape,Cimi,Cjac,Ptro,Hsap,Csyr,Mmur	((((Sape,Cimi),Cjac),(Ptro,Hsap)),Csyr,Mmur);	(((((Sape,Cimi),Cjac),(Ptro,Hsap)),Csyr),Mmur);	.	1	1	0	1	0	1	1	1	1	0	.	Y	Y		Y		Y	Y	Y	Y
7_3_4_8	4	.	4	4	0	0	0	0	.	Y	Y					.	H1 H2	Sape,Cimi,Mmul,Ptro,Hsap,Mmur,Mmus	(((Sape,Cimi),(Mmul,(Ptro,Hsap))),Mmur,Mmus);	((((Sape,Cimi),(Mmul,(Ptro,Hsap))),Mmur),Mmus);	.	4	4	0	0	4	4	4	0	4	4	.	Y	Y			Y	Y	Y		Y	Y
7_2_8_9	23	.	0	0	0	23	23	23	.				Y	Y	Y	.	H3a H4 H5	Sape,Sbol,Cjac,Mmul,Ptro,Hsap,Mmus	(((Sape,Sbol),Cjac),(Mmul,(Ptro,Hsap)),Mmus);	((((Sape,Sbol),Cjac),(Mmul,(Ptro,Hsap))),Mmus);	.	23	0	23	23	23	23	23	0	0	23	.	Y		Y	Y	Y	Y	Y			Y
7_2_8_10	1	.	0	0	0	1	1	1	.				Y	Y	Y	.	H3a H4 H5	Sape,Sbol,Cjac,Mmul,Ptro,Hsap,Mmur	(((Sape,Sbol),Cjac),(Mmul,(Ptro,Hsap)),Mmur);	((((Sape,Sbol),Cjac),(Mmul,(Ptro,Hsap))),Mmur);	.	1	0	1	1	1	1	1	0	1	0	.	Y		Y	Y	Y	Y	Y		Y
7_2_7_8	1	.	0	0	0	1	1	1	.				Y	Y	Y	.	H3a H4 H5	Sape,Sbol,Cjac,Mmul,Ptro,Mmur,Mmus	((((Sape,Sbol),Cjac),(Mmul,Ptro)),Mmur,Mmus);	(((((Sape,Sbol),Cjac),(Mmul,Ptro)),Mmur),Mmus);	.	1	0	1	1	1	1	0	0	1	1	.	Y		Y	Y	Y	Y			Y	Y
7_2_5_8	2	.	0	0	0	2	2	2	.				Y	Y	Y	.	H3a H4 H5	Sape,Sbol,Cjac,Ptro,Hsap,Mmur,Mmus	((((Sape,Sbol),Cjac),(Ptro,Hsap)),Mmur,Mmus);	(((((Sape,Sbol),Cjac),(Ptro,Hsap)),Mmur),Mmus);	.	2	0	2	2	0	2	2	0	2	2	.	Y		Y	Y		Y	Y		Y	Y
7_2_5_7	2	.	0	0	0	2	2	2	.				Y	Y	Y	.	H3a H4 H5	Sape,Sbol,Cjac,Ptro,Csyr,Mmur,Mmus	(((((Sape,Sbol),Cjac),Ptro),Csyr),Mmur,Mmus);	((((((Sape,Sbol),Cjac),Ptro),Csyr),Mmur),Mmus);	.	2	0	2	2	0	2	0	2	2	2	.	Y		Y	Y		Y		Y	Y	Y
7_2_4_8	1	.	0	0	0	1	0	1	.				Y		Y	.	H3a H5	Sape,Sbol,Mmul,Ptro,Hsap,Mmur,Mmus	(((Sape,Sbol),(Mmul,(Ptro,Hsap))),Mmur,Mmus);	((((Sape,Sbol),(Mmul,(Ptro,Hsap))),Mmur),Mmus);	.	1	0	1	0	1	1	1	0	1	1	.	Y		Y		Y	Y	Y		Y	Y
7_2_4_6	1	.	0	0	0	1	0	1	.				Y		Y	.	H3a H5	Sape,Sbol,Mmul,Hsap,Csyr,Mmur,Mmus	((((Sape,Sbol),(Mmul,Hsap)),Csyr),Mmur,Mmus);	(((((Sape,Sbol),(Mmul,Hsap)),Csyr),Mmur),Mmus);	.	1	0	1	0	1	0	1	1	1	1	.	Y		Y		Y		Y	Y	Y	Y
7_1_9_10	13	.	0	0	0	13	13	13	.				Y	Y	Y	.	H3a H4 H5	Cimi,Sbol,Cjac,Mmul,Ptro,Hsap,Csyr	(((Cimi,Sbol),Cjac),(Mmul,(Ptro,Hsap)),Csyr);	((((Cimi,Sbol),Cjac),(Mmul,(Ptro,Hsap))),Csyr);	.	0	13	13	13	13	13	13	13	0	0	.		Y	Y	Y	Y	Y	Y	Y
7_1_8_9	26	.	0	0	0	26	26	26	.				Y	Y	Y	.	H3a H4 H5	Cimi,Sbol,Cjac,Mmul,Ptro,Hsap,Mmus	(((Cimi,Sbol),Cjac),(Mmul,(Ptro,Hsap)),Mmus);	((((Cimi,Sbol),Cjac),(Mmul,(Ptro,Hsap))),Mmus);	.	0	26	26	26	26	26	26	0	0	26	.		Y	Y	Y	Y	Y	Y			Y
7_1_8_10	22	.	0	0	0	22	22	22	.				Y	Y	Y	.	H3a H4 H5	Cimi,Sbol,Cjac,Mmul,Ptro,Hsap,Mmur	(((Cimi,Sbol),Cjac),(Mmul,(Ptro,Hsap)),Mmur);	((((Cimi,Sbol),Cjac),(Mmul,(Ptro,Hsap))),Mmur);	.	0	22	22	22	22	22	22	0	22	0	.		Y	Y	Y	Y	Y	Y		Y
7_1_7_9	2	.	0	0	0	2	2	2	.				Y	Y	Y	.	H3a H4 H5	Cimi,Sbol,Cjac,Mmul,Ptro,Csyr,Mmus	((((Cimi,Sbol),Cjac),(Mmul,Ptro)),Csyr,Mmus);	(((((Cimi,Sbol),Cjac),(Mmul,Ptro)),Csyr),Mmus);	.	0	2	2	2	2	2	0	2	0	2	.		Y	Y	Y	Y	Y		Y		Y
7_1_7_8	28	.	0	0	0	28	28	28	.				Y	Y	Y	.	H3a H4 H5	Cimi,Sbol,Cjac,Mmul,Ptro,Mmur,Mmus	((((Cimi,Sbol),Cjac),(Mmul,Ptro)),Mmur,Mmus);	(((((Cimi,Sbol),Cjac),(Mmul,Ptro)),Mmur),Mmus);	.	0	28	28	28	28	28	0	0	28	28	.		Y	Y	Y	Y	Y			Y	Y
7_1_7_10	12	.	0	0	0	12	12	12	.				Y	Y	Y	.	H3a H4 H5	Cimi,Sbol,Cjac,Mmul,Ptro,Csyr,Mmur	((((Cimi,Sbol),Cjac),(Mmul,Ptro)),Csyr,Mmur);	(((((Cimi,Sbol),Cjac),(Mmul,Ptro)),Csyr),Mmur);	.	0	12	12	12	12	12	0	12	12	0	.		Y	Y	Y	Y	Y		Y	Y
7_1_6_9	2	.	0	0	0	2	2	2	.				Y	Y	Y	.	H3a H4 H5	Cimi,Sbol,Cjac,Mmul,Hsap,Csyr,Mmus	((((Cimi,Sbol),Cjac),(Mmul,Hsap)),Csyr,Mmus);	(((((Cimi,Sbol),Cjac),(Mmul,Hsap)),Csyr),Mmus);	.	0	2	2	2	2	0	2	2	0	2	.		Y	Y	Y	Y		Y	Y		Y
7_1_6_8	8	.	0	0	0	8	8	8	.				Y	Y	Y	.	H3a H4 H5	Cimi,Sbol,Cjac,Mmul,Hsap,Mmur,Mmus	((((Cimi,Sbol),Cjac),(Mmul,Hsap)),Mmur,Mmus);	(((((Cimi,Sbol),Cjac),(Mmul,Hsap)),Mmur),Mmus);	.	0	8	8	8	8	0	8	0	8	8	.		Y	Y	Y	Y		Y		Y	Y
7_1_6_7	3	.	0	0	0	3	3	3	.				Y	Y	Y	.	H3a H4 H5	Cimi,Sbol,Cjac,Mmul,Csyr,Mmur,Mmus	(((((Cimi,Sbol),Cjac),Mmul),Csyr),Mmur,Mmus);	((((((Cimi,Sbol),Cjac),Mmul),Csyr),Mmur),Mmus);	.	0	3	3	3	3	0	0	3	3	3	.		Y	Y	Y	Y			Y	Y	Y
7_1_6_10	1	.	0	0	0	1	1	1	.				Y	Y	Y	.	H3a H4 H5	Cimi,Sbol,Cjac,Mmul,Hsap,Csyr,Mmur	((((Cimi,Sbol),Cjac),(Mmul,Hsap)),Csyr,Mmur);	(((((Cimi,Sbol),Cjac),(Mmul,Hsap)),Csyr),Mmur);	.	0	1	1	1	1	0	1	1	1	0	.		Y	Y	Y	Y		Y	Y	Y
7_1_5_9	15	.	0	0	0	15	15	15	.				Y	Y	Y	.	H3a H4 H5	Cimi,Sbol,Cjac,Ptro,Hsap,Csyr,Mmus	((((Cimi,Sbol),Cjac),(Ptro,Hsap)),Csyr,Mmus);	(((((Cimi,Sbol),Cjac),(Ptro,Hsap)),Csyr),Mmus);	.	0	15	15	15	0	15	15	15	0	15	.		Y	Y	Y		Y	Y	Y		Y
7_1_5_8	76	.	0	0	0	76	76	76	.				Y	Y	Y	.	H3a H4 H5	Cimi,Sbol,Cjac,Ptro,Hsap,Mmur,Mmus	((((Cimi,Sbol),Cjac),(Ptro,Hsap)),Mmur,Mmus);	(((((Cimi,Sbol),Cjac),(Ptro,Hsap)),Mmur),Mmus);	.	0	76	76	76	0	76	76	0	76	76	.		Y	Y	Y		Y	Y		Y	Y
7_1_5_7	18	.	0	0	0	18	18	18	.				Y	Y	Y	.	H3a H4 H5	Cimi,Sbol,Cjac,Ptro,Csyr,Mmur,Mmus	(((((Cimi,Sbol),Cjac),Ptro),Csyr),Mmur,Mmus);	((((((Cimi,Sbol),Cjac),Ptro),Csyr),Mmur),Mmus);	.	0	18	18	18	0	18	0	18	18	18	.		Y	Y	Y		Y		Y	Y	Y
7_1_5_6	10	.	0	0	0	10	10	10	.				Y	Y	Y	.	H3a H4 H5	Cimi,Sbol,Cjac,Hsap,Csyr,Mmur,Mmus	(((((Cimi,Sbol),Cjac),Hsap),Csyr),Mmur,Mmus);	((((((Cimi,Sbol),Cjac),Hsap),Csyr),Mmur),Mmus);	.	0	10	10	10	0	0	10	10	10	10	.		Y	Y	Y			Y	Y	Y	Y
7_1_5_10	13	.	0	0	0	13	13	13	.				Y	Y	Y	.	H3a H4 H5	Cimi,Sbol,Cjac,Ptro,Hsap,Csyr,Mmur	((((Cimi,Sbol),Cjac),(Ptro,Hsap)),Csyr,Mmur);	(((((Cimi,Sbol),Cjac),(Ptro,Hsap)),Csyr),Mmur);	.	0	13	13	13	0	13	13	13	13	0	.		Y	Y	Y		Y	Y	Y	Y
7_1_4_9	5	.	0	0	0	5	0	5	.				Y		Y	.	H3a H5	Cimi,Sbol,Mmul,Ptro,Hsap,Csyr,Mmus	(((Cimi,Sbol),(Mmul,(Ptro,Hsap))),Csyr,Mmus);	((((Cimi,Sbol),(Mmul,(Ptro,Hsap))),Csyr),Mmus);	.	0	5	5	0	5	5	5	5	0	5	.		Y	Y		Y	Y	Y	Y		Y
7_1_4_8	18	.	0	0	0	18	0	18	.				Y		Y	.	H3a H5	Cimi,Sbol,Mmul,Ptro,Hsap,Mmur,Mmus	(((Cimi,Sbol),(Mmul,(Ptro,Hsap))),Mmur,Mmus);	((((Cimi,Sbol),(Mmul,(Ptro,Hsap))),Mmur),Mmus);	.	0	18	18	0	18	18	18	0	18	18	.		Y	Y		Y	Y	Y		Y	Y
7_1_4_7	2	.	0	0	0	2	0	2	.				Y		Y	.	H3a H5	Cimi,Sbol,Mmul,Ptro,Csyr,Mmur,Mmus	((((Cimi,Sbol),(Mmul,Ptro)),Csyr),Mmur,Mmus);	(((((Cimi,Sbol),(Mmul,Ptro)),Csyr),Mmur),Mmus);	.	0	2	2	0	2	2	0	2	2	2	.		Y	Y		Y	Y		Y	Y	Y
7_1_4_6	4	.	0	0	0	4	0	4	.				Y		Y	.	H3a H5	Cimi,Sbol,Mmul,Hsap,Csyr,Mmur,Mmus	((((Cimi,Sbol),(Mmul,Hsap)),Csyr),Mmur,Mmus);	(((((Cimi,Sbol),(Mmul,Hsap)),Csyr),Mmur),Mmus);	.	0	4	4	0	4	0	4	4	4	4	.		Y	Y		Y		Y	Y	Y	Y
7_1_4_5	5	.	0	0	0	5	0	5	.				Y		Y	.	H3a H5	Cimi,Sbol,Ptro,Hsap,Csyr,Mmur,Mmus	((((Cimi,Sbol),(Ptro,Hsap)),Csyr),Mmur,Mmus);	(((((Cimi,Sbol),(Ptro,Hsap)),Csyr),Mmur),Mmus);	.	0	5	5	0	0	5	5	5	5	5	.		Y	Y			Y	Y	Y	Y	Y
Total Set 7 (61)	443	.	129	129	125	392	334	392	.	34	34	33	51	34	51	.						160	412	392	381	256	392	345	137	284	342		41	54	51	43	40	44	42	32	38	42
6_7_8_9_10	1	.	1	1	1	1	1	1	.	Y	Y	Y	Y	Y	Y	.	H1 H2 H3 H3a H4 H5	Sape,Cimi,Sbol,Cjac,Mmul,Ptro	((((Sape,Cimi),Sbol),Cjac),Mmul,Ptro);	((((Sape,Cimi),Sbol),Cjac),(Mmul,Ptro));	.	1	1	1	1	1	1	0	0	0	0	.	Y	Y	Y	Y	Y	Y
6_6_8_9_10	2	.	2	2	2	2	2	2	.	Y	Y	Y	Y	Y	Y	.	H1 H2 H3 H3a H4 H5	Sape,Cimi,Sbol,Cjac,Mmul,Hsap	((((Sape,Cimi),Sbol),Cjac),Mmul,Hsap);	((((Sape,Cimi),Sbol),Cjac),(Mmul,Hsap));	.	2	2	2	2	2	0	2	0	0	0	.	Y	Y	Y	Y	Y		Y
6_6_7_8_9	1	.	1	1	1	1	1	1	.	Y	Y	Y	Y	Y	Y	.	H1 H2 H3 H3a H4 H5	Sape,Cimi,Sbol,Cjac,Mmul,Mmus	((((Sape,Cimi),Sbol),Cjac),Mmul,Mmus);	(((((Sape,Cimi),Sbol),Cjac),Mmul),Mmus);	.	1	1	1	1	1	0	0	0	0	1	.	Y	Y	Y	Y	Y					Y
6_5_8_9_10	3	.	3	3	3	3	3	3	.	Y	Y	Y	Y	Y	Y	.	H1 H2 H3 H3a H4 H5	Sape,Cimi,Sbol,Cjac,Ptro,Hsap	((((Sape,Cimi),Sbol),Cjac),Ptro,Hsap);	((((Sape,Cimi),Sbol),Cjac),(Ptro,Hsap));	.	3	3	3	3	0	3	3	0	0	0	.	Y	Y	Y	Y		Y	Y
6_5_7_8_9	1	.	1	1	1	1	1	1	.	Y	Y	Y	Y	Y	Y	.	H1 H2 H3 H3a H4 H5	Sape,Cimi,Sbol,Cjac,Ptro,Mmus	((((Sape,Cimi),Sbol),Cjac),Ptro,Mmus);	(((((Sape,Cimi),Sbol),Cjac),Ptro),Mmus);	.	1	1	1	1	0	1	0	0	0	1	.	Y	Y	Y	Y		Y				Y
6_5_7_8_10	1	.	1	1	1	1	1	1	.	Y	Y	Y	Y	Y	Y	.	H1 H2 H3 H3a H4 H5	Sape,Cimi,Sbol,Cjac,Ptro,Mmur	((((Sape,Cimi),Sbol),Cjac),Ptro,Mmur);	(((((Sape,Cimi),Sbol),Cjac),Ptro),Mmur);	.	1	1	1	1	0	1	0	0	1	0	.	Y	Y	Y	Y		Y			Y
6_5_6_7_9	2	.	2	2	2	2	2	2	.	Y	Y	Y	Y	Y	Y	.	H1 H2 H3 H3a H4 H5	Sape,Cimi,Sbol,Cjac,Csyr,Mmus	((((Sape,Cimi),Sbol),Cjac),Csyr,Mmus);	(((((Sape,Cimi),Sbol),Cjac),Csyr),Mmus);	.	2	2	2	2	0	0	0	2	0	2	.	Y	Y	Y	Y				Y		Y
6_5_6_7_10	1	.	1	1	1	1	1	1	.	Y	Y	Y	Y	Y	Y	.	H1 H2 H3 H3a H4 H5	Sape,Cimi,Sbol,Cjac,Csyr,Mmur	((((Sape,Cimi),Sbol),Cjac),Csyr,Mmur);	(((((Sape,Cimi),Sbol),Cjac),Csyr),Mmur);	.	1	1	1	1	0	0	0	1	1	0	.	Y	Y	Y	Y				Y	Y
6_4_8_9_10	4	.	4	4	4	4	0	4	.	Y	Y	Y	Y		Y	.	H1 H2 H3 H3a H5	Sape,Cimi,Sbol,Mmul,Ptro,Hsap	(((Sape,Cimi),Sbol),Mmul,(Ptro,Hsap));	(((Sape,Cimi),Sbol),(Mmul,(Ptro,Hsap)));	.	4	4	4	0	4	4	4	0	0	0	.	Y	Y	Y		Y	Y	Y
6_4_7_8_10	2	.	2	2	2	2	0	2	.	Y	Y	Y	Y		Y	.	H1 H2 H3 H3a H5	Sape,Cimi,Sbol,Mmul,Ptro,Mmur	(((Sape,Cimi),Sbol),(Mmul,Ptro),Mmur);	((((Sape,Cimi),Sbol),(Mmul,Ptro)),Mmur);	.	2	2	2	0	2	2	0	0	2	0	.	Y	Y	Y		Y	Y			Y
6_4_6_8_9	1	.	1	1	1	1	0	1	.	Y	Y	Y	Y		Y	.	H1 H2 H3 H3a H5	Sape,Cimi,Sbol,Mmul,Hsap,Mmus	(((Sape,Cimi),Sbol),(Mmul,Hsap),Mmus);	((((Sape,Cimi),Sbol),(Mmul,Hsap)),Mmus);	.	1	1	1	0	1	0	1	0	0	1	.	Y	Y	Y		Y		Y			Y
6_4_6_8_10	1	.	1	1	1	1	0	1	.	Y	Y	Y	Y		Y	.	H1 H2 H3 H3a H5	Sape,Cimi,Sbol,Mmul,Hsap,Mmur	(((Sape,Cimi),Sbol),(Mmul,Hsap),Mmur);	((((Sape,Cimi),Sbol),(Mmul,Hsap)),Mmur);	.	1	1	1	0	1	0	1	0	1	0	.	Y	Y	Y		Y		Y		Y
6_4_5_8_9	1	.	1	1	1	1	0	1	.	Y	Y	Y	Y		Y	.	H1 H2 H3 H3a H5	Sape,Cimi,Sbol,Ptro,Hsap,Mmus	(((Sape,Cimi),Sbol),(Ptro,Hsap),Mmus);	((((Sape,Cimi),Sbol),(Ptro,Hsap)),Mmus);	.	1	1	1	0	0	1	1	0	0	1	.	Y	Y	Y			Y	Y			Y
6_4_5_7_8	1	.	1	1	1	1	0	1	.	Y	Y	Y	Y		Y	.	H1 H2 H3 H3a H5	Sape,Cimi,Sbol,Ptro,Mmur,Mmus	((((Sape,Cimi),Sbol),Ptro),Mmur,Mmus);	(((((Sape,Cimi),Sbol),Ptro),Mmur),Mmus);	.	1	1	1	0	0	1	0	0	1	1	.	Y	Y	Y			Y			Y	Y
6_3_8_9_10	2	.	2	2	2	0	0	0	.	Y	Y	Y				.	H1 H2 H3	Sape,Cimi,Cjac,Mmul,Ptro,Hsap	(((Sape,Cimi),Cjac),Mmul,(Ptro,Hsap));	(((Sape,Cimi),Cjac),(Mmul,(Ptro,Hsap)));	.	2	2	0	2	2	2	2	0	0	0	.	Y	Y		Y	Y	Y	Y
6_3_7_8_9	1	.	1	1	1	0	0	0	.	Y	Y	Y				.	H1 H2 H3	Sape,Cimi,Cjac,Mmul,Ptro,Mmus	(((Sape,Cimi),Cjac),(Mmul,Ptro),Mmus);	((((Sape,Cimi),Cjac),(Mmul,Ptro)),Mmus);	.	1	1	0	1	1	1	0	0	0	1	.	Y	Y		Y	Y	Y				Y
6_3_5_8_10	1	.	1	1	1	0	0	0	.	Y	Y	Y				.	H1 H2 H3	Sape,Cimi,Cjac,Ptro,Hsap,Mmur	(((Sape,Cimi),Cjac),(Ptro,Hsap),Mmur);	((((Sape,Cimi),Cjac),(Ptro,Hsap)),Mmur);	.	1	1	0	1	0	1	1	0	1	0	.	Y	Y		Y		Y	Y		Y
6_3_5_7_10	1	.	1	1	1	0	0	0	.	Y	Y	Y				.	H1 H2 H3	Sape,Cimi,Cjac,Ptro,Csyr,Mmur	((((Sape,Cimi),Cjac),Ptro),Csyr,Mmur);	(((((Sape,Cimi),Cjac),Ptro),Csyr),Mmur);	.	1	1	0	1	0	1	0	1	1	0	.	Y	Y		Y		Y		Y	Y
6_3_5_6_10	1	.	1	1	1	0	0	0	.	Y	Y	Y				.	H1 H2 H3	Sape,Cimi,Cjac,Hsap,Csyr,Mmur	((((Sape,Cimi),Cjac),Hsap),Csyr,Mmur);	(((((Sape,Cimi),Cjac),Hsap),Csyr),Mmur);	.	1	1	0	1	0	0	1	1	1	0	.	Y	Y		Y			Y	Y	Y
6_3_4_9_10	2	.	2	2	0	0	0	0	.	Y	Y					.	H1 H2	Sape,Cimi,Mmul,Ptro,Hsap,Csyr	((Sape,Cimi),(Mmul,(Ptro,Hsap)),Csyr);	(((Sape,Cimi),(Mmul,(Ptro,Hsap))),Csyr);	.	2	2	0	0	2	2	2	2	0	0	.	Y	Y			Y	Y	Y	Y
6_3_4_8_9	4	.	4	4	0	0	0	0	.	Y	Y					.	H1 H2	Sape,Cimi,Mmul,Ptro,Hsap,Mmus	((Sape,Cimi),(Mmul,(Ptro,Hsap)),Mmus);	(((Sape,Cimi),(Mmul,(Ptro,Hsap))),Mmus);	.	4	4	0	0	4	4	4	0	0	4	.	Y	Y			Y	Y	Y			Y
6_3_4_8_10	1	.	1	1	0	0	0	0	.	Y	Y					.	H1 H2	Sape,Cimi,Mmul,Ptro,Hsap,Mmur	((Sape,Cimi),(Mmul,(Ptro,Hsap)),Mmur);	(((Sape,Cimi),(Mmul,(Ptro,Hsap))),Mmur);	.	1	1	0	0	1	1	1	0	1	0	.	Y	Y			Y	Y	Y		Y
6_3_4_7_8	1	.	1	1	0	0	0	0	.	Y	Y					.	H1 H2	Sape,Cimi,Mmul,Ptro,Mmur,Mmus	(((Sape,Cimi),(Mmul,Ptro)),Mmur,Mmus);	((((Sape,Cimi),(Mmul,Ptro)),Mmur),Mmus);	.	1	1	0	0	1	1	0	0	1	1	.	Y	Y			Y	Y			Y	Y
6_3_4_6_10	1	.	1	1	0	0	0	0	.	Y	Y					.	H1 H2	Sape,Cimi,Mmul,Hsap,Csyr,Mmur	(((Sape,Cimi),(Mmul,Hsap)),Csyr,Mmur);	((((Sape,Cimi),(Mmul,Hsap)),Csyr),Mmur);	.	1	1	0	0	1	0	1	1	1	0	.	Y	Y			Y		Y	Y	Y
6_3_4_5_8	1	.	1	1	0	0	0	0	.	Y	Y					.	H1 H2	Sape,Cimi,Ptro,Hsap,Mmur,Mmus	(((Sape,Cimi),(Ptro,Hsap)),Mmur,Mmus);	((((Sape,Cimi),(Ptro,Hsap)),Mmur),Mmus);	.	1	1	0	0	0	1	1	0	1	1	.	Y	Y				Y	Y		Y	Y
6_3_4_5_10	1	.	1	1	0	0	0	0	.	Y	Y					.	H1 H2	Sape,Cimi,Ptro,Hsap,Csyr,Mmur	(((Sape,Cimi),(Ptro,Hsap)),Csyr,Mmur);	((((Sape,Cimi),(Ptro,Hsap)),Csyr),Mmur);	.	1	1	0	0	0	1	1	1	1	0	.	Y	Y				Y	Y	Y	Y
6_2_8_9_10	2	.	0	0	0	2	2	2	.				Y	Y	Y	.	H3a H4 H5	Sape,Sbol,Cjac,Mmul,Ptro,Hsap	(((Sape,Sbol),Cjac),Mmul,(Ptro,Hsap));	(((Sape,Sbol),Cjac),(Mmul,(Ptro,Hsap)));	.	2	0	2	2	2	2	2	0	0	0	.	Y		Y	Y	Y	Y	Y
6_2_7_8_9	1	.	0	0	0	1	1	1	.				Y	Y	Y	.	H3a H4 H5	Sape,Sbol,Cjac,Mmul,Ptro,Mmus	(((Sape,Sbol),Cjac),(Mmul,Ptro),Mmus);	((((Sape,Sbol),Cjac),(Mmul,Ptro)),Mmus);	.	1	0	1	1	1	1	0	0	0	1	.	Y		Y	Y	Y	Y				Y
6_2_6_8_9	4	.	0	0	0	4	4	4	.				Y	Y	Y	.	H3a H4 H5	Sape,Sbol,Cjac,Mmul,Hsap,Mmus	(((Sape,Sbol),Cjac),(Mmul,Hsap),Mmus);	((((Sape,Sbol),Cjac),(Mmul,Hsap)),Mmus);	.	4	0	4	4	4	0	4	0	0	4	.	Y		Y	Y	Y		Y			Y
6_2_6_8_10	1	.	0	0	0	1	1	1	.				Y	Y	Y	.	H3a H4 H5	Sape,Sbol,Cjac,Mmul,Hsap,Mmur	(((Sape,Sbol),Cjac),(Mmul,Hsap),Mmur);	((((Sape,Sbol),Cjac),(Mmul,Hsap)),Mmur);	.	1	0	1	1	1	0	1	0	1	0	.	Y		Y	Y	Y		Y		Y
6_2_5_8_9	3	.	0	0	0	3	3	3	.				Y	Y	Y	.	H3a H4 H5	Sape,Sbol,Cjac,Ptro,Hsap,Mmus	(((Sape,Sbol),Cjac),(Ptro,Hsap),Mmus);	((((Sape,Sbol),Cjac),(Ptro,Hsap)),Mmus);	.	3	0	3	3	0	3	3	0	0	3	.	Y		Y	Y		Y	Y			Y
6_2_5_8_10	2	.	0	0	0	2	2	2	.				Y	Y	Y	.	H3a H4 H5	Sape,Sbol,Cjac,Ptro,Hsap,Mmur	(((Sape,Sbol),Cjac),(Ptro,Hsap),Mmur);	((((Sape,Sbol),Cjac),(Ptro,Hsap)),Mmur);	.	2	0	2	2	0	2	2	0	2	0	.	Y		Y	Y		Y	Y		Y
6_2_5_6_9	1	.	0	0	0	1	1	1	.				Y	Y	Y	.	H3a H4 H5	Sape,Sbol,Cjac,Hsap,Csyr,Mmus	((((Sape,Sbol),Cjac),Hsap),Csyr,Mmus);	(((((Sape,Sbol),Cjac),Hsap),Csyr),Mmus);	.	1	0	1	1	0	0	1	1	0	1	.	Y		Y	Y			Y	Y		Y
6_2_4_8_9	3	.	0	0	0	3	0	3	.				Y		Y	.	H3a H5	Sape,Sbol,Mmul,Ptro,Hsap,Mmus	((Sape,Sbol),(Mmul,(Ptro,Hsap)),Mmus);	(((Sape,Sbol),(Mmul,(Ptro,Hsap))),Mmus);	.	3	0	3	0	3	3	3	0	0	3	.	Y		Y		Y	Y	Y			Y
6_2_4_5_10	1	.	0	0	0	1	0	1	.				Y		Y	.	H3a H5	Sape,Sbol,Ptro,Hsap,Csyr,Mmur	(((Sape,Sbol),(Ptro,Hsap)),Csyr,Mmur);	((((Sape,Sbol),(Ptro,Hsap)),Csyr),Mmur);	.	1	0	1	0	0	1	1	1	1	0	.	Y		Y			Y	Y	Y	Y
6_1_8_9_10	20	.	0	0	0	20	20	20	.				Y	Y	Y	.	H3a H4 H5	Cimi,Sbol,Cjac,Mmul,Ptro,Hsap	(((Cimi,Sbol),Cjac),Mmul,(Ptro,Hsap));	(((Cimi,Sbol),Cjac),(Mmul,(Ptro,Hsap)));	.	0	20	20	20	20	20	20	0	0	0	.		Y	Y	Y	Y	Y	Y
6_1_7_9_10	2	.	0	0	0	2	2	2	.				Y	Y	Y	.	H3a H4 H5	Cimi,Sbol,Cjac,Mmul,Ptro,Csyr	(((Cimi,Sbol),Cjac),(Mmul,Ptro),Csyr);	((((Cimi,Sbol),Cjac),(Mmul,Ptro)),Csyr);	.	0	2	2	2	2	2	0	2	0	0	.		Y	Y	Y	Y	Y		Y
6_1_7_8_9	3	.	0	0	0	3	3	3	.				Y	Y	Y	.	H3a H4 H5	Cimi,Sbol,Cjac,Mmul,Ptro,Mmus	(((Cimi,Sbol),Cjac),(Mmul,Ptro),Mmus);	((((Cimi,Sbol),Cjac),(Mmul,Ptro)),Mmus);	.	0	3	3	3	3	3	0	0	0	3	.		Y	Y	Y	Y	Y				Y
6_1_7_8_10	5	.	0	0	0	5	5	5	.				Y	Y	Y	.	H3a H4 H5	Cimi,Sbol,Cjac,Mmul,Ptro,Mmur	(((Cimi,Sbol),Cjac),(Mmul,Ptro),Mmur);	((((Cimi,Sbol),Cjac),(Mmul,Ptro)),Mmur);	.	0	5	5	5	5	5	0	0	5	0	.		Y	Y	Y	Y	Y			Y
6_1_6_9_10	1	.	0	0	0	1	1	1	.				Y	Y	Y	.	H3a H4 H5	Cimi,Sbol,Cjac,Mmul,Hsap,Csyr	(((Cimi,Sbol),Cjac),(Mmul,Hsap),Csyr);	((((Cimi,Sbol),Cjac),(Mmul,Hsap)),Csyr);	.	0	1	1	1	1	0	1	1	0	0	.		Y	Y	Y	Y		Y	Y
6_1_6_8_10	1	.	0	0	0	1	1	1	.				Y	Y	Y	.	H3a H4 H5	Cimi,Sbol,Cjac,Mmul,Hsap,Mmur	(((Cimi,Sbol),Cjac),(Mmul,Hsap),Mmur);	((((Cimi,Sbol),Cjac),(Mmul,Hsap)),Mmur);	.	0	1	1	1	1	0	1	0	1	0	.		Y	Y	Y	Y		Y		Y
6_1_5_9_10	5	.	0	0	0	5	5	5	.				Y	Y	Y	.	H3a H4 H5	Cimi,Sbol,Cjac,Ptro,Hsap,Csyr	(((Cimi,Sbol),Cjac),(Ptro,Hsap),Csyr);	((((Cimi,Sbol),Cjac),(Ptro,Hsap)),Csyr);	.	0	5	5	5	0	5	5	5	0	0	.		Y	Y	Y		Y	Y	Y
6_1_5_8_9	4	.	0	0	0	4	4	4	.				Y	Y	Y	.	H3a H4 H5	Cimi,Sbol,Cjac,Ptro,Hsap,Mmus	(((Cimi,Sbol),Cjac),(Ptro,Hsap),Mmus);	((((Cimi,Sbol),Cjac),(Ptro,Hsap)),Mmus);	.	0	4	4	4	0	4	4	0	0	4	.		Y	Y	Y		Y	Y			Y
6_1_5_8_10	11	.	0	0	0	11	11	11	.				Y	Y	Y	.	H3a H4 H5	Cimi,Sbol,Cjac,Ptro,Hsap,Mmur	(((Cimi,Sbol),Cjac),(Ptro,Hsap),Mmur);	((((Cimi,Sbol),Cjac),(Ptro,Hsap)),Mmur);	.	0	11	11	11	0	11	11	0	11	0	.		Y	Y	Y		Y	Y		Y
6_1_5_7_9	3	.	0	0	0	3	3	3	.				Y	Y	Y	.	H3a H4 H5	Cimi,Sbol,Cjac,Ptro,Csyr,Mmus	((((Cimi,Sbol),Cjac),Ptro),Csyr,Mmus);	(((((Cimi,Sbol),Cjac),Ptro),Csyr),Mmus);	.	0	3	3	3	0	3	0	3	0	3	.		Y	Y	Y		Y		Y		Y
6_1_5_7_8	6	.	0	0	0	6	6	6	.				Y	Y	Y	.	H3a H4 H5	Cimi,Sbol,Cjac,Ptro,Mmur,Mmus	((((Cimi,Sbol),Cjac),Ptro),Mmur,Mmus);	(((((Cimi,Sbol),Cjac),Ptro),Mmur),Mmus);	.	0	6	6	6	0	6	0	0	6	6	.		Y	Y	Y		Y			Y	Y
6_1_5_7_10	4	.	0	0	0	4	4	4	.				Y	Y	Y	.	H3a H4 H5	Cimi,Sbol,Cjac,Ptro,Csyr,Mmur	((((Cimi,Sbol),Cjac),Ptro),Csyr,Mmur);	(((((Cimi,Sbol),Cjac),Ptro),Csyr),Mmur);	.	0	4	4	4	0	4	0	4	4	0	.		Y	Y	Y		Y		Y	Y
6_1_5_6_8	2	.	0	0	0	2	2	2	.				Y	Y	Y	.	H3a H4 H5	Cimi,Sbol,Cjac,Hsap,Mmur,Mmus	((((Cimi,Sbol),Cjac),Hsap),Mmur,Mmus);	(((((Cimi,Sbol),Cjac),Hsap),Mmur),Mmus);	.	0	2	2	2	0	0	2	0	2	2	.		Y	Y	Y			Y		Y	Y
6_1_5_6_7	4	.	0	0	0	4	4	4	.				Y	Y	Y	.	H3a H4 H5	Cimi,Sbol,Cjac,Csyr,Mmur,Mmus	((((Cimi,Sbol),Cjac),Csyr),Mmur,Mmus);	(((((Cimi,Sbol),Cjac),Csyr),Mmur),Mmus);	.	0	4	4	4	0	0	0	4	4	4	.		Y	Y	Y				Y	Y	Y
6_1_4_9_10	1	.	0	0	0	1	0	1	.				Y		Y	.	H3a H5	Cimi,Sbol,Mmul,Ptro,Hsap,Csyr	((Cimi,Sbol),(Mmul,(Ptro,Hsap)),Csyr);	(((Cimi,Sbol),(Mmul,(Ptro,Hsap))),Csyr);	.	0	1	1	0	1	1	1	1	0	0	.		Y	Y		Y	Y	Y	Y
6_1_4_8_9	3	.	0	0	0	3	0	3	.				Y		Y	.	H3a H5	Cimi,Sbol,Mmul,Ptro,Hsap,Mmus	((Cimi,Sbol),(Mmul,(Ptro,Hsap)),Mmus);	(((Cimi,Sbol),(Mmul,(Ptro,Hsap))),Mmus);	.	0	3	3	0	3	3	3	0	0	3	.		Y	Y		Y	Y	Y			Y
6_1_4_8_10	4	.	0	0	0	4	0	4	.				Y		Y	.	H3a H5	Cimi,Sbol,Mmul,Ptro,Hsap,Mmur	((Cimi,Sbol),(Mmul,(Ptro,Hsap)),Mmur);	(((Cimi,Sbol),(Mmul,(Ptro,Hsap))),Mmur);	.	0	4	4	0	4	4	4	0	4	0	.		Y	Y		Y	Y	Y		Y
6_1_4_7_9	1	.	0	0	0	1	0	1	.				Y		Y	.	H3a H5	Cimi,Sbol,Mmul,Ptro,Csyr,Mmus	(((Cimi,Sbol),(Mmul,Ptro)),Csyr,Mmus);	((((Cimi,Sbol),(Mmul,Ptro)),Csyr),Mmus);	.	0	1	1	0	1	1	0	1	0	1	.		Y	Y		Y	Y		Y		Y
6_1_4_7_8	2	.	0	0	0	2	0	2	.				Y		Y	.	H3a H5	Cimi,Sbol,Mmul,Ptro,Mmur,Mmus	(((Cimi,Sbol),(Mmul,Ptro)),Mmur,Mmus);	((((Cimi,Sbol),(Mmul,Ptro)),Mmur),Mmus);	.	0	2	2	0	2	2	0	0	2	2	.		Y	Y		Y	Y			Y	Y
6_1_4_7_10	2	.	0	0	0	2	0	2	.				Y		Y	.	H3a H5	Cimi,Sbol,Mmul,Ptro,Csyr,Mmur	(((Cimi,Sbol),(Mmul,Ptro)),Csyr,Mmur);	((((Cimi,Sbol),(Mmul,Ptro)),Csyr),Mmur);	.	0	2	2	0	2	2	0	2	2	0	.		Y	Y		Y	Y		Y	Y
6_1_4_6_8	2	.	0	0	0	2	0	2	.				Y		Y	.	H3a H5	Cimi,Sbol,Mmul,Hsap,Mmur,Mmus	(((Cimi,Sbol),(Mmul,Hsap)),Mmur,Mmus);	((((Cimi,Sbol),(Mmul,Hsap)),Mmur),Mmus);	.	0	2	2	0	2	0	2	0	2	2	.		Y	Y		Y		Y		Y	Y
6_1_4_6_7	1	.	0	0	0	1	0	1	.				Y		Y	.	H3a H5	Cimi,Sbol,Mmul,Csyr,Mmur,Mmus	((((Cimi,Sbol),Mmul),Csyr),Mmur,Mmus);	(((((Cimi,Sbol),Mmul),Csyr),Mmur),Mmus);	.	0	1	1	0	1	0	0	1	1	1	.		Y	Y		Y			Y	Y	Y
6_1_4_6_10	1	.	0	0	0	1	0	1	.				Y		Y	.	H3a H5	Cimi,Sbol,Mmul,Hsap,Csyr,Mmur	(((Cimi,Sbol),(Mmul,Hsap)),Csyr,Mmur);	((((Cimi,Sbol),(Mmul,Hsap)),Csyr),Mmur);	.	0	1	1	0	1	0	1	1	1	0	.		Y	Y		Y		Y	Y	Y
6_1_4_5_8	4	.	0	0	0	4	0	4	.				Y		Y	.	H3a H5	Cimi,Sbol,Ptro,Hsap,Mmur,Mmus	(((Cimi,Sbol),(Ptro,Hsap)),Mmur,Mmus);	((((Cimi,Sbol),(Ptro,Hsap)),Mmur),Mmus);	.	0	4	4	0	0	4	4	0	4	4	.		Y	Y			Y	Y		Y	Y
Total Set 6 (59)	149	.	39	39	28	132	97	132	.	26	26	19	47	29	47	.						57	131	132	103	84	121	102	36	67	61		35	50	47	34	34	41	36	20	30	27
5_4_7_8_9_10	3	.	3	3	3	3	0	3	.	Y	Y	Y	Y		Y	.	H1 H2 H3 H3a H5	Sape,Cimi,Sbol,Mmul,Ptro	(((Sape,Cimi),Sbol),Mmul,Ptro);	(((Sape,Cimi),Sbol),(Mmul,Ptro));	.	3	3	3	0	3	3	0	0	0	0	.	Y	Y	Y		Y	Y
5_4_6_7_8_9	1	.	1	1	1	1	0	1	.	Y	Y	Y	Y		Y	.	H1 H2 H3 H3a H5	Sape,Cimi,Sbol,Mmul,Mmus	(((Sape,Cimi),Sbol),Mmul,Mmus);	((((Sape,Cimi),Sbol),Mmul),Mmus);	.	1	1	1	0	1	0	0	0	0	1	.	Y	Y	Y		Y					Y
5_4_5_8_9_10	1	.	1	1	1	1	0	1	.	Y	Y	Y	Y		Y	.	H1 H2 H3 H3a H5	Sape,Cimi,Sbol,Ptro,Hsap	(((Sape,Cimi),Sbol),Ptro,Hsap);	(((Sape,Cimi),Sbol),(Ptro,Hsap));	.	1	1	1	0	0	1	1	0	0	0	.	Y	Y	Y			Y	Y
5_3_7_8_9_10	1	.	1	1	1	0	0	0	.	Y	Y	Y				.	H1 H2 H3	Sape,Cimi,Cjac,Mmul,Ptro	(((Sape,Cimi),Cjac),Mmul,Ptro);	(((Sape,Cimi),Cjac),(Mmul,Ptro));	.	1	1	0	1	1	1	0	0	0	0	.	Y	Y		Y	Y	Y
5_3_6_7_9_10	1	.	1	1	1	0	0	0	.	Y	Y	Y				.	H1 H2 H3	Sape,Cimi,Cjac,Mmul,Csyr	(((Sape,Cimi),Cjac),Mmul,Csyr);	((((Sape,Cimi),Cjac),Mmul),Csyr);	.	1	1	0	1	1	0	0	1	0	0	.	Y	Y		Y	Y			Y
5_3_5_8_9_10	2	.	2	2	2	0	0	0	.	Y	Y	Y				.	H1 H2 H3	Sape,Cimi,Cjac,Ptro,Hsap	(((Sape,Cimi),Cjac),Ptro,Hsap);	(((Sape,Cimi),Cjac),(Ptro,Hsap));	.	2	2	0	2	0	2	2	0	0	0	.	Y	Y		Y		Y	Y
5_3_5_6_8_9	1	.	1	1	1	0	0	0	.	Y	Y	Y				.	H1 H2 H3	Sape,Cimi,Cjac,Hsap,Mmus	(((Sape,Cimi),Cjac),Hsap,Mmus);	((((Sape,Cimi),Cjac),Hsap),Mmus);	.	1	1	0	1	0	0	1	0	0	1	.	Y	Y		Y			Y			Y
5_3_4_8_9_10	4	.	4	4	0	0	0	0	.	Y	Y					.	H1 H2	Sape,Cimi,Mmul,Ptro,Hsap	((Sape,Cimi),Mmul,(Ptro,Hsap));	((Sape,Cimi),(Mmul,(Ptro,Hsap)));	.	4	4	0	0	4	4	4	0	0	0	.	Y	Y			Y	Y	Y
5_3_4_7_8_9	1	.	1	1	0	0	0	0	.	Y	Y					.	H1 H2	Sape,Cimi,Mmul,Ptro,Mmus	((Sape,Cimi),(Mmul,Ptro),Mmus);	(((Sape,Cimi),(Mmul,Ptro)),Mmus);	.	1	1	0	0	1	1	0	0	0	1	.	Y	Y			Y	Y				Y
5_3_4_6_8_9	1	.	1	1	0	0	0	0	.	Y	Y					.	H1 H2	Sape,Cimi,Mmul,Hsap,Mmus	((Sape,Cimi),(Mmul,Hsap),Mmus);	(((Sape,Cimi),(Mmul,Hsap)),Mmus);	.	1	1	0	0	1	0	1	0	0	1	.	Y	Y			Y		Y			Y
5_3_4_5_8_9	2	.	2	2	0	0	0	0	.	Y	Y					.	H1 H2	Sape,Cimi,Ptro,Hsap,Mmus	((Sape,Cimi),(Ptro,Hsap),Mmus);	(((Sape,Cimi),(Ptro,Hsap)),Mmus);	.	2	2	0	0	0	2	2	0	0	2	.	Y	Y				Y	Y			Y
5_3_4_5_7_10	2	.	2	2	0	0	0	0	.	Y	Y					.	H1 H2	Sape,Cimi,Ptro,Csyr,Mmur	(((Sape,Cimi),Ptro),Csyr,Mmur);	((((Sape,Cimi),Ptro),Csyr),Mmur);	.	2	2	0	0	0	2	0	2	2	0	.	Y	Y				Y		Y	Y
5_3_4_5_6_10	1	.	1	1	0	0	0	0	.	Y	Y					.	H1 H2	Sape,Cimi,Hsap,Csyr,Mmur	(((Sape,Cimi),Hsap),Csyr,Mmur);	((((Sape,Cimi),Hsap),Csyr),Mmur);	.	1	1	0	0	0	0	1	1	1	0	.	Y	Y					Y	Y	Y
5_2_7_8_9_10	2	.	0	0	0	2	2	2	.				Y	Y	Y	.	H3a H4 H5	Sape,Sbol,Cjac,Mmul,Ptro	(((Sape,Sbol),Cjac),Mmul,Ptro);	(((Sape,Sbol),Cjac),(Mmul,Ptro));	.	2	0	2	2	2	2	0	0	0	0	.	Y		Y	Y	Y	Y
5_2_6_8_9_10	1	.	0	0	0	1	1	1	.				Y	Y	Y	.	H3a H4 H5	Sape,Sbol,Cjac,Mmul,Hsap	(((Sape,Sbol),Cjac),Mmul,Hsap);	(((Sape,Sbol),Cjac),(Mmul,Hsap));	.	1	0	1	1	1	0	1	0	0	0	.	Y		Y	Y	Y		Y
5_2_5_8_9_10	3	.	0	0	0	3	3	3	.				Y	Y	Y	.	H3a H4 H5	Sape,Sbol,Cjac,Ptro,Hsap	(((Sape,Sbol),Cjac),Ptro,Hsap);	(((Sape,Sbol),Cjac),(Ptro,Hsap));	.	3	0	3	3	0	3	3	0	0	0	.	Y		Y	Y		Y	Y
5_2_5_6_9_10	1	.	0	0	0	1	1	1	.				Y	Y	Y	.	H3a H4 H5	Sape,Sbol,Cjac,Hsap,Csyr	(((Sape,Sbol),Cjac),Hsap,Csyr);	((((Sape,Sbol),Cjac),Hsap),Csyr);	.	1	0	1	1	0	0	1	1	0	0	.	Y		Y	Y			Y	Y
5_2_4_8_9_10	1	.	0	0	0	1	0	1	.				Y		Y	.	H3a H5	Sape,Sbol,Mmul,Ptro,Hsap	((Sape,Sbol),Mmul,(Ptro,Hsap));	((Sape,Sbol),(Mmul,(Ptro,Hsap)));	.	1	0	1	0	1	1	1	0	0	0	.	Y		Y		Y	Y	Y
5_2_4_7_8_9	1	.	0	0	0	1	0	1	.				Y		Y	.	H3a H5	Sape,Sbol,Mmul,Ptro,Mmus	((Sape,Sbol),(Mmul,Ptro),Mmus);	(((Sape,Sbol),(Mmul,Ptro)),Mmus);	.	1	0	1	0	1	1	0	0	0	1	.	Y		Y		Y	Y				Y
5_2_4_6_8_9	3	.	0	0	0	3	0	3	.				Y		Y	.	H3a H5	Sape,Sbol,Mmul,Hsap,Mmus	((Sape,Sbol),(Mmul,Hsap),Mmus);	(((Sape,Sbol),(Mmul,Hsap)),Mmus);	.	3	0	3	0	3	0	3	0	0	3	.	Y		Y		Y		Y			Y
5_1_7_8_9_10	9	.	0	0	0	9	9	9	.				Y	Y	Y	.	H3a H4 H5	Cimi,Sbol,Cjac,Mmul,Ptro	(((Cimi,Sbol),Cjac),Mmul,Ptro);	(((Cimi,Sbol),Cjac),(Mmul,Ptro));	.	0	9	9	9	9	9	0	0	0	0	.		Y	Y	Y	Y	Y
5_1_6_8_9_10	3	.	0	0	0	3	3	3	.				Y	Y	Y	.	H3a H4 H5	Cimi,Sbol,Cjac,Mmul,Hsap	(((Cimi,Sbol),Cjac),Mmul,Hsap);	(((Cimi,Sbol),Cjac),(Mmul,Hsap));	.	0	3	3	3	3	0	3	0	0	0	.		Y	Y	Y	Y		Y
5_1_6_7_8_10	1	.	0	0	0	1	1	1	.				Y	Y	Y	.	H3a H4 H5	Cimi,Sbol,Cjac,Mmul,Mmur	(((Cimi,Sbol),Cjac),Mmul,Mmur);	((((Cimi,Sbol),Cjac),Mmul),Mmur);	.	0	1	1	1	1	0	0	0	1	0	.		Y	Y	Y	Y				Y
5_1_5_8_9_10	10	.	0	0	0	10	10	10	.				Y	Y	Y	.	H3a H4 H5	Cimi,Sbol,Cjac,Ptro,Hsap	(((Cimi,Sbol),Cjac),Ptro,Hsap);	(((Cimi,Sbol),Cjac),(Ptro,Hsap));	.	0	10	10	10	0	10	10	0	0	0	.		Y	Y	Y		Y	Y
5_1_5_7_8_9	1	.	0	0	0	1	1	1	.				Y	Y	Y	.	H3a H4 H5	Cimi,Sbol,Cjac,Ptro,Mmus	(((Cimi,Sbol),Cjac),Ptro,Mmus);	((((Cimi,Sbol),Cjac),Ptro),Mmus);	.	0	1	1	1	0	1	0	0	0	1	.		Y	Y	Y		Y				Y
5_1_5_7_8_10	2	.	0	0	0	2	2	2	.				Y	Y	Y	.	H3a H4 H5	Cimi,Sbol,Cjac,Ptro,Mmur	(((Cimi,Sbol),Cjac),Ptro,Mmur);	((((Cimi,Sbol),Cjac),Ptro),Mmur);	.	0	2	2	2	0	2	0	0	2	0	.		Y	Y	Y		Y			Y
5_1_5_6_8_10	2	.	0	0	0	2	2	2	.				Y	Y	Y	.	H3a H4 H5	Cimi,Sbol,Cjac,Hsap,Mmur	(((Cimi,Sbol),Cjac),Hsap,Mmur);	((((Cimi,Sbol),Cjac),Hsap),Mmur);	.	0	2	2	2	0	0	2	0	2	0	.		Y	Y	Y			Y		Y
5_1_5_6_7_9	1	.	0	0	0	1	1	1	.				Y	Y	Y	.	H3a H4 H5	Cimi,Sbol,Cjac,Csyr,Mmus	(((Cimi,Sbol),Cjac),Csyr,Mmus);	((((Cimi,Sbol),Cjac),Csyr),Mmus);	.	0	1	1	1	0	0	0	1	0	1	.		Y	Y	Y				Y		Y
5_1_4_8_9_10	11	.	0	0	0	11	0	11	.				Y		Y	.	H3a H5	Cimi,Sbol,Mmul,Ptro,Hsap	((Cimi,Sbol),Mmul,(Ptro,Hsap));	((Cimi,Sbol),(Mmul,(Ptro,Hsap)));	.	0	11	11	0	11	11	11	0	0	0	.		Y	Y		Y	Y	Y
5_1_4_7_9_10	1	.	0	0	0	1	0	1	.				Y		Y	.	H3a H5	Cimi,Sbol,Mmul,Ptro,Csyr	((Cimi,Sbol),(Mmul,Ptro),Csyr);	(((Cimi,Sbol),(Mmul,Ptro)),Csyr);	.	0	1	1	0	1	1	0	1	0	0	.		Y	Y		Y	Y		Y
5_1_4_7_8_10	2	.	0	0	0	2	0	2	.				Y		Y	.	H3a H5	Cimi,Sbol,Mmul,Ptro,Mmur	((Cimi,Sbol),(Mmul,Ptro),Mmur);	(((Cimi,Sbol),(Mmul,Ptro)),Mmur);	.	0	2	2	0	2	2	0	0	2	0	.		Y	Y		Y	Y			Y
5_1_4_6_8_10	2	.	0	0	0	2	0	2	.				Y		Y	.	H3a H5	Cimi,Sbol,Mmul,Hsap,Mmur	((Cimi,Sbol),(Mmul,Hsap),Mmur);	(((Cimi,Sbol),(Mmul,Hsap)),Mmur);	.	0	2	2	0	2	0	2	0	2	0	.		Y	Y		Y		Y		Y
5_1_4_5_8_9	2	.	0	0	0	2	0	2	.				Y		Y	.	H3a H5	Cimi,Sbol,Ptro,Hsap,Mmus	((Cimi,Sbol),(Ptro,Hsap),Mmus);	(((Cimi,Sbol),(Ptro,Hsap)),Mmus);	.	0	2	2	0	0	2	2	0	0	2	.		Y	Y			Y	Y			Y
5_1_4_5_8_10	5	.	0	0	0	5	0	5	.				Y		Y	.	H3a H5	Cimi,Sbol,Ptro,Hsap,Mmur	((Cimi,Sbol),(Ptro,Hsap),Mmur);	(((Cimi,Sbol),(Ptro,Hsap)),Mmur);	.	0	5	5	0	0	5	5	0	5	0	.		Y	Y			Y	Y		Y
5_1_4_5_7_9	1	.	0	0	0	1	0	1	.				Y		Y	.	H3a H5	Cimi,Sbol,Ptro,Csyr,Mmus	(((Cimi,Sbol),Ptro),Csyr,Mmus);	((((Cimi,Sbol),Ptro),Csyr),Mmus);	.	0	1	1	0	0	1	0	1	0	1	.		Y	Y			Y		Y		Y
Total Set 5 (35)	86	.	21	21	10	70	36	70	.	13	13	7	25	12	25	.					.	33	74	70	41	49	67	56	8	17	15	.	20	28	25	16	19	22	19	7	8	11
Total groups	9216	.	7010	7010	6978	9003	8740	9003	.	--	--	--	--	--	--	.	--	--	--	--	.	7134	9092	9003	8921	8179	9041	8426	7734	8645	8645	.	--	--	--	--	--	--	--	--	--	--
No. of species Sets	207	.	--	--	--	--	--	--	.	110	110	95	167	110	167	.	--	--	--	--	.	--	--	--	--	--	--	--	--	--	--	.	140	177	167	135	135	150	139	101	118	122
Tree files	759	.							.							.					.											.
