## Supplemental Tables 24 to 27 for "Signatures of adaptive evolution in platyrrhine primate genomes"

### Sheet: Table S24 H1_BM_chart
Table S24 List of DAVID results for all enriched annotation categories for the H1 (robust capuchin) BM gene set including term description and ID, gene hits, and enrichment statistics.
BM Gene Set | All Enriched Annotations | H1: Robust Capuchin (Sapajus)
Category	Term Description	Term ID	Entrez ID: Gene Hits	Gene Count	% of total (278)	EASE Score	Fold Enrich.1	List Total (LT)	Pop. Hits (PH)	Pop. Total (PT)	Bonferroni	Benjamini	FDR	Order	DAVID Category ID	.
GO:BP	face morphogenesis	GO:0060325	25836, 64651, 8879, 6237, 25976	5	1.71233	0.00099845	11.0619	253	30	16792	0.975768	1	1	1	GOTERM_BP_ALL	.
GO:BP	head morphogenesis	GO:0060323	25836, 64651, 8879, 6237, 25976	5	1.71233	0.00179896	9.48165	253	35	16792	0.998776	1	1	1	GOTERM_BP_ALL	.
GO:BP	kidney development	GO:0001822	54475, 26508, 51804, 25836, 255743, 4089, 8879, 54806, 25976, 255738, 581, 80184	12	4.10959	0.00241248	2.98299	253	267	16792	0.999876	1	1	1	GOTERM_BP_ALL	.
GO:BP	urogenital system development	GO:0001655	26508, 25836, 51804, 4089, 25976, 581, 54475, 255743, 3169, 8879, 54806, 255738, 80184	13	4.45205	0.00337946	2.69634	253	320	16792	0.999997	1	1	1	GOTERM_BP_ALL	.
GO:BP	renal system development	GO:0072001	54475, 26508, 51804, 25836, 255743, 4089, 8879, 54806, 25976, 255738, 581, 80184	12	4.10959	0.00375627	2.81434	253	283	16792	0.999999	1	1	1	GOTERM_BP_ALL	.
GO:BP	body morphogenesis	GO:0010171	25836, 64651, 8879, 6237, 25976	5	1.71233	0.00574362	6.9137	253	48	16792	1	1	1	1	GOTERM_BP_ALL	.
GO:BP	face development	GO:0060324	25836, 64651, 8879, 6237, 25976	5	1.71233	0.00574362	6.9137	253	48	16792	1	1	1	1	GOTERM_BP_ALL	.
GO:BP	skeletal system development	GO:0001501	8200, 25836, 51804, 54808, 64651, 3231, 7480, 25976, 583, 54475, 56034, 3203, 1310, 8879, 10143, 51715	16	5.47945	0.00713876	2.16723	253	490	16792	1	1	1	1	GOTERM_BP_ALL	.
GO:BP	regulation of sodium ion transmembrane transport	GO:1902305	7871, 29098, 65268, 6640, 255738	5	1.71233	0.00815559	6.26147	253	53	16792	1	1	1	1	GOTERM_BP_ALL	.
GO:BP	enzyme linked receptor protein signaling pathway	GO:0007167	8651, 9046, 64651, 29988, 57462, 79176, 252983, 148738, 56034, 2488, 2322, 27122, 4688, 10432, 8200, 4089, 25976, 57732, 10923, 255743, 51232, 652991, 8879, 54806, 55816	25	8.56164	0.00912301	1.7393	253	954	16792	1	1	1	1	GOTERM_BP_ALL	.
GO:BP	regulation of cilium beat frequency	GO:0003356	583, 29105, 123872	3	1.0274	0.0112838	18.1013	253	11	16792	1	1	1	1	GOTERM_BP_ALL	.
GO:BP	female gonad development	GO:0008585	8204, 2488, 4089, 8879, 25976, 581	6	2.05479	0.0114372	4.42477	253	90	16792	1	1	1	1	GOTERM_BP_ALL	.
GO:BP	DNA replication	GO:0006260	58525, 10535, 4176, 56034, 51550, 81620, 339221, 5985, 11201, 84464, 10432	11	3.76712	0.0124969	2.51754	253	290	16792	1	1	1	1	GOTERM_BP_ALL	.
GO:BP	regulation of cilium movement	GO:0003352	583, 29105, 123872	3	1.0274	0.0134076	16.5929	253	12	16792	1	1	1	1	GOTERM_BP_ALL	.
GO:BP	development of primary female sexual characteristics	GO:0046545	8204, 2488, 4089, 8879, 25976, 581	6	2.05479	0.0136171	4.23648	253	94	16792	1	1	1	1	GOTERM_BP_ALL	.
GO:BP	regulation of metabolic process	GO:0019222	8651, 90441, 4176, 8535, 391723, 84838, 54475, 118672, 83875, 27122, 255738, 10379, 51805, 51804, 6640, 23178, 222487, 81566, 4618, 255743, 26287, 6237, 54806, 399823, 65268, 7621, 83932, 56034, 79039, 2322, 1353, 9913, 84464, 121536, 55749, 8200, 7112, 8204, 4089, 81618, 125058, 25976, 9099, 3270, 121643, 10923, 3707, 57498, 57531, 81620, 50862, 9647, 9923, 10400, 283571, 706, 339221, 25820, 748…	111	38.0137	0.0137324	1.19385	253	6171	16792	1	1	1	1	GOTERM_BP_ALL	.
GO:BP	skeletal muscle tissue development	GO:0007519	26508, 4618, 51804, 26287, 1310, 57462, 7480, 9099	8	2.73973	0.0143908	3.12337	253	170	16792	1	1	1	1	GOTERM_BP_ALL	.
GO:BP	organ morphogenesis	GO:0009887	64651, 7480, 54475, 80320, 56034, 123872, 80184, 26508, 51804, 25836, 4089, 9313, 25976, 581, 583, 121643, 2118, 4618, 255743, 3203, 3169, 1045, 8879, 54806, 51715	25	8.56164	0.0144059	1.67267	253	992	16792	1	1	1	1	GOTERM_BP_ALL	.
GO:BP	skeletal system morphogenesis	GO:0048705	54475, 51804, 25836, 3203, 64651, 8879, 7480, 25976, 51715	9	3.08219	0.014532	2.83101	253	211	16792	1	1	1	1	GOTERM_BP_ALL	.
GO:BP	ketone biosynthetic process	GO:0042181	51805, 27235, 2488, 27122	4	1.36986	0.0165592	7.37462	253	36	16792	1	1	1	1	GOTERM_BP_ALL	.
GO:BP	skeletal muscle organ development	GO:0060538	26508, 4618, 51804, 26287, 1310, 57462, 7480, 9099	8	2.73973	0.01808	2.98299	253	178	16792	1	1	1	1	GOTERM_BP_ALL	.
GO:BP	regulation of cellular metabolic process	GO:0031323	8651, 90441, 4176, 8535, 391723, 84838, 54475, 118672, 83875, 27122, 255738, 10379, 51805, 51804, 6640, 23178, 222487, 81566, 4618, 255743, 26287, 6237, 54806, 399823, 65268, 7621, 83932, 56034, 79039, 2322, 1353, 9913, 84464, 121536, 55749, 8200, 7112, 8204, 4089, 81618, 125058, 9099, 3270, 121643, 10923, 3707, 57498, 57531, 81620, 50862, 9647, 9923, 10400, 283571, 706, 339221, 25820, 7480, 9048…	105	35.9589	0.0185058	1.19251	253	5844	16792	1	1	1	1	GOTERM_BP_ALL	.
GO:BP	negative regulation of macromolecule metabolic process	GO:0010605	8651, 4790, 65268, 8535, 49854, 9445, 339221, 84838, 391723, 7480, 2072, 54475, 148738, 79039, 27122, 89932, 255738, 121536, 55749, 26508, 51804, 25836, 55929, 8204, 6640, 4089, 81618, 23178, 25976, 9099, 581, 57732, 583, 4618, 5806, 51232, 26287, 3169, 652991, 140686, 1045, 54602, 9647, 10221, 4437, 706, 904, 283571	48	16.4384	0.019461	1.36966	253	2326	16792	1	1	1	1	GOTERM_BP_ALL	.
GO:BP	negative regulation of glycoprotein metabolic process	GO:1903019	5806, 9445, 81618	3	1.0274	0.0207098	13.2743	253	15	16792	1	1	1	1	GOTERM_BP_ALL	.
GO:BP	carbohydrate derivative metabolic process	GO:1901135	4790, 8930, 9445, 339221, 27304, 29922, 90480, 222537, 93010, 84447, 53343, 23483, 283383, 11070, 51809, 7432, 81618, 26301, 25976, 64802, 581, 4160, 51071, 5806, 79644, 1486, 55312, 10400, 706	29	9.93151	0.0211183	1.54352	253	1247	16792	1	1	1	1	GOTERM_BP_ALL	.
GO:BP	cellular hormone metabolic process	GO:0034754	2488, 79644, 83875, 27122, 8879, 25976	6	2.05479	0.0225862	3.72177	253	107	16792	1	1	1	1	GOTERM_BP_ALL	.
GO:BP	positive regulation of nitrogen compound metabolic process	GO:0051173	4790, 64651, 84838, 391723, 90480, 7480, 148738, 56034, 2488, 84464, 10432, 283383, 80184, 26508, 51804, 25836, 8204, 7432, 4089, 23178, 200558, 581, 4160, 58525, 81566, 121643, 2118, 4618, 5806, 10923, 255743, 3169, 1045, 745, 5985, 54806, 904, 283571	38	13.0137	0.0231722	1.42734	253	1767	16792	1	1	1	1	GOTERM_BP_ALL	.
GO:BP	muscle tissue development	GO:0060537	26508, 4618, 51804, 6443, 26287, 4089, 1310, 57462, 7480, 25976, 283571, 9099	12	4.10959	0.0231836	2.17019	253	367	16792	1	1	1	1	GOTERM_BP_ALL	.
GO:BP	female sex differentiation	GO:0046660	8204, 2488, 4089, 8879, 25976, 581	6	2.05479	0.0234028	3.68731	253	108	16792	1	1	1	1	GOTERM_BP_ALL	.
GO:BP	positive regulation of nucleobase-containing compound metabolic process	GO:0045935	4790, 64651, 84838, 391723, 90480, 7480, 148738, 56034, 2488, 84464, 10432, 283383, 80184, 26508, 51804, 25836, 8204, 7432, 4089, 200558, 581, 4160, 58525, 81566, 121643, 2118, 4618, 10923, 255743, 3169, 1045, 745, 5985, 54806, 904, 283571	36	12.3288	0.0242691	1.44112	253	1658	16792	1	1	1	1	GOTERM_BP_ALL	.
GO:BP	regulation of sodium ion transmembrane transporter activity	GO:2000649	7871, 29098, 65268, 255738	4	1.36986	0.0265213	6.1741	253	43	16792	1	1	1	1	GOTERM_BP_ALL	.
GO:BP	glycerol metabolic process	GO:0006071	51805, 27235, 27329	3	1.0274	0.0293024	11.0619	253	18	16792	1	1	1	1	GOTERM_BP_ALL	.
GO:BP	DNA repair	GO:0006281	140739, 284071, 55929, 8930, 200558, 2072, 83932, 10535, 51550, 55775, 5985, 11201, 84464, 4437, 10432	15	5.13699	0.0294606	1.87844	253	530	16792	1	1	1	1	GOTERM_BP_ALL	.
GO:BP	lysosomal transport	GO:0007041	54664, 1045, 51479, 27072, 255738	5	1.71233	0.0297798	4.25459	253	78	16792	1	1	1	1	GOTERM_BP_ALL	.
GO:BP	negative regulation of metabolic process	GO:0009892	8651, 8535, 339221, 391723, 7480, 84838, 2072, 54475, 27122, 89932, 255738, 51804, 25836, 55929, 6640, 23178, 81566, 4618, 26287, 3169, 140686, 54602, 10221, 4790, 65268, 49854, 9445, 148738, 79039, 1353, 121536, 55749, 26508, 8204, 4089, 81618, 25976, 9099, 581, 57732, 583, 5806, 51232, 652991, 1045, 9647, 4437, 904, 283571, 706	50	17.1233	0.0323498	1.31585	253	2522	16792	1	1	1	1	GOTERM_BP_ALL	.
GO:BP	negative regulation of cellular metabolic process	GO:0031324	8651, 4790, 65268, 8535, 49854, 9445, 339221, 84838, 391723, 7480, 2072, 54475, 148738, 79039, 27122, 1353, 89932, 255738, 121536, 55749, 26508, 51804, 25836, 55929, 8204, 6640, 4089, 81618, 23178, 9099, 581, 57732, 81566, 4618, 5806, 51232, 26287, 3169, 652991, 140686, 1045, 9647, 10221, 4437, 706, 904, 283571	47	16.0959	0.032868	1.33026	253	2345	16792	1	1	1	1	GOTERM_BP_ALL	.
GO:BP	platelet-derived growth factor receptor signaling pathway	GO:0048008	56034, 64651, 8879, 25976	4	1.36986	0.0333682	5.64864	253	47	16792	1	1	1	1	GOTERM_BP_ALL	.
GO:BP	ovulation cycle process	GO:0022602	8204, 2488, 4089, 8879, 581	5	1.71233	0.0335626	4.09701	253	81	16792	1	1	1	1	GOTERM_BP_ALL	.
GO:BP	regulation of localization	GO:0032879	8651, 23208, 94120, 27329, 252983, 84329, 29105, 255738, 51804, 14, 55929, 6640, 24145, 23178, 222487, 1071, 55531, 6237, 54602, 10221, 54806, 23704, 4790, 65268, 84818, 144453, 56034, 2488, 123872, 80184, 55749, 7871, 7432, 4089, 125058, 581, 3270, 583, 5806, 29098, 57531, 9647, 51479, 9527, 10400, 27072, 55917, 706, 51715	49	16.7808	0.0346309	1.31509	253	2473	16792	1	1	1	1	GOTERM_BP_ALL	.
GO:BP	regulation of BMP signaling pathway	GO:0030510	8200, 148738, 4089, 652991, 79176	5	1.71233	0.034883	4.04705	253	82	16792	1	1	1	1	GOTERM_BP_ALL	.
GO:BP	cellular response to DNA damage stimulus	GO:0006974	140739, 25836, 284071, 55929, 8930, 4176, 200558, 581, 2072, 83932, 10535, 252983, 51550, 55775, 5985, 11201, 9923, 84464, 4437, 10432	20	6.84932	0.0352376	1.6449	253	807	16792	1	1	1	1	GOTERM_BP_ALL	.
GO:BP	regulation of microtubule-based movement	GO:0060632	583, 29105, 123872	3	1.0274	0.0356843	9.95573	253	20	16792	1	1	1	1	GOTERM_BP_ALL	.
GO:BP	regulation of multicellular organismal process	GO:0051239	8651, 23208, 7480, 222537, 27329, 80320, 255738, 51804, 25836, 14, 6640, 9313, 11075, 24145, 23178, 100507050, 200558, 654429, 4618, 2118, 255743, 26287, 3169, 6237, 10221, 54806, 4790, 84818, 2488, 64093, 8200, 26508, 4089, 81618, 3196, 9099, 581, 4160, 3270, 121643, 583, 29098, 3707, 57498, 54664, 652991, 1045, 8879, 745, 9647, 706, 56923	52	17.8082	0.0357693	1.29798	253	2659	16792	1	1	1	1	GOTERM_BP_ALL	.
GO:BP	regulation of sodium ion transport	GO:0002028	7871, 29098, 65268, 6640, 255738	5	1.71233	0.0362331	3.99829	253	83	16792	1	1	1	1	GOTERM_BP_ALL	.
GO:BP	nucleobase-containing compound metabolic process	GO:0006139	4176, 8930, 8535, 9349, 391723, 84838, 10535, 118672, 27122, 10379, 51804, 222487, 81566, 4618, 255743, 26287, 150962, 54806, 399823, 7621, 29922, 83932, 56034, 115024, 79039, 9913, 11201, 84464, 121536, 55749, 8200, 7112, 8204, 4089, 9099, 121643, 10923, 51550, 57531, 81620, 50862, 9647, 9923, 10400, 283571, 706, 339221, 7480, 90480, 2072, 79176, 80320, 51163, 53343, 23483, 8848, 25836, 55929, 7…	102	34.9315	0.0362818	1.16843	253	5794	16792	1	1	1	1	GOTERM_BP_ALL	.
GO:BP	negative regulation of nucleobase-containing compound metabolic process	GO:0045934	4790, 8535, 49854, 339221, 84838, 391723, 7480, 2072, 148738, 79039, 27122, 121536, 55749, 26508, 51804, 25836, 55929, 8204, 4089, 9099, 4618, 26287, 3169, 652991, 1045, 9647, 4437, 706, 904, 283571	30	10.274	0.0379433	1.45233	253	1371	16792	1	1	1	1	GOTERM_BP_ALL	.
GO:BP	striated muscle tissue development	GO:0014706	26508, 4618, 51804, 6443, 26287, 4089, 1310, 57462, 7480, 283571, 9099	11	3.76712	0.0390421	2.08596	253	350	16792	1	1	1	1	GOTERM_BP_ALL	.
GO:BP	alditol metabolic process	GO:0019400	51805, 27235, 27329	3	1.0274	0.0390577	9.48165	253	21	16792	1	1	1	1	GOTERM_BP_ALL	.
GO:BP	system development	GO:0048731	91653, 57462, 391723, 7480, 57381, 27329, 79176, 54475, 80320, 27122, 255738, 79819, 51804, 25836, 7299, 14, 6443, 9313, 11075, 222487, 100507050, 654429, 4618, 2118, 255743, 26287, 3203, 3169, 10143, 55219, 6237, 10221, 54806, 55816, 54808, 8110, 64651, 9445, 372, 164781, 9919, 387755, 56034, 2488, 2322, 1310, 123872, 64093, 80184, 8200, 26508, 8204, 157922, 4089, 81618, 3231, 25976, 3196, 9099,…	78	26.7123	0.0409451	1.20647	253	4291	16792	1	1	1	1	GOTERM_BP_ALL	.
GO:BP	regulation of skeletal muscle tissue development	GO:0048641	4618, 51804, 7480, 9099	4	1.36986	0.0410425	5.20561	253	51	16792	1	1	1	1	GOTERM_BP_ALL	.
GO:BP	cilium movement	GO:0003341	583, 29105, 25809, 123872	4	1.36986	0.0410425	5.20561	253	51	16792	1	1	1	1	GOTERM_BP_ALL	.
GO:BP	organic cyclic compound metabolic process	GO:1901360	4176, 8930, 8535, 9349, 391723, 84838, 10535, 118672, 27122, 255738, 10379, 51804, 7299, 222487, 1071, 81566, 4618, 255743, 26287, 150962, 54806, 399823, 7621, 29922, 83932, 56034, 115024, 79039, 9913, 11201, 84464, 121536, 55749, 8200, 7112, 8204, 4089, 64746, 9099, 121643, 10923, 51550, 57531, 81620, 50862, 9647, 9923, 10400, 283571, 706, 339221, 7480, 90480, 2072, 79176, 27329, 80320, 51163, 5…	107	36.6438	0.0416623	1.15494	253	6149	16792	1	1	1	1	GOTERM_BP_ALL	.
GO:BP	carbohydrate metabolic process	GO:0005975	7033, 51805, 11070, 4790, 51809, 29988, 23178, 26301, 57462, 25976, 93010, 27329, 51071, 8908, 27235, 79644, 1486, 84447, 1353	19	6.50685	0.0459227	1.6209	253	778	16792	1	1	1	1	GOTERM_BP_ALL	.
GO:BP	regulation of hair cycle	GO:0042634	25836, 4089, 7480	3	1.0274	0.046148	8.65716	253	23	16792	1	1	1	1	GOTERM_BP_ALL	.
GO:BP	regulation of primary metabolic process	GO:0080090	8651, 90441, 8535, 391723, 84838, 54475, 118672, 27122, 255738, 10379, 51804, 6640, 23178, 222487, 81566, 4618, 255743, 26287, 6237, 54806, 399823, 65268, 7621, 83932, 56034, 79039, 2322, 1353, 9913, 84464, 121536, 55749, 8200, 7112, 8204, 4089, 81618, 25976, 9099, 3270, 121643, 10923, 3707, 57498, 57531, 81620, 50862, 9647, 9923, 283571, 706, 339221, 25820, 7480, 90480, 2072, 79176, 27329, 80320…	101	34.589	0.0487993	1.15618	253	5798	16792	1	1	1	1	GOTERM_BP_ALL	.
GO:BP	postreplication repair	GO:0006301	140739, 83932, 5985, 11201	4	1.36986	0.0495252	4.82702	253	55	16792	1	1	1	1	GOTERM_BP_ALL	.
GO:BP	nephron tubule development	GO:0072080	26508, 51804, 255743, 4089, 54806	5	1.71233	0.0497286	3.60715	253	92	16792	1	1	1	1	GOTERM_BP_ALL	.
GO:MF	sulfur compound binding	GO:1901681	36, 400668, 14, 64746, 100507050, 8839, 7705, 129804, 222537, 27329	10	3.42466	0.00763301	2.90966	249	233	16881	0.995316	1	1	2	GOTERM_MF_ALL	.
GO:CC	intracellular organelle	GO:0043229	8651, 90441, 4176, 9866, 8535, 9182, 391723, 222537, 94120, 54475, 252983, 10535, 118672, 84447, 283489, 11070, 14, 11075, 24145, 23178, 4618, 79644, 55219, 10420, 54806, 54808, 29922, 372, 83932, 2322, 1353, 84464, 7112, 36, 8204, 157922, 4089, 81618, 125058, 26301, 64743, 64746, 9099, 55591, 57531, 51550, 389643, 1486, 144501, 81620, 9527, 55917, 10400, 27072, 706, 283571, 339221, 90480, 80320,…	195	66.7808	0.012509	1.10006	267	12099	18224	0.997201	1	1	2	GOTERM_CC_ALL	.
GO:CC	MKS complex	GO:0036038	91147, 54806, 80184	3	1.0274	0.0127199	17.0637	267	12	18224	0.997467	1	1	2	GOTERM_CC_ALL	.
GO:CC	proteinaceous extracellular matrix	GO:0005578	7033, 255743, 9313, 1310, 84034, 129080, 89932, 100507050, 8839, 7480, 129804, 64093	12	4.10959	0.0173803	2.26885	267	361	18224	0.999722	1	1	2	GOTERM_CC_ALL	.
GO:MF	transcription corepressor activity	GO:0003714	26508, 55929, 8204, 8535, 79039, 652991, 1045, 121536, 55749	9	3.08219	0.0187944	2.69981	249	226	16881	0.999998	1	1	2	GOTERM_MF_ALL	.
GO:MF	ion channel binding	GO:0044325	23704, 29098, 6640, 24145, 706, 3270	6	2.05479	0.0256469	3.59974	249	113	16881	1	1	1	2	GOTERM_MF_ALL	.
GO:MF	heparin binding	GO:0008201	400668, 14, 100507050, 8839, 7705, 129804, 27329	7	2.39726	0.0309572	2.96604	249	160	16881	1	1	1	2	GOTERM_MF_ALL	.
GO:CC	intracellular	GO:0005622	8651, 90441, 4176, 9866, 8535, 9182, 391723, 222537, 94120, 54475, 252983, 10535, 118672, 84447, 283489, 11070, 14, 11075, 24145, 23178, 4618, 79644, 6237, 55219, 10420, 54806, 54808, 65268, 29922, 372, 83932, 55220, 115024, 2322, 1353, 84464, 8200, 7112, 36, 8204, 157922, 4089, 81618, 125058, 26301, 64743, 64746, 9099, 55591, 57531, 51550, 389643, 1486, 144501, 81620, 9647, 9527, 55917, 10400, 2…	221	75.6849	0.0341216	1.06108	267	14216	18224	1	1	1	2	GOTERM_CC_ALL	.
GO:CC	Golgi-associated vesicle	GO:0005798	7299, 9445, 9182, 27072, 372	5	1.71233	0.0345364	4.06278	267	84	18224	1	1	1	2	GOTERM_CC_ALL	.
GO:MF	RNA polymerase II transcription factor activity, sequence-specific DNA binding	GO:0000981	26508, 51804, 4790, 399823, 64651, 4089, 84838, 391723, 81566, 2118, 4618, 10923, 3169, 652991, 1045, 121536, 283571	17	5.82192	0.0357263	1.74096	249	662	16881	1	1	1	2	GOTERM_MF_ALL	.
GO:CC	ERCC4-ERCC1 complex	GO:0070522	84464, 2072	2	0.684932	0.0431547	45.5031	267	3	18224	1	1	1	2	GOTERM_CC_ALL	.
GO:CC	intracellular membrane-bounded organelle	GO:0043231	8651, 9587, 23208, 90441, 4176, 8930, 8535, 9349, 9866, 9182, 57462, 391723, 84838, 167681, 222537, 94120, 54475, 10535, 252983, 118672, 83875, 84447, 283489, 79019, 4688, 255738, 10379, 11070, 51805, 51804, 7299, 51809, 11075, 24145, 23178, 81566, 4618, 26287, 79644, 55219, 10420, 65095, 10269, 54808, 399823, 7621, 372, 83932, 9919, 56034, 54896, 79039, 2322, 1353, 9913, 85397, 11201, 84464, 121…	176	60.274	0.0439273	1.08861	267	11035	18224	1	1	1	2	GOTERM_CC_ALL	.
GO:MF	endodeoxyribonuclease activity	GO:0004520	8930, 84464, 200558, 2072	4	1.36986	0.0470104	4.93056	249	55	16881	1	1	1	2	GOTERM_MF_ALL	.
GO:CC	extracellular matrix	GO:0031012	7033, 6210, 9349, 9313, 129080, 100507050, 7480, 255743, 1310, 84034, 89932, 8839, 129804, 64093	14	4.79452	0.0474585	1.80295	267	530	18224	1	1	1	2	GOTERM_CC_ALL	.
GO:CC	intracellular organelle part	GO:0044446	9587, 23208, 90441, 4176, 8930, 8535, 9349, 9866, 9182, 57462, 84838, 222537, 54475, 10535, 252983, 83875, 84447, 283489, 79019, 4688, 10379, 11070, 51805, 7299, 51809, 24145, 4618, 26287, 79644, 55857, 55219, 10420, 54806, 65095, 10269, 29922, 372, 83932, 9919, 56034, 54896, 79039, 2322, 1353, 9913, 11201, 84464, 121536, 55749, 25979, 7871, 7112, 36, 8204, 157922, 4089, 91147, 81618, 26301, 6474…	135	46.2329	0.0492739	1.1192	267	8233	18224	1	1	1	2	GOTERM_CC_ALL	.
UP keyword	Coiled coil	NA	9866, 9182, 25943, 90480, 27329, 252983, 57821, 57701, 84329, 53343, 27122, 113220, 8848, 79819, 55929, 11075, 26127, 200558, 150962, 54960, 84034, 7802, 56907, 54806, 65095, 65268, 64651, 23067, 100289678, 25800, 84936, 51182, 372, 55661, 645811, 84464, 80184, 55749, 7871, 7112, 157922, 4089, 64746, 55591, 3270, 583, 5806, 51550, 389643, 144501, 745, 4677, 51315, 51479, 9527, 129804, 55917, 904	58	19.863	0.0123873	1.3558	290	3036	20581	0.967134	1	1	3	UP_KEYWORDS	.
UP keyword	Activator	NA	8110, 4790, 399823, 55929, 8204, 64651, 23067, 84838, 3196, 81566, 2118, 10923, 3169, 1045, 745, 80184, 55749, 10379	18	6.16438	0.0125593	1.93259	290	661	20581	0.968665	1	1	3	UP_KEYWORDS	.
UP keyword	Cilium	NA	583, 29105, 91147, 123872, 219670, 54806, 80184, 164781	8	2.73973	0.0274325	2.74276	290	207	20581	0.99951	1	1	3	UP_KEYWORDS	.
UP keyword	Signal-anchor	NA	25979, 7112, 51809, 6443, 9445, 81618, 26301, 57462, 222537, 93010, 54664, 54923, 8879	13	4.45205	0.0277463	2.02768	290	455	20581	0.999552	1	1	3	UP_KEYWORDS	.
UP keyword	Extracellular matrix	NA	7033, 255743, 9313, 1310, 84034, 129080, 7480, 129804, 64093	9	3.08219	0.0297122	2.47566	290	258	20581	0.999743	1	1	3	UP_KEYWORDS	.
UP keyword	Bardet-Biedl syndrome	NA	583, 91147, 80184	3	1.0274	0.0409537	9.25682	290	23	20581	0.999989	1	1	3	UP_KEYWORDS	.
UP keyword	Obesity	NA	583, 91147, 80184, 4160	4	1.36986	0.0421	5.16138	290	55	20581	0.999992	1	1	3	UP_KEYWORDS	.
UP keyword	DNA replication	NA	4176, 51550, 81620, 5985, 11201	5	1.71233	0.0435055	3.77494	290	94	20581	0.999995	1	1	3	UP_KEYWORDS	.
UP keyword	Autocatalytic cleavage	NA	148738, 9313, 745, 255738	4	1.36986	0.0460166	4.98028	290	57	20581	0.999998	1	1	3	UP_KEYWORDS	.
Kegg pathway	DNA replication	hsa03030	10535, 4176, 5985	3	1.0274	0.0476116	8.43015	68	36	6879	0.998058	1	1	4	KEGG_PATHWAY	.
Disease	lipid profiles	NA	10221, 255738, 1071, 27329	4	1.36986	0.00349187	12.8172	184	22	12971	0.905687	1	1	5	GAD_DISEASE	.
Disease	Blood Pressure Determination	NA	9177, 255743, 7432, 11075, 125058, 9099, 55816	7	2.39726	0.00624552	4.21762	184	117	12971	0.985432	1	1	5	GAD_DISEASE	.
Disease	Dyslipidemias|Hypertriglyceridemia	NA	10221, 1071, 27329	3	1.0274	0.0184238	14.0989	184	15	12971	0.999996	1	1	5	GAD_DISEASE	.
Disease	Joubert syndrome nephronophthisis	NA	54806, 80184	2	0.684932	0.041734	46.9964	184	3	12971	1	1	1	5	GAD_DISEASE	.
1Fold Enrichment is calculated as (PT/LT)/(PH/Gene Count)

### Sheet: Table S25 H1_BSM_chart
Table S25 List of DAVID results for all enriched annotation categories for the H1 (robust capuchin) BSM gene set including term description and ID, gene hits, and enrichment statistics.
BSM Gene Set | All Enriched Annotations | H1: Robust Capuchin (Sapajus)
Category	Term Description	Term ID	Entrez ID: Gene Hits	Gene Count	% of total (80)	EASE Score	Fold Enrich.1	List Total (LT)	Pop. Hits (PH)	Pop. Total (PT)	Bonferroni	Benjamini	FDR	Order	DAVID Category ID	.
GO:BP	negative regulation of blood vessel endothelial cell migration	GO:0043537	2658, 79812, 348	3	3.75	0.00443432	29.6329	68	25	16792	0.999871	1	1	1	GOTERM_BP_ALL	.
GO:BP	negative regulation of endothelial cell proliferation	GO:0001937	2658, 84913, 348	3	3.75	0.00720094	23.1507	68	32	16792	1	1	1	1	GOTERM_BP_ALL	.
GO:BP	triglyceride homeostasis	GO:0070328	2646, 348, 1071	3	3.75	0.0076459	22.4492	68	33	16792	1	1	1	1	GOTERM_BP_ALL	.
GO:BP	acylglycerol homeostasis	GO:0055090	2646, 348, 1071	3	3.75	0.0076459	22.4492	68	33	16792	1	1	1	1	GOTERM_BP_ALL	.
GO:BP	negative regulation of endothelial cell migration	GO:0010596	2658, 79812, 348	3	3.75	0.0105668	18.9955	68	39	16792	1	1	1	1	GOTERM_BP_ALL	.
GO:BP	regulation of endothelial cell migration	GO:0010594	2658, 84913, 79812, 348	4	5	0.0109075	8.58926	68	115	16792	1	1	1	1	GOTERM_BP_ALL	.
GO:BP	cellular metabolic process	GO:0044237	4176, 9941, 112609, 79576, 2861, 27122, 9933, 55768, 89853, 91801, 8848, 6947, 8266, 200558, 1071, 51052, 84913, 390927, 1463, 7844, 8899, 9563, 25929, 54093, 29922, 148581, 93010, 55183, 2646, 1236, 51144, 283383, 91464, 3595, 3034, 3231, 221656, 58503, 2658, 3707, 545, 348, 8879, 84696, 84530, 10884, 56922, 904, 3508, 283571, 8518	51	63.75	0.0121127	1.23446	68	10202	16792	1	1	1	1	GOTERM_BP_ALL	.
GO:BP	nitrogen compound metabolic process	GO:0006807	9563, 25929, 4176, 9941, 29922, 112609, 148581, 93010, 55183, 79576, 2861, 27122, 9933, 91801, 8848, 283383, 6947, 91464, 3034, 3231, 200558, 1071, 221656, 2658, 84913, 390927, 545, 348, 1463, 8879, 8899, 84530, 10884, 56922, 904, 3508, 283571, 8518	38	47.5	0.0151745	1.35057	68	6948	16792	1	1	1	1	GOTERM_BP_ALL	.
GO:BP	regulation of blood vessel endothelial cell migration	GO:0043535	2658, 79812, 348	3	3.75	0.0182918	14.2466	68	52	16792	1	1	1	1	GOTERM_BP_ALL	.
GO:BP	negative regulation of epithelial cell migration	GO:0010633	2658, 79812, 348	3	3.75	0.0196399	13.719	68	54	16792	1	1	1	1	GOTERM_BP_ALL	.
GO:BP	small molecule metabolic process	GO:0044281	91464, 9563, 29922, 3034, 112609, 1071, 2646, 3707, 51144, 27122, 348, 8879, 56922, 283383, 6947	15	18.75	0.0202564	1.89857	68	1951	16792	1	1	1	1	GOTERM_BP_ALL	.
GO:BP	organic substance metabolic process	GO:0071704	4176, 9941, 112609, 79576, 2861, 27122, 9933, 55768, 89853, 91801, 8848, 6947, 8266, 26005, 200558, 1071, 51052, 84913, 390927, 1463, 7844, 8899, 9563, 25929, 54093, 29922, 148581, 93010, 55183, 2646, 1236, 51144, 283383, 91464, 3595, 3034, 3231, 221656, 58503, 2658, 3707, 545, 348, 8879, 84696, 84530, 10884, 56922, 904, 3508, 283571, 8518	52	65	0.0213776	1.1993	68	10707	16792	1	1	1	1	GOTERM_BP_ALL	.
GO:BP	endothelial cell migration	GO:0043542	2658, 84913, 79812, 348	4	5	0.0236368	6.41406	68	154	16792	1	1	1	1	GOTERM_BP_ALL	.
GO:BP	primary metabolic process	GO:0044238	4176, 9941, 112609, 79576, 2861, 27122, 9933, 55768, 89853, 91801, 8848, 8266, 26005, 200558, 1071, 51052, 84913, 390927, 7844, 8899, 9563, 25929, 54093, 29922, 148581, 93010, 55183, 2646, 1236, 51144, 283383, 91464, 3595, 3034, 3231, 221656, 58503, 2658, 3707, 545, 348, 8879, 84696, 84530, 10884, 56922, 904, 3508, 283571, 8518	50	62.5	0.0257045	1.20541	68	10243	16792	1	1	1	1	GOTERM_BP_ALL	.
GO:BP	T cell differentiation in thymus	GO:0033077	1236, 79576, 3707	3	3.75	0.0269742	11.5754	68	64	16792	1	1	1	1	GOTERM_BP_ALL	.
GO:BP	regulation of epithelial cell migration	GO:0010632	2658, 84913, 79812, 348	4	5	0.0300093	5.84476	68	169	16792	1	1	1	1	GOTERM_BP_ALL	.
GO:BP	carbohydrate derivative biosynthetic process	GO:1901137	1236, 1463, 348, 29922, 112609, 9933, 93010, 283383	8	10	0.0305844	2.61313	68	756	16792	1	1	1	1	GOTERM_BP_ALL	.
GO:BP	blood vessel endothelial cell migration	GO:0043534	2658, 79812, 348	3	3.75	0.030994	10.7366	68	69	16792	1	1	1	1	GOTERM_BP_ALL	.
GO:BP	thymocyte aggregation	GO:0071594	1236, 79576, 3707	3	3.75	0.030994	10.7366	68	69	16792	1	1	1	1	GOTERM_BP_ALL	.
GO:BP	ameboidal-type cell migration	GO:0001667	2658, 84913, 79812, 348, 8879	5	6.25	0.0388829	3.85846	68	320	16792	1	1	1	1	GOTERM_BP_ALL	.
GO:BP	single-organism metabolic process	GO:0044710	91464, 9563, 29922, 3034, 112609, 1071, 93010, 221656, 51052, 2646, 1236, 3707, 51144, 2861, 27122, 348, 7844, 8879, 9933, 84696, 91801, 56922, 283383, 6947	24	30	0.0397552	1.45867	68	4063	16792	1	1	1	1	GOTERM_BP_ALL	.
GO:BP	very-low-density lipoprotein particle remodeling	GO:0034372	348, 1071	2	2.5	0.0430373	44.8984	68	11	16792	1	1	1	1	GOTERM_BP_ALL	.
GO:BP	triglyceride-rich lipoprotein particle remodeling	GO:0034370	348, 1071	2	2.5	0.0430373	44.8984	68	11	16792	1	1	1	1	GOTERM_BP_ALL	.
GO:BP	tRNA wobble uridine modification	GO:0002098	91801, 8518	2	2.5	0.0430373	44.8984	68	11	16792	1	1	1	1	GOTERM_BP_ALL	.
GO:BP	low-density lipoprotein particle remodeling	GO:0034374	348, 1071	2	2.5	0.0430373	44.8984	68	11	16792	1	1	1	1	GOTERM_BP_ALL	.
GO:BP	tRNA wobble base modification	GO:0002097	91801, 8518	2	2.5	0.0468581	41.1569	68	12	16792	1	1	1	1	GOTERM_BP_ALL	.
GO:BP	metabolic process	GO:0008152	4176, 9941, 112609, 79576, 2861, 27122, 9933, 55768, 89853, 91801, 8848, 6947, 8266, 26005, 200558, 1071, 51052, 84913, 390927, 1463, 7844, 8899, 9563, 25929, 54093, 29922, 148581, 93010, 55183, 2646, 1236, 51144, 283383, 91464, 3595, 3034, 3231, 221656, 58503, 2658, 3707, 545, 348, 8879, 84696, 84530, 10884, 56922, 904, 3508, 283571, 8518	52	65	0.0485941	1.15945	68	11075	16792	1	1	1	1	GOTERM_BP_ALL	.
GO:CC	membrane-bounded organelle	GO:0043227	9342, 4176, 9941, 112609, 4925, 79576, 2861, 79812, 345778, 11187, 9933, 55768, 89853, 91801, 8848, 256309, 8266, 64168, 200558, 1071, 84913, 140683, 390927, 84675, 1463, 7844, 11311, 8899, 9563, 25929, 8796, 54093, 148581, 93010, 55183, 2646, 51144, 54896, 152273, 91464, 3231, 338785, 221656, 2658, 3707, 2059, 545, 348, 8879, 6337, 113277, 84530, 10884, 56922, 904, 3508, 283571, 8518	58	72.5	0.0401406	1.15433	75	12209	18224	0.999956	1	1	2	GOTERM_CC_ALL	.
UP keyword	Neuropathy	NA	9342, 3508, 8518	3	3.75	0.0468957	8.57542	80	90	20581	0.999797	1	1	3	UP_KEYWORDS	.
Disease	lipid profiles	NA	2646, 1463, 348, 1071	4	5	9.39037e-05	43.6734	54	22	12971	0.0869795	0.0908988	0.0908988	4	GAD_DISEASE	.
Disease	LDL cholesterol	NA	2646, 1463, 348, 1071	4	5	0.000418132	26.6893	54	36	12971	0.333193	0.202376	0.202376	4	GAD_DISEASE	.
Disease	HIV Infections|[X]Human immunodeficiency virus disease	NA	84675, 2059, 348, 55768, 91801, 3508, 904	7	8.75	0.00245051	4.97463	54	338	12971	0.907214	0.717701	0.717701	4	GAD_DISEASE	.
Disease	lipid levels	NA	2646, 348, 1071	3	3.75	0.00500004	27.7158	54	26	12971	0.992228	0.717701	0.717701	4	GAD_DISEASE	.
Disease	Hypertriglyceridemia	NA	2646, 348, 1071	3	3.75	0.00538598	26.6893	54	27	12971	0.994663	0.717701	0.717701	4	GAD_DISEASE	.
Disease	nephropathy in other diseases	NA	348, 3508, 8848	3	3.75	0.00751245	22.5191	54	32	12971	0.999329	0.717701	0.717701	4	GAD_DISEASE	.
Disease	Congenital Heart Defects|Heart Defects, Congenital	NA	348, 6337, 8518	3	3.75	0.00797633	21.8367	54	33	12971	0.999574	0.717701	0.717701	4	GAD_DISEASE	.
Disease	Alzheimer Disease|Alzheimer's Disease|Dementia|Memory Disorders	NA	348, 1071	2	2.5	0.00815569	240.204	54	2	12971	0.999642	0.717701	0.717701	4	GAD_DISEASE	.
Disease	preeclamptic pregnancies	NA	348, 1071	2	2.5	0.00815569	240.204	54	2	12971	0.999642	0.717701	0.717701	4	GAD_DISEASE	.
Disease	Brain Injuries|Dementia, Vascular|	NA	348, 1071	2	2.5	0.00815569	240.204	54	2	12971	0.999642	0.717701	0.717701	4	GAD_DISEASE	.
Disease	lipoprotein, LDL; lipids; preeclampsia; apolipoproteins	NA	348, 1071	2	2.5	0.00815569	240.204	54	2	12971	0.999642	0.717701	0.717701	4	GAD_DISEASE	.
Disease	cholesterol; cholesterol, HDL; lipoprotein; lipids	NA	348, 1071	2	2.5	0.012209	160.136	54	3	12971	0.999993	0.839026	0.839026	4	GAD_DISEASE	.
Disease	Coronary Artery Disease|Hyperlipidemias	NA	348, 1071	2	2.5	0.012209	160.136	54	3	12971	0.999993	0.839026	0.839026	4	GAD_DISEASE	.
Disease	waist circumference and related phenotypes	NA	2646, 1071	2	2.5	0.0162461	120.102	54	4	12971	1	0.839026	0.839026	4	GAD_DISEASE	.
Disease	Coronary Artery Disease|Diabetes mellitus type II|Diabetes Mellitus, Type 2	NA	348, 1071	2	2.5	0.0162461	120.102	54	4	12971	1	0.839026	0.839026	4	GAD_DISEASE	.
Disease	Dyslipidemias|Nephrotic Syndrome	NA	348, 1071	2	2.5	0.0162461	120.102	54	4	12971	1	0.839026	0.839026	4	GAD_DISEASE	.
Disease	myocardial infarction | metabolic syndrome	NA	348, 1071	2	2.5	0.020267	96.0815	54	5	12971	1	0.839026	0.839026	4	GAD_DISEASE	.
Disease	cholesterol, HDL; cholesterol, LDL; lathosterol	NA	348, 1071	2	2.5	0.020267	96.0815	54	5	12971	1	0.839026	0.839026	4	GAD_DISEASE	.
Disease	Cardiovascular Diseases|Fam hyperbetalipoproteinaemia|Hyperlipoproteinemia Type II	NA	348, 1071	2	2.5	0.020267	96.0815	54	5	12971	1	0.839026	0.839026	4	GAD_DISEASE	.
Disease	Recurrence|Venous Thromboembolism	NA	348, 6337, 1071	3	3.75	0.0234034	12.4243	54	58	12971	1	0.839026	0.839026	4	GAD_DISEASE	.
Disease	cholesterol cholesterol, HDL cholesterol, LDL fatty acid glucose insulin lipoprotein triacylglycerols	NA	348, 1071	2	2.5	0.0242718	80.0679	54	6	12971	1	0.839026	0.839026	4	GAD_DISEASE	.
Disease	Diabetes mellitus type II|Diabetes Mellitus, Type 2|Metabolic Syndrome X	NA	348, 1071	2	2.5	0.0242718	80.0679	54	6	12971	1	0.839026	0.839026	4	GAD_DISEASE	.
Disease	Coronary Disease|Coronary heart disease|Hyperlipidemias	NA	348, 1071	2	2.5	0.0242718	80.0679	54	6	12971	1	0.839026	0.839026	4	GAD_DISEASE	.
Disease	plasma lipoprotein traits	NA	348, 1071	2	2.5	0.0242718	80.0679	54	6	12971	1	0.839026	0.839026	4	GAD_DISEASE	.
Disease	Heart Diseases|Hypercholesterolemia|Hypertension	NA	348, 1071	2	2.5	0.0242718	80.0679	54	6	12971	1	0.839026	0.839026	4	GAD_DISEASE	.
Disease	Hyperlipoproteinemias	NA	348, 1071	2	2.5	0.0242718	80.0679	54	6	12971	1	0.839026	0.839026	4	GAD_DISEASE	.
Disease	Metabolic Syndrome X	NA	2646, 348, 1071	3	3.75	0.0264979	11.6228	54	62	12971	1	0.839026	0.839026	4	GAD_DISEASE	.
Disease	Brain Ischemia|Hypertension|Osteoporosis|Stroke	NA	348, 6337, 1071	3	3.75	0.028104	11.2595	54	64	12971	1	0.839026	0.839026	4	GAD_DISEASE	.
Disease	Amyotrophic Lateral Sclerosis|	NA	348, 6337, 1071	3	3.75	0.0289215	11.0863	54	65	12971	1	0.839026	0.839026	4	GAD_DISEASE	.
Disease	dementia	NA	2646, 348, 1071	3	3.75	0.0289215	11.0863	54	65	12971	1	0.839026	0.839026	4	GAD_DISEASE	.
Disease	Chronic renal failure|Kidney Failure, Chronic	NA	4925, 2646, 545, 348, 3595, 8899, 3508, 8518, 1071	9	11.25	0.0294407	2.38877	54	905	12971	1	0.839026	0.839026	4	GAD_DISEASE	.
Disease	restenosis	NA	348, 6337, 1071	3	3.75	0.0297485	10.9184	54	66	12971	1	0.839026	0.839026	4	GAD_DISEASE	.
Disease	Cholesterol, HDL	NA	25929, 348, 6337, 345778, 8848, 1071	6	7.5	0.0315708	3.32079	54	434	12971	1	0.839026	0.839026	4	GAD_DISEASE	.
Disease	Cardiovascular Diseases|Obesity|Virilism	NA	348, 1071	2	2.5	0.0322332	60.0509	54	8	12971	1	0.839026	0.839026	4	GAD_DISEASE	.
Disease	Coronary Artery Disease|Hypercholesterolemia	NA	348, 1071	2	2.5	0.0322332	60.0509	54	8	12971	1	0.839026	0.839026	4	GAD_DISEASE	.
Disease	Abortion, Spontaneous|Thrombosis	NA	348, 1071	2	2.5	0.0322332	60.0509	54	8	12971	1	0.839026	0.839026	4	GAD_DISEASE	.
Disease	cardiovascular disease risk	NA	348, 1071	2	2.5	0.0322332	60.0509	54	8	12971	1	0.839026	0.839026	4	GAD_DISEASE	.
Disease	diabetes, type 2	NA	2646, 9941, 348, 6337, 8848, 1071	6	7.5	0.032937	3.28297	54	439	12971	1	0.839026	0.839026	4	GAD_DISEASE	.
Disease	body mass; triglycerides; cholesterol, total; blood pressure; leptin; apoA1; apoA2; fasting blood sugar; fasting blood sugar	NA	348, 1071	2	2.5	0.03619	53.3786	54	9	12971	1	0.854436	0.854436	4	GAD_DISEASE	.
Disease	Cardiovascular Diseases|Coronary Disease|Myocardial Infarction|Stroke	NA	348, 1071	2	2.5	0.03619	53.3786	54	9	12971	1	0.854436	0.854436	4	GAD_DISEASE	.
Disease	fluvastatin induced cholesterol changes	NA	348, 1071	2	2.5	0.03619	53.3786	54	9	12971	1	0.854436	0.854436	4	GAD_DISEASE	.
Disease	hypertension, pregnancy induced preeclampsia	NA	348, 1071	2	2.5	0.0401309	48.0407	54	10	12971	1	0.924921	0.924921	4	GAD_DISEASE	.
Disease	Cholelithiasis	NA	348, 1071	2	2.5	0.0479653	40.034	54	12	12971	1	1	1	4	GAD_DISEASE	.
Disease	cholesterol, HDL cholesterol, LDL	NA	348, 1071	2	2.5	0.0479653	40.034	54	12	12971	1	1	1	4	GAD_DISEASE	.
1Fold Enrichment is calculated as (PT/LT)/(PH/Gene Count)

### Sheet: Table S26 H1_BM_GOclusters
Table S26 List of DAVID GO clusters for the H1 (robust capuchin) BM gene set including cluster enrichment score (ES), term description and ID, gene hits, and enrichment statistics.
BM Gene Set | GO Clusters | H1: Robust Capuchin (Sapajus)
Clusters	GO Category	Term Description	Term ID	Entrez ID: Gene Hits	Gene Count	% of total (292)	EASE Score	Fold Enrich.	List Total (LT)	Pop. Hits (PH)	Pop. Total (PT)	Bonferroni	Benjamini	FDR	DAVID Category ID	.
Cluster 1 (ES:2.56)	GO:BP	face morphogenesis	GO:0060325	25836, 64651, 8879, 6237, 25976	5	1.71233	0.00099845	11.0619	253	30	16792	0.975792	1	1	GOTERM_BP_ALL	.
	GO:BP	head morphogenesis	GO:0060323	25836, 64651, 8879, 6237, 25976	5	1.71233	0.00179896	9.48165	253	35	16792	0.998778	1	1	GOTERM_BP_ALL	.
	GO:BP	body morphogenesis	GO:0010171	25836, 64651, 8879, 6237, 25976	5	1.71233	0.00574362	6.9137	253	48	16792	1	1	1	GOTERM_BP_ALL	.
	GO:BP	face development	GO:0060324	25836, 64651, 8879, 6237, 25976	5	1.71233	0.00574362	6.9137	253	48	16792	1	1	1	GOTERM_BP_ALL	.
Cluster2 (ES:2.50)	GO:BP	kidney development	GO:0001822	54475, 26508, 51804, 25836, 255743, 4089, 8879, 54806, 25976, 255738, 581, 80184	12	4.10959	0.00241248	2.98299	253	267	16792	0.999876	1	1	GOTERM_BP_ALL	.
	GO:BP	urogenital system development	GO:0001655	26508, 25836, 51804, 4089, 25976, 581, 54475, 255743, 3169, 8879, 54806, 255738, 80184	13	4.45205	0.00337946	2.69634	253	320	16792	0.999997	1	1	GOTERM_BP_ALL	.
	GO:BP	renal system development	GO:0072001	54475, 26508, 51804, 25836, 255743, 4089, 8879, 54806, 25976, 255738, 581, 80184	12	4.10959	0.00375627	2.81434	253	283	16792	0.999999	1	1	GOTERM_BP_ALL	.
Cluster 3 (ES:1.73)	GO:BP	female gonad development	GO:0008585	8204, 2488, 4089, 8879, 25976, 581	6	2.05479	0.0114372	4.42477	253	90	16792	1	1	1	GOTERM_BP_ALL	.
	GO:BP	development of primary female sexual characteristics	GO:0046545	8204, 2488, 4089, 8879, 25976, 581	6	2.05479	0.0136171	4.23648	253	94	16792	1	1	1	GOTERM_BP_ALL	.
	GO:BP	female sex differentiation	GO:0046660	8204, 2488, 4089, 8879, 25976, 581	6	2.05479	0.0234028	3.68731	253	108	16792	1	1	1	GOTERM_BP_ALL	.
	GO:BP	ovulation cycle process	GO:0022602	8204, 2488, 4089, 8879, 581	5	1.71233	0.0335626	4.09701	253	81	16792	1	1	1	GOTERM_BP_ALL	.
Cluster 4 (ES:1.70	GO:BP	regulation of sodium ion transmembrane transport	GO:1902305	7871, 29098, 65268, 6640, 255738	5	1.71233	0.00815559	6.26147	253	53	16792	1	1	1	GOTERM_BP_ALL	.
	GO:BP	regulation of sodium ion transmembrane transporter activity	GO:2000649	7871, 29098, 65268, 255738	4	1.36986	0.0265213	6.1741	253	43	16792	1	1	1	GOTERM_BP_ALL	.
	GO:BP	regulation of sodium ion transport	GO:0002028	7871, 29098, 65268, 6640, 255738	5	1.71233	0.0362331	3.99829	253	83	16792	1	1	1	GOTERM_BP_ALL	.
Cluster 5 (ES:1.66)	GO:BP	regulation of cilium beat frequency	GO:0003356	583, 29105, 123872	3	1.0274	0.0112838	18.1013	253	11	16792	1	1	1	GOTERM_BP_ALL	.
	GO:BP	regulation of cilium movement	GO:0003352	583, 29105, 123872	3	1.0274	0.0134076	16.5929	253	12	16792	1	1	1	GOTERM_BP_ALL	.
	GO:BP	regulation of microtubule-based movement	GO:0060632	583, 29105, 123872	3	1.0274	0.0356843	9.95573	253	20	16792	1	1	1	GOTERM_BP_ALL	.
	GO:BP	cilium movement	GO:0003341	583, 29105, 25809, 123872	4	1.36986	0.0410425	5.20561	253	51	16792	1	1	1	GOTERM_BP_ALL	.
Cluster 6 (ES:1.64)	GO:BP	regulation of metabolic process	GO:0019222	8651, 90441, 4176, 8535, 391723, 84838, 54475, 118672, 83875, 27122, 255738, 10379, 51805, 51804, 6640, 23178, 222487, 81566, 4618, 255743, 26287, 6237, 54806, 399823, 65268, 7621, 83932, 56034, 79039, 2322, 1353, 9913, 84464, 121536, 55749, 8200, 7112, 8204, 4089, 81618, 125058, 25976, 9099, 3270, 121643, 10923, 3707, 57498, 57531, 81620, 50862, 9647, 9923, 10400, 283571, 706, 339221, 25820, 748…	111	38.0137	0.0137324	1.19385	253	6171	16792	1	1	1	GOTERM_BP_ALL	.
	GO:BP	regulation of cellular metabolic process	GO:0031323	8651, 90441, 4176, 8535, 391723, 84838, 54475, 118672, 83875, 27122, 255738, 10379, 51805, 51804, 6640, 23178, 222487, 81566, 4618, 255743, 26287, 6237, 54806, 399823, 65268, 7621, 83932, 56034, 79039, 2322, 1353, 9913, 84464, 121536, 55749, 8200, 7112, 8204, 4089, 81618, 125058, 9099, 3270, 121643, 10923, 3707, 57498, 57531, 81620, 50862, 9647, 9923, 10400, 283571, 706, 339221, 25820, 7480, 9048…	105	35.9589	0.0185058	1.19251	253	5844	16792	1	1	1	GOTERM_BP_ALL	.
	GO:BP	regulation of primary metabolic process	GO:0080090	8651, 90441, 8535, 391723, 84838, 54475, 118672, 27122, 255738, 10379, 51804, 6640, 23178, 222487, 81566, 4618, 255743, 26287, 6237, 54806, 399823, 65268, 7621, 83932, 56034, 79039, 2322, 1353, 9913, 84464, 121536, 55749, 8200, 7112, 8204, 4089, 81618, 25976, 9099, 3270, 121643, 10923, 3707, 57498, 57531, 81620, 50862, 9647, 9923, 283571, 706, 339221, 25820, 7480, 90480, 2072, 79176, 27329, 80320…	101	34.589	0.0487993	1.15618	253	5798	16792	1	1	1	GOTERM_BP_ALL	.
Cluster 7 (ES:1.56)	GO:BP	negative regulation of macromolecule metabolic process	GO:0010605	8651, 4790, 65268, 8535, 49854, 9445, 339221, 84838, 391723, 7480, 2072, 54475, 148738, 79039, 27122, 89932, 255738, 121536, 55749, 26508, 51804, 25836, 55929, 8204, 6640, 4089, 81618, 23178, 25976, 9099, 581, 57732, 583, 4618, 5806, 51232, 26287, 3169, 652991, 140686, 1045, 54602, 9647, 10221, 4437, 706, 904, 283571	48	16.4384	0.019461	1.36966	253	2326	16792	1	1	1	GOTERM_BP_ALL	.
	GO:BP	negative regulation of metabolic process	GO:0009892	8651, 8535, 339221, 391723, 7480, 84838, 2072, 54475, 27122, 89932, 255738, 51804, 25836, 55929, 6640, 23178, 81566, 4618, 26287, 3169, 140686, 54602, 10221, 4790, 65268, 49854, 9445, 148738, 79039, 1353, 121536, 55749, 26508, 8204, 4089, 81618, 25976, 9099, 581, 57732, 583, 5806, 51232, 652991, 1045, 9647, 4437, 904, 283571, 706	50	17.1233	0.0323498	1.31585	253	2522	16792	1	1	1	GOTERM_BP_ALL	.
	GO:BP	negative regulation of cellular metabolic process	GO:0031324	8651, 4790, 65268, 8535, 49854, 9445, 339221, 84838, 391723, 7480, 2072, 54475, 148738, 79039, 27122, 1353, 89932, 255738, 121536, 55749, 26508, 51804, 25836, 55929, 8204, 6640, 4089, 81618, 23178, 9099, 581, 57732, 81566, 4618, 5806, 51232, 26287, 3169, 652991, 140686, 1045, 9647, 10221, 4437, 706, 904, 283571	47	16.0959	0.032868	1.33026	253	2345	16792	1	1	1	GOTERM_BP_ALL	.

### Sheet: Table S27 H1_BSM_GOclusters
Table S27 List of DAVID GO clusters for the H1 (robust capuchin) BSM gene set including cluster enrichment score (ES), term description and ID, gene hits, and enrichment statistics.
BSM Gene Set | GO Clusters | H1: Robust Capuchin (Sapajus)
Clusters	GO Category	Term Description	Term ID	Entrez ID: Gene Hits	Gene Count	% of total (80)	EASE Score	Fold Enrich.	List Total (LT)	Pop. Hits (PH)	Pop. Total (PT)	Bonferroni	Benjamini	FDR	DAVID Category ID	.
Cluster 1 (ES:1.79)	GO:BP	negative regulation of blood vessel endothelial cell migration	GO:0043537	2658, 79812, 348	3	3.75	0.00443432	29.6329	68	25	16792	0.999871	1	1	GOTERM_BP_ALL	.
	GO:BP	negative regulation of endothelial cell proliferation	GO:0001937	2658, 84913, 348	3	3.75	0.00720094	23.1507	68	32	16792	1	1	1	GOTERM_BP_ALL	.
	GO:BP	negative regulation of endothelial cell migration	GO:0010596	2658, 79812, 348	3	3.75	0.0105668	18.9955	68	39	16792	1	1	1	GOTERM_BP_ALL	.
	GO:BP	regulation of endothelial cell migration	GO:0010594	2658, 84913, 79812, 348	4	5	0.0109075	8.58926	68	115	16792	1	1	1	GOTERM_BP_ALL	.
	GO:BP	regulation of blood vessel endothelial cell migration	GO:0043535	2658, 79812, 348	3	3.75	0.0182918	14.2466	68	52	16792	1	1	1	GOTERM_BP_ALL	.
	GO:BP	negative regulation of epithelial cell migration	GO:0010633	2658, 79812, 348	3	3.75	0.0196399	13.719	68	54	16792	1	1	1	GOTERM_BP_ALL	.
	GO:BP	endothelial cell migration	GO:0043542	2658, 84913, 79812, 348	4	5	0.0236368	6.41406	68	154	16792	1	1	1	GOTERM_BP_ALL	.
	GO:BP	regulation of epithelial cell migration	GO:0010632	2658, 84913, 79812, 348	4	5	0.0300093	5.84476	68	169	16792	1	1	1	GOTERM_BP_ALL	.
	GO:BP	blood vessel endothelial cell migration	GO:0043534	2658, 79812, 348	3	3.75	0.030994	10.7366	68	69	16792	1	1	1	GOTERM_BP_ALL	.
	GO:BP	ameboidal-type cell migration	GO:0001667	2658, 84913, 79812, 348, 8879	5	6.25	0.0388829	3.85846	68	320	16792	1	1	1	GOTERM_BP_ALL	.
Cluster 2 (ES:1.62)	GO:BP	cellular metabolic process	GO:0044237	4176, 9941, 112609, 79576, 2861, 27122, 9933, 55768, 89853, 91801, 8848, 6947, 8266, 200558, 1071, 51052, 84913, 390927, 1463, 7844, 8899, 9563, 25929, 54093, 29922, 148581, 93010, 55183, 2646, 1236, 51144, 283383, 91464, 3595, 3034, 3231, 221656, 58503, 2658, 3707, 545, 348, 8879, 84696, 84530, 10884, 56922, 904, 3508, 283571, 8518	51	63.75	0.0121127	1.23446	68	10202	16792	1	1	1	GOTERM_BP_ALL	.
	GO:BP	organic substance metabolic process	GO:0071704	4176, 9941, 112609, 79576, 2861, 27122, 9933, 55768, 89853, 91801, 8848, 6947, 8266, 26005, 200558, 1071, 51052, 84913, 390927, 1463, 7844, 8899, 9563, 25929, 54093, 29922, 148581, 93010, 55183, 2646, 1236, 51144, 283383, 91464, 3595, 3034, 3231, 221656, 58503, 2658, 3707, 545, 348, 8879, 84696, 84530, 10884, 56922, 904, 3508, 283571, 8518	52	65	0.0213776	1.1993	68	10707	16792	1	1	1	GOTERM_BP_ALL	.
	GO:BP	primary metabolic process	GO:0044238	4176, 9941, 112609, 79576, 2861, 27122, 9933, 55768, 89853, 91801, 8848, 8266, 26005, 200558, 1071, 51052, 84913, 390927, 7844, 8899, 9563, 25929, 54093, 29922, 148581, 93010, 55183, 2646, 1236, 51144, 283383, 91464, 3595, 3034, 3231, 221656, 58503, 2658, 3707, 545, 348, 8879, 84696, 84530, 10884, 56922, 904, 3508, 283571, 8518	50	62.5	0.0257045	1.20541	68	10243	16792	1	1	1	GOTERM_BP_ALL	.
	GO:BP	metabolic process	GO:0008152	4176, 9941, 112609, 79576, 2861, 27122, 9933, 55768, 89853, 91801, 8848, 6947, 8266, 26005, 200558, 1071, 51052, 84913, 390927, 1463, 7844, 8899, 9563, 25929, 54093, 29922, 148581, 93010, 55183, 2646, 1236, 51144, 283383, 91464, 3595, 3034, 3231, 221656, 58503, 2658, 3707, 545, 348, 8879, 84696, 84530, 10884, 56922, 904, 3508, 283571, 8518	52	65	0.0485941	1.15945	68	11075	16792	1	1	1	GOTERM_BP_ALL	.
