## Supplemental Tables 28 to 30 for "Signatures of adaptive evolution in platyrrhine primate genomes"

### Sheet: Table S28 H2_BM_chart
Table S28 List of DAVID results for all enriched annotation categories for the H2 (gracile capuchin) BM gene set including term description and ID, gene hits, and enrichment statistics.
BM Gene Set | All Enriched Annotations | H2: Gracile Capuchin (Cebus)
Category	Term Description	Term ID	Entrez ID: Gene Hits	Gene Count	% of total (248)	EASE Score	Fold Enrich.1	List Total (LT)	Pop. Hits (PH)	Pop. Total (PT)	Bonferroni	Benjamini	FDR	Order	DAVID Category ID	.
GO:BP	vacuole organization	GO:0007033	92421, 128077, 149371, 1200, 55858, 65018, 51028, 27072, 4943, 23325	10	4.03226	0.00157042	3.70129	212	214	16792	0.995131	1	1	1	GOTERM_BP_ALL	.
GO:BP	coronary vasculature development	GO:0060976	9784, 9464, 7422, 639, 65250	5	2.01613	0.00203758	9.21018	212	43	16792	0.999003	1	1	1	GOTERM_BP_ALL	.
GO:BP	chordate embryonic development	GO:0043009	9421, 6474, 9464, 7422, 2021, 221322, 83605, 63925, 79621, 389119, 3227, 3215, 3236, 3212, 5930, 6911, 639	17	6.85484	0.00262463	2.33367	212	577	16792	0.999864	1	1	1	GOTERM_BP_ALL	.
GO:BP	embryo development ending in birth or egg hatching	GO:0009792	9421, 6474, 9464, 7422, 2021, 221322, 83605, 63925, 79621, 389119, 3227, 3215, 3236, 3212, 5930, 6911, 639	17	6.85484	0.00290569	2.30965	212	583	16792	0.999948	1	1	1	GOTERM_BP_ALL	.
GO:BP	cardiac chamber development	GO:0003205	9784, 9421, 6474, 9464, 129446, 3398, 639, 65250	8	3.22581	0.00346871	4.08813	212	155	16792	0.999992	1	1	1	GOTERM_BP_ALL	.
GO:BP	embryo development	GO:0009790	9421, 6474, 9464, 7422, 3398, 2021, 221322, 83605, 63925, 7709, 79621, 84913, 389119, 3227, 3215, 3236, 123169, 340419, 3212, 5930, 6911, 639, 65250	23	9.27419	0.00441139	1.90962	212	954	16792	1	1	1	1	GOTERM_BP_ALL	.
GO:BP	embryonic limb morphogenesis	GO:0030326	6474, 9464, 3227, 3236, 340419, 221322, 65250	7	2.82258	0.00559073	4.33166	212	128	16792	1	1	1	1	GOTERM_BP_ALL	.
GO:BP	embryonic appendage morphogenesis	GO:0035113	6474, 9464, 3227, 3236, 340419, 221322, 65250	7	2.82258	0.00559073	4.33166	212	128	16792	1	1	1	1	GOTERM_BP_ALL	.
GO:BP	cardiac septum development	GO:0003279	9784, 9421, 129446, 3398, 639, 65250	6	2.41935	0.00724918	4.95047	212	96	16792	1	1	1	1	GOTERM_BP_ALL	.
GO:BP	cartilage morphogenesis	GO:0060536	9421, 9464, 340419	3	1.20968	0.00954642	19.8019	212	12	16792	1	1	1	1	GOTERM_BP_ALL	.
GO:BP	appendage morphogenesis	GO:0035107	6474, 9464, 3227, 3236, 340419, 221322, 65250	7	2.82258	0.0110637	3.7463	212	148	16792	1	1	1	1	GOTERM_BP_ALL	.
GO:BP	limb morphogenesis	GO:0035108	6474, 9464, 3227, 3236, 340419, 221322, 65250	7	2.82258	0.0110637	3.7463	212	148	16792	1	1	1	1	GOTERM_BP_ALL	.
GO:BP	embryonic morphogenesis	GO:0048598	9421, 6474, 9464, 3398, 221322, 7709, 84913, 3227, 3215, 3236, 123169, 340419, 3212, 6911, 65250	15	6.04839	0.01324	2.08076	212	571	16792	1	1	1	1	GOTERM_BP_ALL	.
GO:BP	cardiac ventricle development	GO:0003231	9421, 9464, 129446, 3398, 639, 65250	6	2.41935	0.0166583	4.0275	212	118	16792	1	1	1	1	GOTERM_BP_ALL	.
GO:BP	negative regulation of mitochondrion organization	GO:0010823	3980, 65018, 4976, 706	4	1.6129	0.0166914	7.36814	212	43	16792	1	1	1	1	GOTERM_BP_ALL	.
GO:BP	autophagy	GO:0006914	92421, 7709, 128077, 29100, 149371, 53917, 6158, 65018, 51028, 27072, 4943, 706	12	4.83871	0.0168679	2.2739	212	418	16792	1	1	1	1	GOTERM_BP_ALL	.
GO:BP	regulation of mitophagy	GO:1903146	7709, 6158, 65018, 706	4	1.6129	0.0188459	7.04067	212	45	16792	1	1	1	1	GOTERM_BP_ALL	.
GO:BP	limb development	GO:0060173	6474, 9464, 3227, 3236, 340419, 221322, 65250	7	2.82258	0.0203643	3.26149	212	170	16792	1	1	1	1	GOTERM_BP_ALL	.
GO:BP	appendage development	GO:0048736	6474, 9464, 3227, 3236, 340419, 221322, 65250	7	2.82258	0.0203643	3.26149	212	170	16792	1	1	1	1	GOTERM_BP_ALL	.
GO:BP	skeletal system development	GO:0001501	9421, 6474, 9464, 5191, 3227, 3215, 3236, 340419, 3212, 80263, 285590, 4856, 10234	13	5.24194	0.0211075	2.10142	212	490	16792	1	1	1	1	GOTERM_BP_ALL	.
GO:BP	negative regulation of DNA binding	GO:0043392	9421, 9464, 341405, 3398	4	1.6129	0.0211472	6.74107	212	47	16792	1	1	1	1	GOTERM_BP_ALL	.
GO:BP	cellular macromolecule catabolic process	GO:0044265	92421, 22954, 5393, 122809, 6158, 9567, 65018, 2021, 2197, 9373, 26019, 23644, 55432, 79621, 55139, 80325, 54764, 5930, 55802, 51028, 23190	21	8.46774	0.0215139	1.70426	212	976	16792	1	1	1	1	GOTERM_BP_ALL	.
GO:BP	methotrexate transport	GO:0051958	6573, 113235	2	0.806452	0.0249739	79.2075	212	2	16792	1	1	1	1	GOTERM_BP_ALL	.
GO:BP	organic cyclic compound catabolic process	GO:1901361	5393, 9784, 55809, 79621, 6158, 164668, 9567, 55802, 2197, 2021, 26019, 23644	12	4.83871	0.0252732	2.13593	212	445	16792	1	1	1	1	GOTERM_BP_ALL	.
GO:BP	embryonic skeletal system morphogenesis	GO:0048704	6474, 3227, 3215, 3236, 3212	5	2.01613	0.029739	4.25847	212	93	16792	1	1	1	1	GOTERM_BP_ALL	.
GO:BP	connective tissue development	GO:0061448	9421, 6474, 9464, 340419, 3398, 2828, 285590, 4856	8	3.22581	0.0298599	2.685	212	236	16792	1	1	1	1	GOTERM_BP_ALL	.
GO:BP	pigment biosynthetic process	GO:0046148	1352, 7390, 7306, 706	4	1.6129	0.0303596	5.86723	212	54	16792	1	1	1	1	GOTERM_BP_ALL	.
GO:BP	heme biosynthetic process	GO:0006783	1352, 7390, 706	3	1.20968	0.0307789	10.801	212	22	16792	1	1	1	1	GOTERM_BP_ALL	.
GO:BP	organic substance catabolic process	GO:1901575	92421, 22954, 9784, 219743, 122809, 6158, 9567, 164668, 2197, 23644, 26019, 178, 80325, 2169, 5930, 55802, 51028, 1757, 5393, 55809, 2760, 65018, 26007, 2021, 5191, 9373, 55432, 79621, 55139, 55556, 54764, 1200, 56922, 23190	34	13.7097	0.0315106	1.42565	212	1889	16792	1	1	1	1	GOTERM_BP_ALL	.
GO:BP	cellular catabolic process	GO:0044248	92421, 22954, 219743, 122809, 6158, 9567, 164668, 2197, 23644, 26019, 178, 80325, 2169, 5930, 55802, 51028, 5393, 2760, 65018, 2021, 5191, 9373, 55432, 79621, 55139, 55556, 54764, 1200, 56922, 23190	30	12.0968	0.0317434	1.47044	212	1616	16792	1	1	1	1	GOTERM_BP_ALL	.
GO:BP	respiratory chain complex IV assembly	GO:0008535	84269, 389203, 1352	3	1.20968	0.0361796	9.90094	212	24	16792	1	1	1	1	GOTERM_BP_ALL	.
GO:BP	protein K33-linked deubiquitination	GO:1990168	55432, 54764	2	0.806452	0.037227	52.805	212	3	16792	1	1	1	1	GOTERM_BP_ALL	.
GO:BP	protein K29-linked deubiquitination	GO:0035523	55432, 54764	2	0.806452	0.037227	52.805	212	3	16792	1	1	1	1	GOTERM_BP_ALL	.
GO:BP	RNA catabolic process	GO:0006401	5393, 79621, 6158, 9567, 55802, 2197, 26019, 23644	8	3.22581	0.0381992	2.54482	212	249	16792	1	1	1	1	GOTERM_BP_ALL	.
GO:BP	embryonic organ development	GO:0048568	9421, 6474, 9464, 3227, 7422, 3215, 3236, 3212, 3398, 5930, 639	11	4.43548	0.0382966	2.08941	212	417	16792	1	1	1	1	GOTERM_BP_ALL	.
GO:BP	drug transport	GO:0015893	5174, 6573, 113235	3	1.20968	0.0390066	9.50491	212	25	16792	1	1	1	1	GOTERM_BP_ALL	.
GO:BP	porphyrin-containing compound biosynthetic process	GO:0006779	1352, 7390, 706	3	1.20968	0.0419148	9.13933	212	26	16792	1	1	1	1	GOTERM_BP_ALL	.
GO:BP	embryonic digit morphogenesis	GO:0042733	9464, 3227, 221322, 65250	4	1.6129	0.0430683	5.11016	212	62	16792	1	1	1	1	GOTERM_BP_ALL	.
GO:BP	vasculature development	GO:0001944	9421, 9047, 9784, 4240, 9464, 7422, 83605, 79652, 83854, 79812, 2828, 639, 4856, 65250	14	5.64516	0.0447255	1.81788	212	610	16792	1	1	1	1	GOTERM_BP_ALL	.
GO:BP	ventricular septum development	GO:0003281	129446, 3398, 639, 65250	4	1.6129	0.0448169	5.02905	212	63	16792	1	1	1	1	GOTERM_BP_ALL	.
GO:BP	regulation of vascular endothelial growth factor receptor signaling pathway	GO:0030947	79652, 7422, 79812	3	1.20968	0.0449015	8.80084	212	27	16792	1	1	1	1	GOTERM_BP_ALL	.
GO:BP	double-strand break repair	GO:0006302	64421, 7158, 3980, 84057, 84250, 54617, 23503	7	2.82258	0.045863	2.69152	212	206	16792	1	1	1	1	GOTERM_BP_ALL	.
GO:BP	regulation of p38MAPK cascade	GO:1900744	9464, 7422, 54986	3	1.20968	0.0479645	8.48652	212	28	16792	1	1	1	1	GOTERM_BP_ALL	.
GO:BP	macromolecule catabolic process	GO:0009057	92421, 22954, 5393, 122809, 6158, 9567, 65018, 2021, 2197, 9373, 26019, 23644, 55432, 79621, 178, 55139, 80325, 54764, 1200, 5930, 55802, 51028, 23190	23	9.27419	0.0481386	1.51688	212	1201	16792	1	1	1	1	GOTERM_BP_ALL	.
GO:BP	cardiac right ventricle formation	GO:0003219	9421, 9464	2	0.806452	0.0493269	39.6038	212	4	16792	1	1	1	1	GOTERM_BP_ALL	.
GO:CC	cytoplasm	GO:0005737	9741, 128077, 6751, 122809, 129446, 221322, 23325, 10657, 79896, 26273, 220082, 83479, 348807, 5930, 84440, 639, 5393, 158158, 64168, 1352, 65018, 8021, 26286, 54764, 55858, 8934, 51655, 4976, 56548, 4856, 5429, 30811, 197257, 9488, 9486, 11041, 113235, 10195, 64699, 26019, 80700, 79711, 246176, 2169, 84342, 79714, 11322, 51028, 84343, 152992, 80263, 11325, 1757, 819, 594855, 5298, 3398, 26301, 6…	153	61.6935	0.0140162	1.1251	230	10775	18224	0.998129	1	1	2	GOTERM_CC_ALL	.
GO:CC	late endosome membrane	GO:0031902	92421, 84946, 146894, 55858, 51028, 27072	6	2.41935	0.0140748	4.20716	230	113	18224	0.998178	1	1	2	GOTERM_CC_ALL	.
GO:CC	endosome membrane	GO:0010008	92421, 9784, 84946, 146894, 115111, 666, 55858, 84440, 51028, 7306, 27072, 220972	12	4.83871	0.014118	2.33616	230	407	18224	0.998213	1	1	2	GOTERM_CC_ALL	.
GO:CC	endosomal part	GO:0044440	92421, 9784, 84946, 146894, 115111, 666, 55858, 84440, 51028, 7306, 27072, 220972	12	4.83871	0.0240034	2.15605	230	441	18224	0.99998	1	1	2	GOTERM_CC_ALL	.
GO:CC	nuclear part	GO:0044428	150280, 9421, 9464, 9866, 2197, 23325, 23644, 9580, 22953, 10657, 79896, 26273, 80325, 5930, 9933, 639, 5393, 55809, 64168, 9557, 4300, 8021, 84913, 687, 54764, 123169, 23253, 4976, 5429, 253769, 9443, 3980, 154743, 26019, 79075, 63925, 84946, 84549, 79711, 3212, 79714, 11322, 11201, 80263, 54617, 11325, 9455, 64421, 7158, 3398, 64743, 55074, 55151, 7709, 3227, 29098, 666, 10286, 7705, 84250, 706…	64	25.8065	0.0244972	1.27381	230	3981	18224	0.999984	1	1	2	GOTERM_CC_ALL	.
GO:CC	intracellular part	GO:0044424	150280, 9741, 128077, 6474, 9464, 6751, 9866, 122809, 129446, 221322, 23325, 9580, 10657, 79896, 26273, 220082, 3236, 83479, 348807, 5930, 7799, 84440, 84443, 639, 5393, 7572, 158158, 64168, 1352, 65018, 8021, 26286, 54764, 28981, 123169, 55858, 8934, 6911, 51655, 4976, 56548, 4856, 5429, 30811, 197257, 9488, 9486, 11041, 4990, 113235, 10195, 64699, 26019, 63925, 80700, 79711, 246176, 2169, 84342…	188	75.8065	0.0248023	1.07476	230	13860	18224	0.999986	1	1	2	GOTERM_CC_ALL	.
GO:CC	intracellular organelle	GO:0043229	150280, 9741, 6474, 9464, 9866, 129446, 23325, 9580, 10657, 79896, 26273, 220082, 3236, 83479, 348807, 5930, 7799, 84440, 84443, 639, 5393, 7572, 64168, 1352, 65018, 8021, 26286, 54764, 28981, 123169, 55858, 8934, 6911, 51655, 4976, 56548, 4856, 5429, 30811, 197257, 9488, 9486, 11041, 4990, 10195, 64699, 26019, 63925, 80700, 79711, 246176, 84342, 79714, 11322, 11201, 51028, 8427, 80263, 11325, 17…	167	67.3387	0.0275541	1.09366	230	12099	18224	0.999996	1	1	2	GOTERM_CC_ALL	.
GO:CC	organelle part	GO:0044422	150280, 9464, 9866, 129446, 23325, 9580, 10657, 79896, 26273, 348807, 5930, 84440, 639, 5393, 64168, 1352, 65018, 8021, 26286, 54764, 28981, 123169, 55858, 8934, 4976, 56548, 5429, 197257, 65250, 9488, 9486, 11041, 10195, 64699, 26019, 63925, 80700, 79711, 84342, 79714, 11322, 11201, 51028, 80263, 11325, 1757, 5298, 3398, 26301, 64743, 55471, 55074, 29098, 23271, 666, 144501, 27072, 285590, 706, …	121	48.7903	0.0334089	1.13932	230	8415	18224	1	1	1	2	GOTERM_CC_ALL	.
GO:MF	activating transcription factor binding	GO:0033613	5393, 84913, 9464, 7158, 6911	5	2.01613	0.00590594	6.87785	208	59	16881	0.963958	1	1	3	GOTERM_MF_ALL	.
GO:MF	methotrexate transporter activity	GO:0015350	6573, 113235	2	0.806452	0.024375	81.1587	208	2	16881	0.999999	1	1	3	GOTERM_MF_ALL	.
GO:MF	pattern binding	GO:0001871	8909, 10216, 178	3	1.20968	0.0294259	11.0671	208	22	16881	1	1	1	3	GOTERM_MF_ALL	.
GO:MF	polysaccharide binding	GO:0030247	8909, 10216, 178	3	1.20968	0.0294259	11.0671	208	22	16881	1	1	1	3	GOTERM_MF_ALL	.
GO:MF	amide binding	GO:0033218	6573, 79711, 6751, 1200, 113235, 64106, 5191, 8021	8	3.22581	0.0416307	2.49719	208	260	16881	1	1	1	3	GOTERM_MF_ALL	.
UP keyword	Coiled coil	NA	92421, 22954, 9866, 129446, 23325, 23644, 9580, 202333, 57701, 26273, 220082, 84329, 80325, 348807, 79812, 644943, 84440, 7799, 84443, 9659, 158158, 64168, 9557, 8021, 27098, 55139, 26286, 28981, 10827, 55858, 10345, 4976, 65250, 92689, 164668, 57562, 26019, 23503, 83854, 79596, 84946, 79714, 643677, 51028, 80263, 100652824, 2804, 54617, 11325, 84064, 9455, 594855, 63898, 401145, 121006, 23271, 1…	60	24.1935	7.20779e-05	1.65341	246	3036	20581	0.0175047	0.0177312	0.0177312	4	UP_KEYWORDS	.
UP keyword	Angiogenesis	NA	9047, 83854, 4240, 9464, 7422, 79812	6	2.41935	0.0175207	3.98393	246	126	20581	0.986841	0.868154	0.868154	4	UP_KEYWORDS	.
UP keyword	DNA repair	NA	9557, 64421, 7158, 3980, 11201, 84250, 5429, 54617, 23503	9	3.62903	0.0243427	2.56984	246	293	20581	0.997613	0.868154	0.868154	4	UP_KEYWORDS	.
UP keyword	DNA damage	NA	9557, 64421, 7158, 3980, 5930, 11201, 84250, 5429, 54617, 23503	10	4.03226	0.025553	2.37678	246	352	20581	0.998239	0.868154	0.868154	4	UP_KEYWORDS	.
UP keyword	DNA replication	NA	3980, 5930, 11201, 79075, 5429	5	2.01613	0.0259875	4.45014	246	94	20581	0.998421	0.868154	0.868154	4	UP_KEYWORDS	.
UP keyword	Protein transport	NA	92421, 9784, 149371, 53917, 5191, 8021, 23325, 29098, 79711, 26286, 8934, 84342, 51028, 27072	14	5.64516	0.0316282	1.92013	246	610	20581	0.99962	0.868154	0.868154	4	UP_KEYWORDS	.
UP keyword	Developmental protein	NA	9421, 9047, 6474, 9464, 7422, 4990, 3398, 221322, 83605, 63925, 7709, 83854, 84913, 3227, 3215, 3236, 3212, 6424, 6911	19	7.66129	0.0350987	1.67502	246	949	20581	0.999842	0.868154	0.868154	4	UP_KEYWORDS	.
UP keyword	Mutator protein	NA	11201, 5429	2	0.806452	0.0352908	55.7751	246	3	20581	0.99985	0.868154	0.868154	4	UP_KEYWORDS	.
UP keyword	ANK repeat	NA	341405, 55139, 80325, 54764, 23253, 728780, 84250, 122416	8	3.22581	0.039049	2.53523	246	264	20581	0.999942	0.873277	0.873277	4	UP_KEYWORDS	.
Disease	Menarche	NA	9866, 644943, 200942, 390259	4	1.6129	0.0269644	6.12851	166	51	12971	1	1	1	5	GAD_DISEASE	.
1Fold Enrichment is calculated as (PT/LT)/(PH/Gene Count)

### Sheet: Table S29 H2_BSM_chart
Table S29 List of DAVID results for all enriched annotation categories for the H2 (gracile capuchin) BSM gene set including term description and ID, gene hits, and enrichment statistics.
BSM Gene Set | All Enriched Annotations | H2: Gracile Capuchin (Cebus)
Category	Term Description	Term ID	Entrez ID: Gene Hits	Gene Count	% of total (75)	EASE Score	Fold Enrich.1	List Total (LT)	Pop. Hits (PH)	Pop. Total (PT)	Bonferroni	Benjamini	FDR	Order	DAVID Category ID	.
GO:CC	microbody	GO:0042579	222659, 7265, 340061, 5191	4	5.33333	0.0104634	8.7092	62	135	18224	0.899041	1	1	1	GOTERM_CC_ALL	.
GO:CC	peroxisome	GO:0005777	222659, 7265, 340061, 5191	4	5.33333	0.0104634	8.7092	62	135	18224	0.899041	1	1	1	GOTERM_CC_ALL	.
GO:CC	cilium	GO:0005929	255101, 123872, 9738, 4867, 164395, 118491	6	8	0.0292045	3.41124	62	517	18224	0.998437	1	1	1	GOTERM_CC_ALL	.
GO:MF	ligase activity	GO:0016874	7187, 64320, 55743, 124454, 26046, 164395	6	8	0.0113085	4.34461	57	409	16881	0.934748	1	1	2	GOTERM_MF_ALL	.
UP keyword	Cilium	NA	255101, 123872, 9738, 4867, 164395, 118491	6	8	0.000899931	7.95401	75	207	20581	0.117633	0.12599	0.12599	3	UP_KEYWORDS	.
UP keyword	Ligase	NA	7187, 64320, 55743, 124454, 26046, 164395	6	8	0.00825278	4.7449	75	347	20581	0.683963	0.577695	0.577695	3	UP_KEYWORDS	.
UP keyword	Coiled coil	NA	7187, 9557, 9787, 23177, 220047, 127255, 23379, 728621, 164395, 27098, 81930, 202333, 84329, 255101, 9738, 643677, 100652824, 4867, 256309	19	25.3333	0.0199954	1.71734	75	3036	20581	0.939645	0.601238	0.601238	3	UP_KEYWORDS	.
UP keyword	Leucine-rich repeat	NA	114790, 123872, 339398, 105378803, 127255	5	6.66667	0.0257673	4.41179	75	311	20581	0.973447	0.601238	0.601238	3	UP_KEYWORDS	.
UP keyword	Cell projection	NA	81930, 255101, 123872, 9738, 4867, 164395, 118491	7	9.33333	0.0450485	2.66421	75	721	20581	0.99835	0.817258	0.817258	3	UP_KEYWORDS	.
UP keyword	Immunoglobulin domain	NA	63827, 115352, 146894, 124599, 339398, 57538	6	8	0.0467004	3.01553	75	546	20581	0.998703	0.817258	0.817258	3	UP_KEYWORDS	.
1Fold Enrichment is calculated as (PT/LT)/(PH/Gene Count)

### Sheet: Table S30 H2_BM_GOclusters
Table S30 List of DAVID GO clusters for the H2 (gracile capuchin) BM gene set including cluster enrichment score (ES), term description and ID, gene hits, and enrichment statistics.
BM Gene Set | GO Clusters | H2: Gracile Capuchin (Cebus)
Clusters	GO Category	Term Description	Term ID	Entrez ID: Gene Hits	Gene Count	% of total (248)	EASE Score	Fold Enrich.	List Total (LT)	Pop. Hits (PH)	Pop. Total (PT)	Bonferroni	Benjamini	FDR	DAVID Category ID	.
1 (ES:1.97)	GO:BP	embryonic limb morphogenesis	GO:0030326	6474, 9464, 3227, 3236, 340419, 221322, 65250	7	2.82258	0.00559073	4.33166	212	128	16792	1	1	1	GOTERM_BP_ALL	.
	GO:BP	embryonic appendage morphogenesis	GO:0035113	6474, 9464, 3227, 3236, 340419, 221322, 65250	7	2.82258	0.00559073	4.33166	212	128	16792	1	1	1	GOTERM_BP_ALL	.
	GO:BP	appendage morphogenesis	GO:0035107	6474, 9464, 3227, 3236, 340419, 221322, 65250	7	2.82258	0.0110637	3.7463	212	148	16792	1	1	1	GOTERM_BP_ALL	.
	GO:BP	limb morphogenesis	GO:0035108	6474, 9464, 3227, 3236, 340419, 221322, 65250	7	2.82258	0.0110637	3.7463	212	148	16792	1	1	1	GOTERM_BP_ALL	.
	GO:BP	appendage development	GO:0048736	6474, 9464, 3227, 3236, 340419, 221322, 65250	7	2.82258	0.0203643	3.26149	212	170	16792	1	1	1	GOTERM_BP_ALL	.
	GO:BP	limb development	GO:0060173	6474, 9464, 3227, 3236, 340419, 221322, 65250	7	2.82258	0.0203643	3.26149	212	170	16792	1	1	1	GOTERM_BP_ALL	.
2 (ES:1.47)	GO:BP	pigment biosynthetic process	GO:0046148	1352, 7390, 7306, 706	4	1.6129	0.0303596	5.86723	212	54	16792	1	1	1	GOTERM_BP_ALL	.
	GO:BP	heme biosynthetic process	GO:0006783	1352, 7390, 706	3	1.20968	0.0307789	10.801	212	22	16792	1	1	1	GOTERM_BP_ALL	.
	GO:BP	porphyrin-containing compound biosynthetic process	GO:0006779	1352, 7390, 706	3	1.20968	0.0419148	9.13933	212	26	16792	1	1	1	GOTERM_BP_ALL	.
