## Supplemental Tables 31 to 34 for "Signatures of adaptive evolution in platyrrhine primate genomes"

### Sheet: Table S31 H3_BM_chart
Table S31 List of DAVID results for all enriched annotation categories for the H3 (ancestral Cebinae) BM gene set including term description and ID, gene hits, and enrichment statistics.
BM Gene Set | All Enriched Annotations | H3: Ancestral Cebinae
Category	Term Description	Term ID	Entrez ID: Gene Hits	Gene Count	% of total (302)	EASE Score	Fold Enrich.1	List Total (LT)	Pop. Hits (PH)	Pop. Total (PT)	Bonferroni	Benjamini	FDR	Order	DAVID Category ID	.
GO:BP	primary amino compound metabolic process	GO:1901160	285671, 79814, 113451, 1119	4	1.3245	0.0011256	18.6681	257	14	16792	0.981567	1	1	1	GOTERM_BP_ALL	.
GO:BP	mitochondrion organization	GO:0007005	5188, 65005, 22863, 581, 28957, 10128, 23192, 55572, 80821, 56652, 55863, 666, 89978, 51069, 55037, 10572, 6832, 4715, 4726, 10456	20	6.62252	0.00545797	2.00118	257	653	16792	1	1	1	1	GOTERM_BP_ALL	.
GO:BP	activation of immune response	GO:0002253	130132, 8685, 7100, 90268, 6885, 196051, 28526, 9473, 26228, 581, 1997, 123920, 81035, 26253, 731, 51279, 10666	17	5.62914	0.0106449	2.01955	257	550	16792	1	1	1	1	GOTERM_BP_ALL	.
GO:BP	hormone secretion	GO:0046879	7351, 7200, 64111, 286676, 65985, 9324, 8620, 1908, 6659, 9607, 1081	11	3.64238	0.0153574	2.43635	257	295	16792	1	1	1	1	GOTERM_BP_ALL	.
GO:BP	regulation of hormone secretion	GO:0046883	7351, 7200, 64111, 286676, 65985, 9324, 8620, 1908, 6659, 9607	10	3.31126	0.0162355	2.57238	257	254	16792	1	1	1	1	GOTERM_BP_ALL	.
GO:BP	circadian rhythm	GO:0007623	79365, 60675, 8863, 84432, 56339, 3184, 8914, 9607	8	2.64901	0.0164607	3.039	257	172	16792	1	1	1	1	GOTERM_BP_ALL	.
GO:BP	single-organism cellular process	GO:0044763	137868, 22998, 7200, 65005, 56652, 154091, 11187, 51523, 9615, 4726, 1908, 196051, 29954, 79644, 55334, 84432, 10661, 10664, 27094, 10666, 253725, 23704, 7100, 28957, 1355, 11046, 9516, 60490, 1119, 7351, 8685, 5298, 286676, 116337, 26301, 22863, 55112, 55359, 51430, 4633, 51557, 8317, 5184, 5188, 7125, 8456, 2110, 7480, 80321, 58510, 123016, 9779, 56339, 4646, 64087, 11031, 114898, 80309, 123920…	203	67.2185	0.0170689	1.08222	257	12256	16792	1	1	1	1	GOTERM_BP_ALL	.
GO:BP	organonitrogen compound metabolic process	GO:1901564	5184, 285671, 7200, 5188, 8930, 5322, 65005, 3184, 9481, 28957, 1081, 1633, 58510, 1355, 53343, 51069, 79814, 4666, 9615, 10331, 11046, 56339, 60490, 1119, 4726, 64087, 161823, 7351, 7299, 581, 3491, 51071, 51074, 63827, 10128, 54102, 55037, 119391, 51334, 4259, 51557, 113451, 55811, 56922, 6659, 2936, 4715	47	15.5629	0.0181107	1.38267	257	2221	16792	1	1	1	1	GOTERM_BP_ALL	.
GO:BP	hormone transport	GO:0009914	7351, 7200, 64111, 286676, 65985, 9324, 8620, 1908, 6659, 9607, 1081	11	3.64238	0.0193203	2.34877	257	306	16792	1	1	1	1	GOTERM_BP_ALL	.
GO:BP	lipid modification	GO:0030258	219743, 5298, 374462, 196051, 1892, 26301, 2110, 114898, 3628, 26061	10	3.31126	0.019397	2.49384	257	262	16792	1	1	1	1	GOTERM_BP_ALL	.
GO:BP	immune response-activating signal transduction	GO:0002757	130132, 8685, 7100, 90268, 6885, 196051, 28526, 9473, 26228, 581, 1997, 123920, 81035, 26253, 10666	15	4.96689	0.0208894	1.96803	257	498	16792	1	1	1	1	GOTERM_BP_ALL	.
GO:BP	signal release	GO:0023061	23208, 7351, 7200, 64111, 286676, 65985, 9324, 8620, 1908, 1081, 84258, 6659, 9607	13	4.30464	0.0266404	2.03693	257	417	16792	1	1	1	1	GOTERM_BP_ALL	.
GO:BP	carboxylic acid metabolic process	GO:0019752	5184, 64087, 219743, 5188, 65985, 5322, 2110, 114898, 51074, 58526, 51144, 58510, 1892, 8802, 79814, 119391, 51557, 113451, 56922, 26061, 4726	21	6.95364	0.0280324	1.66115	257	826	16792	1	1	1	1	GOTERM_BP_ALL	.
GO:BP	cellular lipid metabolic process	GO:0044255	219743, 65985, 5322, 374462, 2110, 51144, 1892, 253558, 1119, 4726, 646486, 5298, 196051, 26301, 114898, 22863, 581, 3491, 57579, 58526, 79644, 56983, 80235, 26061, 3628	25	8.27815	0.0290743	1.56612	257	1043	16792	1	1	1	1	GOTERM_BP_ALL	.
GO:BP	protein oligomerization	GO:0051259	64087, 23208, 219743, 116337, 114898, 581, 51074, 81035, 56652, 666, 55856, 10562, 56922, 26061	14	4.63576	0.0293568	1.93391	257	473	16792	1	1	1	1	GOTERM_BP_ALL	.
GO:BP	oxoacid metabolic process	GO:0043436	5184, 64087, 219743, 5188, 65985, 5322, 2110, 114898, 51074, 58526, 51144, 58510, 1892, 8802, 79814, 119391, 51557, 113451, 56922, 26061, 4726	21	6.95364	0.0297427	1.65115	257	831	16792	1	1	1	1	GOTERM_BP_ALL	.
GO:BP	agmatine biosynthetic process	GO:0097055	79814, 113451	2	0.662252	0.0302592	65.3385	257	2	16792	1	1	1	1	GOTERM_BP_ALL	.
GO:BP	peptide hormone secretion	GO:0030072	7351, 7200, 286676, 65985, 9324, 8620, 1908, 6659, 9607	9	2.98013	0.0318207	2.44003	257	241	16792	1	1	1	1	GOTERM_BP_ALL	.
GO:BP	cellular process	GO:0009987	137868, 22998, 285671, 7200, 65005, 56652, 154091, 5930, 11187, 51523, 9615, 144717, 4726, 1908, 196051, 29954, 7570, 55572, 79644, 55334, 84432, 10661, 10664, 27094, 10666, 253725, 23704, 7100, 28957, 1355, 932, 11046, 9516, 60490, 1119, 7351, 8685, 5298, 286676, 116337, 26301, 348180, 22863, 55112, 55359, 51430, 4633, 51557, 8317, 5184, 5188, 7125, 8456, 2110, 7480, 79692, 83707, 80321, 58510, …	246	81.457	0.0318607	1.03312	257	15558	16792	1	1	1	1	GOTERM_BP_ALL	.
GO:BP	immune response-regulating signaling pathway	GO:0002764	130132, 8685, 7100, 90268, 6885, 196051, 28526, 9473, 26228, 581, 1997, 123920, 81035, 26253, 10666	15	4.96689	0.0332544	1.84572	257	531	16792	1	1	1	1	GOTERM_BP_ALL	.
GO:BP	positive regulation of immune response	GO:0050778	130132, 8685, 7100, 90268, 6885, 196051, 28526, 9473, 26228, 581, 1997, 54440, 123920, 81035, 26253, 731, 51279, 10666	18	5.96026	0.0332973	1.71943	257	684	16792	1	1	1	1	GOTERM_BP_ALL	.
GO:BP	mitochondrion morphogenesis	GO:0070584	6832, 581, 4726	3	0.993377	0.0333816	10.3166	257	19	16792	1	1	1	1	GOTERM_BP_ALL	.
GO:BP	positive regulation of hormone secretion	GO:0046887	7200, 286676, 65985, 1908, 6659, 9607	6	1.98675	0.0334979	3.35069	257	117	16792	1	1	1	1	GOTERM_BP_ALL	.
GO:BP	retrograde transport, endosome to Golgi	GO:0042147	57589, 55610, 9779, 144717, 253725	5	1.65563	0.0352524	4.03324	257	81	16792	1	1	1	1	GOTERM_BP_ALL	.
GO:BP	regulation of peptide hormone secretion	GO:0090276	7351, 7200, 286676, 65985, 9324, 8620, 6659, 9607	8	2.64901	0.0355154	2.58766	257	202	16792	1	1	1	1	GOTERM_BP_ALL	.
GO:BP	labyrinthine layer development	GO:0060711	1046, 26259, 3491, 10049	4	1.3245	0.0366314	5.44488	257	48	16792	1	1	1	1	GOTERM_BP_ALL	.
GO:BP	cellular biogenic amine metabolic process	GO:0006576	7200, 79814, 113451, 1119	4	1.3245	0.0366314	5.44488	257	48	16792	1	1	1	1	GOTERM_BP_ALL	.
GO:BP	sulfur compound biosynthetic process	GO:0044272	51074, 63827, 51144, 119391, 55856, 4259, 11046, 10331	8	2.64901	0.0371677	2.56229	257	204	16792	1	1	1	1	GOTERM_BP_ALL	.
GO:BP	organic acid metabolic process	GO:0006082	5184, 64087, 7299, 219743, 5188, 65985, 5322, 2110, 114898, 51074, 58526, 51144, 58510, 1892, 8802, 79814, 119391, 51557, 113451, 56922, 26061, 4726	22	7.28477	0.0374218	1.58484	257	907	16792	1	1	1	1	GOTERM_BP_ALL	.
GO:BP	peptide secretion	GO:0002790	7351, 7200, 286676, 65985, 9324, 8620, 1908, 6659, 9607	9	2.98013	0.0382338	2.35219	257	250	16792	1	1	1	1	GOTERM_BP_ALL	.
GO:BP	cellular amino acid metabolic process	GO:0006520	5184, 51074, 64087, 5188, 58510, 79814, 51557, 113451, 56922	9	2.98013	0.0382338	2.35219	257	250	16792	1	1	1	1	GOTERM_BP_ALL	.
GO:BP	regulation of peptide secretion	GO:0002791	7351, 7200, 286676, 65985, 9324, 8620, 6659, 9607	8	2.64901	0.0396243	2.52516	257	207	16792	1	1	1	1	GOTERM_BP_ALL	.
GO:BP	positive regulation of biological process	GO:0048518	23647, 23208, 285671, 7200, 8456, 7480, 23567, 197, 1411, 60675, 26234, 89978, 10572, 9779, 51523, 56339, 4646, 10456, 9111, 6885, 9830, 196051, 1908, 114898, 25833, 9473, 3491, 23414, 54440, 123920, 58526, 140685, 56983, 6832, 85366, 51334, 113451, 84432, 55811, 10661, 10664, 10666, 253725, 130132, 9047, 9048, 7100, 25805, 90268, 65985, 5322, 9324, 3981, 26259, 3184, 9481, 79991, 1081, 1997, 808…	95	31.457	0.041083	1.17449	257	5285	16792	1	1	1	1	GOTERM_BP_ALL	.
GO:BP	regulation of peptide transport	GO:0090087	7351, 7200, 286676, 65985, 9324, 8620, 6659, 9607	8	2.64901	0.0414509	2.501	257	209	16792	1	1	1	1	GOTERM_BP_ALL	.
GO:BP	cellular component disassembly	GO:0022411	4241, 65005, 124056, 22863, 581, 28957, 63827, 23192, 58526, 666, 51069, 57159, 55037, 253725	14	4.63576	0.0445868	1.82219	257	502	16792	1	1	1	1	GOTERM_BP_ALL	.
GO:BP	negative regulation of secretion by cell	GO:1903531	7351, 23208, 7200, 64111, 8620, 9607, 2615	7	2.31788	0.0472905	2.67468	257	171	16792	1	1	1	1	GOTERM_BP_ALL	.
GO:CC	mitochondrion	GO:0005739	5188, 65005, 26235, 2110, 100131187, 9481, 28957, 58510, 1355, 79611, 56652, 53343, 55863, 51069, 1892, 79814, 10572, 8802, 65083, 10456, 4726, 64087, 9158, 7351, 5298, 219970, 348180, 55075, 26228, 581, 80309, 10128, 55572, 666, 55037, 6832, 7428, 113451, 55856, 10562, 55811, 56922, 27292, 6659, 2936, 4715	46	15.2318	0.000152322	1.78022	277	1700	18224	0.0668221	0.0691541	0.0691541	2	GOTERM_CC_ALL	.
GO:CC	cytoplasm	GO:0005737	137868, 23208, 285671, 7200, 10251, 65005, 23567, 197, 57589, 56652, 54873, 89978, 8802, 79814, 154091, 5930, 51523, 9615, 65084, 65083, 253558, 144717, 4726, 7299, 9111, 6885, 29954, 9473, 79000, 55572, 79644, 26286, 55610, 80235, 85366, 55856, 10269, 253725, 10590, 5322, 26259, 9481, 28957, 1081, 29123, 1633, 80821, 51144, 1355, 55863, 932, 54778, 54810, 11046, 9516, 60490, 1119, 7351, 8685, 52…	189	62.5828	0.00119254	1.15401	277	10775	18224	0.418262	0.270706	0.270706	2	GOTERM_CC_ALL	.
GO:CC	mitochondrial part	GO:0044429	65005, 26235, 2110, 9481, 28957, 58510, 1355, 56652, 53343, 55863, 51069, 1892, 8802, 10456, 4726, 64087, 7351, 5298, 581, 10128, 55572, 666, 55037, 6832, 56922, 27292, 2936, 4715	28	9.27152	0.0022729	1.86074	277	990	18224	0.644088	0.343966	0.343966	2	GOTERM_CC_ALL	.
GO:CC	cytoplasmic part	GO:0044444	23208, 285671, 7200, 65005, 197, 57589, 56652, 89978, 8802, 79814, 154091, 5930, 9615, 65084, 65083, 253558, 144717, 4726, 7299, 6885, 29954, 55572, 79644, 26286, 55610, 80235, 85366, 55856, 10269, 253725, 10590, 5322, 26259, 9481, 28957, 1081, 1633, 80821, 51144, 1355, 55863, 932, 11046, 9516, 60490, 1119, 7351, 8685, 5298, 286676, 26301, 348180, 55075, 22863, 10128, 51430, 84612, 666, 7107, 463…	146	48.3444	0.00374458	1.18732	277	8090	18224	0.817906	0.42501	0.42501	2	GOTERM_CC_ALL	.
GO:CC	organelle inner membrane	GO:0019866	7351, 65005, 2110, 9481, 28957, 10128, 55572, 58510, 1355, 55863, 666, 51069, 55037, 8802, 56922, 4715, 4726, 10269	18	5.96026	0.00503954	2.12609	277	557	18224	0.899111	0.457591	0.457591	2	GOTERM_CC_ALL	.
GO:CC	mitochondrial inner membrane	GO:0005743	7351, 65005, 2110, 9481, 28957, 55572, 58510, 1355, 55863, 666, 51069, 55037, 8802, 56922, 4715, 4726	16	5.29801	0.00932573	2.10952	277	499	18224	0.985789	0.681798	0.681798	2	GOTERM_CC_ALL	.
GO:CC	mitochondrial matrix	GO:0005759	64087, 65005, 2110, 28957, 10128, 56652, 51069, 53343, 1892, 8802, 6832, 56922, 27292, 2936	14	4.63576	0.0130496	2.16722	277	425	18224	0.997429	0.681798	0.681798	2	GOTERM_CC_ALL	.
GO:CC	mitochondrial protein complex	GO:0098798	64087, 55572, 6832, 2110, 56922, 581, 4726, 4715	8	2.64901	0.0142642	3.13289	277	168	18224	0.99853	0.681798	0.681798	2	GOTERM_CC_ALL	.
GO:CC	organelle envelope	GO:0031967	285671, 65005, 26235, 2110, 23588, 9481, 28957, 80321, 58510, 1355, 55863, 51069, 8802, 4646, 10456, 4726, 7351, 5298, 581, 10128, 123920, 55572, 666, 55037, 4259, 56922, 10269, 4715	28	9.27152	0.0156992	1.60325	277	1149	18224	0.999241	0.681798	0.681798	2	GOTERM_CC_ALL	.
GO:CC	mitochondrial envelope	GO:0005740	7351, 5298, 65005, 26235, 2110, 581, 9481, 28957, 55572, 58510, 1355, 55863, 666, 51069, 55037, 8802, 56922, 4715, 4726, 10456	20	6.62252	0.0161194	1.79756	277	732	18224	0.999375	0.681798	0.681798	2	GOTERM_CC_ALL	.
GO:CC	envelope	GO:0031975	285671, 65005, 26235, 2110, 23588, 9481, 28957, 80321, 58510, 1355, 55863, 51069, 8802, 4646, 10456, 4726, 7351, 5298, 581, 10128, 123920, 55572, 666, 55037, 4259, 56922, 10269, 4715	28	9.27152	0.0165193	1.59631	277	1154	18224	0.99948	0.681798	0.681798	2	GOTERM_CC_ALL	.
GO:CC	mitochondrial membrane	GO:0031966	7351, 5298, 65005, 2110, 581, 9481, 28957, 55572, 58510, 1355, 55863, 666, 51069, 55037, 8802, 56922, 4715, 4726, 10456	19	6.29139	0.018304	1.809	277	691	18224	0.999772	0.6925	0.6925	2	GOTERM_CC_ALL	.
GO:CC	organelle membrane	GO:0031090	23647, 23208, 65005, 2110, 57589, 80321, 58510, 123016, 8802, 9779, 10331, 4646, 10456, 4726, 7299, 6885, 11031, 90196, 123920, 55572, 26286, 26123, 4259, 113451, 5869, 10269, 253725, 10590, 23588, 9481, 28957, 23503, 81035, 1355, 55863, 51069, 11046, 9516, 7351, 8685, 5298, 26301, 22863, 581, 10128, 84258, 51430, 666, 55037, 7107, 56922, 10488, 4715	53	17.5497	0.0275602	1.3178	277	2646	18224	0.999997	0.909852	0.909852	2	GOTERM_CC_ALL	.
GO:CC	3-methylcrotonyl-CoA carboxylase complex, mitochondrial	GO:0002169	64087, 56922	2	0.662252	0.0300612	65.7906	277	2	18224	0.999999	0.909852	0.909852	2	GOTERM_CC_ALL	.
GO:CC	methylcrotonoyl-CoA carboxylase complex	GO:1905202	64087, 56922	2	0.662252	0.0300612	65.7906	277	2	18224	0.999999	0.909852	0.909852	2	GOTERM_CC_ALL	.
GO:CC	trans-Golgi network membrane	GO:0032588	57589, 23647, 666, 11031, 90196	5	1.65563	0.0373054	3.96329	277	83	18224	1	1	1	2	GOTERM_CC_ALL	.
GO:CC	intracellular	GO:0005622	137868, 285671, 7200, 65005, 56652, 154091, 5930, 11187, 51523, 9615, 144717, 4726, 1908, 29954, 7570, 55572, 79644, 10661, 10664, 253725, 28957, 29123, 1355, 932, 54810, 11046, 9516, 60490, 1119, 7351, 8685, 5298, 286676, 64744, 26301, 348180, 22863, 55359, 51430, 7107, 4633, 8317, 5188, 7125, 8456, 2110, 23247, 79692, 80321, 58510, 123016, 9779, 56339, 4646, 64087, 9552, 11031, 219970, 80309, 1…	228	75.4967	0.0479226	1.05517	277	14216	18224	1	1	1	2	GOTERM_CC_ALL	.
GO:MF	ligase activity	GO:0016874	64087, 285671, 5188, 8634, 65985, 3981, 25898, 79611, 143279, 89978, 8802, 5930, 51557, 54778, 56922	15	4.96689	0.00382317	2.41839	256	409	16881	0.926077	1	1	3	GOTERM_MF_ALL	.
GO:MF	G-protein coupled receptor binding	GO:0001664	25805, 60675, 8620, 1908, 54102, 624, 117579, 84432, 10488, 7480	10	3.31126	0.0164471	2.56581	256	257	16881	0.999987	1	1	3	GOTERM_MF_ALL	.
GO:MF	lyase activity	GO:0016829	51074, 53343, 1892, 113451, 55811, 60490, 26061, 51071	8	2.64901	0.0249855	2.79117	256	189	16881	1	1	1	3	GOTERM_MF_ALL	.
GO:MF	methylcrotonoyl-CoA carboxylase activity	GO:0004485	64087, 56922	2	0.662252	0.0299842	65.9414	256	2	16881	1	1	1	3	GOTERM_MF_ALL	.
GO:MF	hormone activity	GO:0005179	7200, 8620, 1908, 117579, 9607, 1081	6	1.98675	0.036642	3.26982	256	121	16881	1	1	1	3	GOTERM_MF_ALL	.
GO:MF	carbon-carbon lyase activity	GO:0016830	113451, 60490, 26061, 51071	4	1.3245	0.0459203	4.97671	256	53	16881	1	1	1	3	GOTERM_MF_ALL	.
UP keyword	Mitochondrion	NA	5188, 65005, 26235, 2110, 9481, 28957, 1355, 79611, 56652, 53343, 55863, 51069, 1892, 79814, 8802, 10456, 4726, 64087, 7351, 5298, 26228, 581, 10128, 55572, 666, 55037, 6832, 55856, 10562, 55811, 56922, 2936, 4715	33	10.9272	0.000207078	2.02315	300	1119	20581	0.0594604	0.0615023	0.0612952	4	UP_KEYWORDS	.
UP keyword	Ligase	NA	64087, 285671, 5188, 8634, 65985, 3981, 25898, 79611, 143279, 89978, 8802, 5930, 54778, 56922	14	4.63576	0.00179049	2.76786	300	347	20581	0.411665	0.2268	0.226037	4	UP_KEYWORDS	.
UP keyword	Transit peptide	NA	64087, 5188, 65005, 2110, 28957, 10128, 79611, 56652, 51069, 53343, 1892, 55037, 8802, 79814, 6832, 56922, 2936, 4726	18	5.96026	0.00229091	2.30384	300	536	20581	0.492819	0.2268	0.226037	4	UP_KEYWORDS	.
UP keyword	Neuropeptide	NA	64111, 60675, 8620, 9607	4	1.3245	0.00616276	10.5544	300	26	20581	0.839558	0.457585	0.456044	4	UP_KEYWORDS	.
UP keyword	Lyase	NA	51074, 53343, 1892, 55811, 60490, 26061, 51071	7	2.31788	0.0225174	3.20149	300	150	20581	0.998819	0.95538	0.952163	4	UP_KEYWORDS	.
UP keyword	Biological rhythms	NA	79365, 60675, 8863, 56339, 3184, 8914	6	1.98675	0.035916	3.29296	300	125	20581	0.99998	1	1	4	UP_KEYWORDS	.
Kegg pathway	Valine, leucine and isoleucine degradation	hsa00280	64087, 65985, 1892, 56922	4	1.3245	0.0252727	6.22816	94	47	6879	0.98248	1	1	5	KEGG_PATHWAY	.
Kegg pathway	Metabolic pathways	hsa01100	5188, 5322, 1633, 51144, 58510, 1355, 79611, 1892, 79814, 8802, 9615, 10331, 253558, 60490, 1119, 4726, 64087, 7299, 5298, 26301, 51074, 113451, 56922, 3628, 4715	25	8.27815	0.0316653	1.50084	94	1219	6879	0.993805	1	1	5	KEGG_PATHWAY	.
Kegg pathway	Other types of O-glycan biosynthesis	hsa00514	56983, 145173, 29954	3	0.993377	0.0350493	9.97921	94	22	6879	0.996437	1	1	5	KEGG_PATHWAY	.
Reactome pathway	Androgen biosynthesis	R-HSA-193048	51144, 79644, 1081	3	0.993377	0.00969117	19.4882	127	11	9075	0.828411	1	1	6	REACTOME_PATHWAY	.
Reactome pathway	G alpha (q) signalling events	R-HSA-416476	7200, 60675, 8620, 1908, 624, 84432, 5998	7	2.31788	0.0271973	3.0315	127	165	9075	0.9932	1	1	6	REACTOME_PATHWAY	.
Reactome pathway	Agmatine biosynthesis	R-HSA-351143	79814, 113451	2	0.662252	0.0275773	71.4567	127	2	9075	0.993665	1	1	6	REACTOME_PATHWAY	.
Disease	Mitochondrial complex I deficiency	252010	55572, 4726, 4715	3	0.993377	0.0195701	13.4915	62	17	4740	0.840874	1	1	7	OMIM_DISEASE	.
Disease	Waist-Hip Ratio	NA	120237, 25891, 89978, 128611, 1908, 55856, 4008, 23657	8	2.64901	0.0408657	2.50351	229	181	12971	1	1	1	7	GAD_DISEASE	.
Disease	Acquired Immunodeficiency Syndrome|Disease Progression	NA	64087, 7351, 5188, 65005, 2110, 581, 9481, 28957, 10128, 55572, 58510, 1355, 56652, 51069, 1892, 55037, 8802, 79814, 6832, 55856, 56922, 2936, 4715, 4726	24	7.94702	0.0494225	1.4955	229	909	12971	1	1	1	7	GAD_DISEASE	.
1Fold Enrichment is calculated as (PT/LT)/(PH/Gene Count)

### Sheet: Table S32 H3_BSM_chart
Table S32 List of DAVID results for all enriched annotation categories for the H3 (ancestral Cebinae) BSM gene set including term description and ID, gene hits, and enrichment statistics.
BSM Gene Set | All Enriched Annotations | H3: Ancestral Cebinae
Category	Term Description	Term ID	Entrez ID: Gene Hits	Gene Count	% of total (122)	EASE Score	Fold Enrich.1	List Total (LT)	Pop. Hits (PH)	Pop. Total (PT)	Bonferroni	Benjamini	FDR	Order	DAVID Category ID	.
GO:BP	fertilization	GO:0009566	136242, 79925, 347732, 581, 26998	5	4.09836	0.0126531	5.49764	92	166	16792	1	1	1	1	GOTERM_BP_ALL	.
GO:BP	cell part morphogenesis	GO:0032990	55212, 55740, 151449, 26146, 6832, 26259, 79925, 54777, 654429, 581, 22832	11	9.01639	0.0128783	2.45745	92	817	16792	1	1	1	1	GOTERM_BP_ALL	.
GO:BP	regulation of proteolysis	GO:0030162	55212, 57448, 10392, 80325, 55743, 7448, 5689, 581, 26998, 341676	10	8.19672	0.014451	2.57799	92	708	16792	1	1	1	1	GOTERM_BP_ALL	.
GO:BP	cellular component morphogenesis	GO:0032989	26259, 4070, 581, 654429, 22832, 55212, 55740, 151449, 26146, 54961, 6832, 85442, 79925, 54777	14	11.4754	0.0254735	1.93437	92	1321	16792	1	1	1	1	GOTERM_BP_ALL	.
GO:BP	cilium assembly	GO:0042384	55212, 26146, 79925, 54777, 22832	5	4.09836	0.0257051	4.43014	92	206	16792	1	1	1	1	GOTERM_BP_ALL	.
GO:BP	cell projection assembly	GO:0030031	55212, 54961, 26146, 79925, 54777, 4070, 22832	7	5.7377	0.0262794	3.04929	92	419	16792	1	1	1	1	GOTERM_BP_ALL	.
GO:BP	sperm-egg recognition	GO:0035036	136242, 347732, 26998	3	2.45902	0.0278828	11.4076	92	48	16792	1	1	1	1	GOTERM_BP_ALL	.
GO:BP	response to gamma radiation	GO:0010332	675, 5788, 581	3	2.45902	0.0311899	10.7366	92	51	16792	1	1	1	1	GOTERM_BP_ALL	.
GO:BP	embryo development	GO:0009790	29123, 55212, 57448, 151449, 675, 26146, 7448, 80856, 26259, 79925, 581	11	9.01639	0.0334782	2.10455	92	954	16792	1	1	1	1	GOTERM_BP_ALL	.
GO:BP	cilium organization	GO:0044782	55212, 26146, 79925, 54777, 22832	5	4.09836	0.0349236	4.0203	92	227	16792	1	1	1	1	GOTERM_BP_ALL	.
GO:BP	proteolysis	GO:0006508	5184, 10392, 581, 26998, 55212, 57337, 57448, 80325, 55743, 1200, 7448, 136242, 5304, 5689, 341676, 26270	16	13.1148	0.0381606	1.72495	92	1693	16792	1	1	1	1	GOTERM_BP_ALL	.
GO:BP	protein phosphorylation	GO:0006468	22868, 10392, 8412, 1154, 581, 57448, 651, 151449, 2984, 80216, 26146, 2861, 7448, 5689, 5788, 85442, 341676	17	13.9344	0.0396929	1.67542	92	1852	16792	1	1	1	1	GOTERM_BP_ALL	.
GO:BP	positive regulation of cellular protein metabolic process	GO:0032270	10392, 8412, 581, 55212, 651, 151449, 55743, 2861, 7448, 55208, 5689, 5788, 85442, 341676	14	11.4754	0.0421855	1.79951	92	1420	16792	1	1	1	1	GOTERM_BP_ALL	.
GO:BP	embryonic digit morphogenesis	GO:0042733	26146, 80856, 581	3	2.45902	0.0445305	8.8317	92	62	16792	1	1	1	1	GOTERM_BP_ALL	.
GO:BP	positive regulation of protein modification process	GO:0031401	651, 151449, 10392, 55743, 2861, 8412, 7448, 55208, 5689, 5788, 85442, 581	12	9.83607	0.0445402	1.91624	92	1143	16792	1	1	1	1	GOTERM_BP_ALL	.
GO:BP	positive regulation of proteolysis	GO:0045862	55212, 10392, 55743, 5689, 581, 341676	6	4.91803	0.0450613	3.05902	92	358	16792	1	1	1	1	GOTERM_BP_ALL	.
GO:BP	cilium morphogenesis	GO:0060271	55212, 26146, 79925, 54777, 22832	5	4.09836	0.0452792	3.69477	92	247	16792	1	1	1	1	GOTERM_BP_ALL	.
GO:CC	ciliary plasm	GO:0097014	55212, 26146, 54777, 22832	4	3.27869	0.0180756	7.15719	105	97	18224	0.991284	1	1	2	GOTERM_CC_ALL	.
GO:CC	axoneme	GO:0005930	55212, 26146, 54777, 22832	4	3.27869	0.0180756	7.15719	105	97	18224	0.991284	1	1	2	GOTERM_CC_ALL	.
GO:CC	SCF ubiquitin ligase complex	GO:0019005	80325, 26259, 26270	3	2.45902	0.0343072	10.2095	105	51	18224	0.999886	1	1	2	GOTERM_CC_ALL	.
UP keyword	Cilium	NA	55212, 26146, 255101, 54777, 347732	5	4.09836	0.0331257	4.10848	121	207	20581	0.998854	1	1	3	UP_KEYWORDS	.
Reactome pathway	Defective CHST14 causes EDS, musculocontractural type	R-HSA-3595174	63827, 1463	2	1.63934	0.0338803	56.7188	40	8	9075	0.986074	1	1	4	REACTOME_PATHWAY	.
Reactome pathway	Defective CHSY1 causes TPBS	R-HSA-3595177	63827, 1463	2	1.63934	0.0338803	56.7188	40	8	9075	0.986074	1	1	4	REACTOME_PATHWAY	.
Reactome pathway	Defective CHST3 causes SEDCJD	R-HSA-3595172	63827, 1463	2	1.63934	0.0338803	56.7188	40	8	9075	0.986074	1	1	4	REACTOME_PATHWAY	.
Reactome pathway	ECM proteoglycans	R-HSA-3000178	63827, 1463, 7448	3	2.45902	0.0410187	9.075	40	75	9075	0.994448	1	1	4	REACTOME_PATHWAY	.
Reactome pathway	Dermatan sulfate biosynthesis	R-HSA-2022923	63827, 1463	2	1.63934	0.0462949	41.25	40	11	9075	0.997199	1	1	4	REACTOME_PATHWAY	.
Disease	Breast Neoplasms	NA	55540, 675, 8856	3	2.45902	0.00895034	20.6326	82	23	12971	0.959991	1	1	5	GAD_DISEASE	.
Disease	Body Composition	NA	148979, 64397, 85446	3	2.45902	0.0477441	8.47409	82	56	12971	1	1	1	5	GAD_DISEASE	.
1Fold Enrichment is calculated as (PT/LT)/(PH/Gene Count)

### Sheet: Table S33 H3_BM_GOclusters
Table S33 List of DAVID GO clusters for the H3 (ancestral Cebinae) BM gene set including cluster enrichment score (ES), term description and ID, gene hits, and enrichment statistics.
BM Gene Set | GO Clusters | H3: Ancestral Cebinae
Clusters	GO Category	Term Description	Term ID	Entrez ID: Gene Hits	Gene Count	% of total (302)	EASE Score	Fold Enrich.	List Total (LT)	Pop. Hits (PH)	Pop. Total (PT)	Bonferroni	Benjamini	FDR	DAVID Category ID	.
Cluster 1 (ES:1.96)	GO:CC	organelle inner membrane	GO:0019866	7351, 65005, 2110, 9481, 28957, 10128, 55572, 58510, 1355, 55863, 666, 51069, 55037, 8802, 56922, 4715, 4726, 10269	18	5.96026	0.00503954	2.12609	277	557	18224	0.899111	0.457591	0.457591	GOTERM_CC_ALL	.
	GO:CC	mitochondrial inner membrane	GO:0005743	7351, 65005, 2110, 9481, 28957, 55572, 58510, 1355, 55863, 666, 51069, 55037, 8802, 56922, 4715, 4726	16	5.29801	0.00932573	2.10952	277	499	18224	0.985789	0.681798	0.681798	GOTERM_CC_ALL	.
	GO:CC	mitochondrial envelope	GO:0005740	7351, 5298, 65005, 26235, 2110, 581, 9481, 28957, 55572, 58510, 1355, 55863, 666, 51069, 55037, 8802, 56922, 4715, 4726, 10456	20	6.62252	0.0161194	1.79756	277	732	18224	0.999375	0.681798	0.681798	GOTERM_CC_ALL	.
	GO:CC	mitochondrial membrane	GO:0031966	7351, 5298, 65005, 2110, 581, 9481, 28957, 55572, 58510, 1355, 55863, 666, 51069, 55037, 8802, 56922, 4715, 4726, 10456	19	6.29139	0.018304	1.809	277	691	18224	0.999772	0.6925	0.6925	GOTERM_CC_ALL	.
Cluster 2 (ES:1.65)	GO:BP	activation of immune response	GO:0002253	130132, 8685, 7100, 90268, 6885, 196051, 28526, 9473, 26228, 581, 1997, 123920, 81035, 26253, 731, 51279, 10666	17	5.62914	0.0106449	2.01955	257	550	16792	1	1	1	GOTERM_BP_ALL	.
	GO:BP	immune response-activating signal transduction	GO:0002757	130132, 8685, 7100, 90268, 6885, 196051, 28526, 9473, 26228, 581, 1997, 123920, 81035, 26253, 10666	15	4.96689	0.0208894	1.96803	257	498	16792	1	1	1	GOTERM_BP_ALL	.
	GO:BP	immune response-regulating signaling pathway	GO:0002764	130132, 8685, 7100, 90268, 6885, 196051, 28526, 9473, 26228, 581, 1997, 123920, 81035, 26253, 10666	15	4.96689	0.0332544	1.84572	257	531	16792	1	1	1	GOTERM_BP_ALL	.
	GO:BP	positive regulation of immune response	GO:0050778	130132, 8685, 7100, 90268, 6885, 196051, 28526, 9473, 26228, 581, 1997, 54440, 123920, 81035, 26253, 731, 51279, 10666	18	5.96026	0.0332973	1.71943	257	684	16792	1	1	1	GOTERM_BP_ALL	.
Cluster 3 (ES:1.56)	GO:BP	hormone secretion	GO:0046879	7351, 7200, 64111, 286676, 65985, 9324, 8620, 1908, 6659, 9607, 1081	11	3.64238	0.0153574	2.43635	257	295	16792	1	1	1	GOTERM_BP_ALL	.
	GO:BP	regulation of hormone secretion	GO:0046883	7351, 7200, 64111, 286676, 65985, 9324, 8620, 1908, 6659, 9607	10	3.31126	0.0162355	2.57238	257	254	16792	1	1	1	GOTERM_BP_ALL	.
	GO:BP	hormone transport	GO:0009914	7351, 7200, 64111, 286676, 65985, 9324, 8620, 1908, 6659, 9607, 1081	11	3.64238	0.0193203	2.34877	257	306	16792	1	1	1	GOTERM_BP_ALL	.
	GO:BP	signal release	GO:0023061	23208, 7351, 7200, 64111, 286676, 65985, 9324, 8620, 1908, 1081, 84258, 6659, 9607	13	4.30464	0.0266404	2.03693	257	417	16792	1	1	1	GOTERM_BP_ALL	.
	GO:BP	peptide hormone secretion	GO:0030072	7351, 7200, 286676, 65985, 9324, 8620, 1908, 6659, 9607	9	2.98013	0.0318207	2.44003	257	241	16792	1	1	1	GOTERM_BP_ALL	.
	GO:BP	regulation of peptide hormone secretion	GO:0090276	7351, 7200, 286676, 65985, 9324, 8620, 6659, 9607	8	2.64901	0.0355154	2.58766	257	202	16792	1	1	1	GOTERM_BP_ALL	.
	GO:BP	peptide secretion	GO:0002790	7351, 7200, 286676, 65985, 9324, 8620, 1908, 6659, 9607	9	2.98013	0.0382338	2.35219	257	250	16792	1	1	1	GOTERM_BP_ALL	.
	GO:BP	regulation of peptide secretion	GO:0002791	7351, 7200, 286676, 65985, 9324, 8620, 6659, 9607	8	2.64901	0.0396243	2.52516	257	207	16792	1	1	1	GOTERM_BP_ALL	.
	GO:BP	regulation of peptide transport	GO:0090087	7351, 7200, 286676, 65985, 9324, 8620, 6659, 9607	8	2.64901	0.0414509	2.501	257	209	16792	1	1	1	GOTERM_BP_ALL	.
Cluster 4 (ES:1.50)	GO:BP	carboxylic acid metabolic process	GO:0019752	5184, 64087, 219743, 5188, 65985, 5322, 2110, 114898, 51074, 58526, 51144, 58510, 1892, 8802, 79814, 119391, 51557, 113451, 56922, 26061, 4726	21	6.95364	0.0280324	1.66115	257	826	16792	1	1	1	GOTERM_BP_ALL	.
	GO:BP	oxoacid metabolic process	GO:0043436	5184, 64087, 219743, 5188, 65985, 5322, 2110, 114898, 51074, 58526, 51144, 58510, 1892, 8802, 79814, 119391, 51557, 113451, 56922, 26061, 4726	21	6.95364	0.0297427	1.65115	257	831	16792	1	1	1	GOTERM_BP_ALL	.
	GO:BP	organic acid metabolic process	GO:0006082	5184, 64087, 7299, 219743, 5188, 65985, 5322, 2110, 114898, 51074, 58526, 51144, 58510, 1892, 8802, 79814, 119391, 51557, 113451, 56922, 26061, 4726	22	7.28477	0.0374218	1.58484	257	907	16792	1	1	1	GOTERM_BP_ALL	.

### Sheet: Table S34 H3_BSM_GOclusters
Table S34 List of DAVID GO clusters for the H3 (ancestral Cebinae) BSM gene set including cluster enrichment score (ES), term description and ID, gene hits, and enrichment statistics.
BSM Gene Set | GO Clusters | H3: Ancestral Cebinae
Clusters	GO Category	Term Description	Term ID	Entrez ID: Gene Hits	Gene Count	% of total (122)	EASE Score	Fold Enrich.	List Total (LT)	Pop. Hits (PH)	Pop. Total (PT)	Bonferroni	Benjamini	FDR	DAVID Category ID	.
Cluster 1 (ES: 1.58)	GO:CC	axoneme	GO:0005930	55212, 26146, 54777, 22832	4	3.27869	0.0180756	7.15719	105	97	18224	0.991284	1	1	GOTERM_CC_ALL	.
	GO:CC	ciliary plasm	GO:0097014	55212, 26146, 54777, 22832	4	3.27869	0.0180756	7.15719	105	97	18224	0.991284	1	1	GOTERM_CC_ALL	.
	GO:BP	cilium assembly	GO:0042384	55212, 26146, 79925, 54777, 22832	5	4.09836	0.0257051	4.43014	92	206	16792	1	1	1	GOTERM_BP_ALL	.
	GO:BP	cilium organization	GO:0044782	55212, 26146, 79925, 54777, 22832	5	4.09836	0.0349236	4.0203	92	227	16792	1	1	1	GOTERM_BP_ALL	.
	GO:BP	cilium morphogenesis	GO:0060271	55212, 26146, 79925, 54777, 22832	5	4.09836	0.0452792	3.69477	92	247	16792	1	1	1	GOTERM_BP_ALL	.
