## Supplemental Tables 35 and 36 for "Signatures of adaptive evolution in platyrrhine primate genomes"

### Sheet: Table S35 H3a_BM_chart
Table S35 List of DAVID results for all enriched annotation categories for the H3a (across Cebinae) BM gene set including term description and ID, gene hits, and enrichment statistics.
BM Gene Set | All Enriched Annotations | H3a: Across Cebinae
Category	Term Description	Term ID	Entrez ID: Gene Hits	Gene Count	% of total (552)	EASE Score	Fold Enrich.1	List Total (LT)	Pop. Hits (PH)	Pop. Total (PT)	Bonferroni	Benjamini	FDR	Order	DAVID Category ID	.
GO:BP	leucine catabolic process	GO:0006552	64087, 3155, 549, 56922	4	0.724638	0.000189771	29.4596	456	5	16792	0.587828	0.88623	0.88623	1	GOTERM_BP_ALL	.
GO:BP	leucine metabolic process	GO:0006551	64087, 3155, 549, 56922	4	0.724638	0.000637734	21.0426	456	7	16792	0.949165	1	1	1	GOTERM_BP_ALL	.
GO:BP	gonadotropin secretion	GO:0032274	7110, 64111, 3952, 1392, 1081	5	0.905797	0.000747223	11.5077	456	16	16792	0.969525	1	1	1	GOTERM_BP_ALL	.
GO:BP	protein hexamerization	GO:0034214	56652, 116337, 24145, 7415	4	0.724638	0.000999881	18.4123	456	8	16792	0.990644	1	1	1	GOTERM_BP_ALL	.
GO:BP	signal release	GO:0023061	7110, 9971, 23208, 131177, 51738, 7200, 64111, 8573, 594855, 65985, 9324, 8620, 1908, 1392, 388581, 94122, 84958, 94120, 1081, 84258, 3952, 255928, 7849	23	4.16667	0.0023491	2.03109	456	417	16792	0.999983	1	1	1	GOTERM_BP_ALL	.
GO:BP	luteinizing hormone secretion	GO:0032275	7110, 3952, 1392, 1081	4	0.724638	0.00277258	13.3907	456	11	16792	0.999998	1	1	1	GOTERM_BP_ALL	.
GO:BP	calcium ion-regulated exocytosis of neurotransmitter	GO:0048791	23208, 84258, 255928, 94122, 84958, 94120	6	1.08696	0.0038496	5.66532	456	39	16792	1	1	1	1	GOTERM_BP_ALL	.
GO:BP	organelle fusion	GO:0048284	23208, 374986, 84258, 7415, 203062, 255928, 27072, 54471, 94122, 10652, 84958, 94120	12	2.17391	0.00492049	2.71101	456	163	16792	1	1	1	1	GOTERM_BP_ALL	.
GO:BP	regulation of hormone levels	GO:0010817	7110, 9971, 131177, 51738, 7200, 64111, 594855, 65985, 9324, 8620, 1908, 1392, 388581, 83539, 1081, 223, 51144, 2488, 79644, 3169, 27122, 195814, 3952, 7849	24	4.34783	0.00548755	1.86061	456	475	16792	1	1	1	1	GOTERM_BP_ALL	.
GO:BP	membrane fusion	GO:0061025	23208, 374986, 54471, 94122, 84958, 25801, 94120, 84258, 57531, 203062, 255928, 27072, 10652	13	2.35507	0.00597394	2.50638	456	191	16792	1	1	1	1	GOTERM_BP_ALL	.
GO:BP	endocrine hormone secretion	GO:0060986	7110, 51738, 64111, 3952, 1392, 1081	6	1.08696	0.00715693	4.90994	456	45	16792	1	1	1	1	GOTERM_BP_ALL	.
GO:BP	circadian rhythm	GO:0007623	79365, 51738, 8204, 60675, 687, 5971, 8863, 3952, 1392, 56339, 3184, 9099	12	2.17391	0.00730283	2.56916	456	172	16792	1	1	1	1	GOTERM_BP_ALL	.
GO:BP	insulin secretion	GO:0030073	9971, 51738, 131177, 7200, 594855, 65985, 9324, 8620, 3952, 1392, 388581	11	1.99275	0.00814561	2.68258	456	151	16792	1	1	1	1	GOTERM_BP_ALL	.
GO:BP	mitochondrial translational elongation	GO:0070125	51253, 65005, 55037, 85476, 65080, 54998, 90480, 28957	8	1.44928	0.0082268	3.46584	456	85	16792	1	1	1	1	GOTERM_BP_ALL	.
GO:BP	single-organism membrane fusion	GO:0044801	23208, 374986, 84258, 203062, 255928, 27072, 54471, 94122, 10652, 84958, 94120	11	1.99275	0.0101254	2.5966	456	156	16792	1	1	1	1	GOTERM_BP_ALL	.
GO:BP	flavin-containing compound metabolic process	GO:0042726	55312, 80308, 7415	3	0.543478	0.0102225	18.4123	456	6	16792	1	1	1	1	GOTERM_BP_ALL	.
GO:BP	vesicle fusion	GO:0006906	23208, 84258, 203062, 255928, 27072, 94122, 10652, 84958, 94120	9	1.63043	0.0106363	2.98578	456	111	16792	1	1	1	1	GOTERM_BP_ALL	.
GO:BP	coenzyme metabolic process	GO:0006732	64087, 47, 8884, 80308, 3155, 64802, 2194, 51071, 51074, 11319, 80221, 51144, 55312, 8802, 7415, 10400, 60490	17	3.07971	0.0123511	1.98736	456	315	16792	1	1	1	1	GOTERM_BP_ALL	.
GO:BP	sulfur compound metabolic process	GO:0006790	47, 3155, 222537, 2194, 83539, 51074, 63827, 2799, 80221, 51144, 2730, 54102, 8802, 4259, 10331, 10400, 56548, 2936, 7849	19	3.44203	0.0131	1.88082	456	372	16792	1	1	1	1	GOTERM_BP_ALL	.
GO:BP	organelle membrane fusion	GO:0090174	23208, 84258, 203062, 255928, 27072, 94122, 10652, 84958, 94120	9	1.63043	0.0136329	2.85708	456	116	16792	1	1	1	1	GOTERM_BP_ALL	.
GO:BP	branched-chain amino acid catabolic process	GO:0009083	64087, 36, 549, 56922	4	0.724638	0.0138667	7.75254	456	19	16792	1	1	1	1	GOTERM_BP_ALL	.
GO:BP	hormone secretion	GO:0046879	7110, 9971, 131177, 51738, 7200, 64111, 594855, 65985, 9324, 8620, 1908, 1392, 388581, 1081, 3952, 7849	16	2.89855	0.014938	1.99726	456	295	16792	1	1	1	1	GOTERM_BP_ALL	.
GO:BP	cofactor metabolic process	GO:0051186	64087, 47, 8884, 80308, 3155, 64802, 2194, 51071, 51074, 11319, 80221, 51144, 1355, 55312, 8802, 7415, 10400, 56922, 60490	19	3.44203	0.0180485	1.81732	456	385	16792	1	1	1	1	GOTERM_BP_ALL	.
GO:BP	hormone transport	GO:0009914	7110, 9971, 131177, 51738, 7200, 64111, 594855, 65985, 9324, 8620, 1908, 1392, 388581, 1081, 3952, 7849	16	2.89855	0.0200961	1.92547	456	306	16792	1	1	1	1	GOTERM_BP_ALL	.
GO:BP	branched-chain amino acid metabolic process	GO:0009081	64087, 36, 549, 56922	4	0.724638	0.0207598	6.69537	456	22	16792	1	1	1	1	GOTERM_BP_ALL	.
GO:BP	feeding behavior	GO:0007631	51052, 51738, 7200, 8484, 9464, 29105, 3952, 390259	8	1.44928	0.021912	2.86016	456	103	16792	1	1	1	1	GOTERM_BP_ALL	.
GO:BP	response to ether	GO:0045472	257101, 1392, 3184	3	0.543478	0.0232482	12.2749	456	9	16792	1	1	1	1	GOTERM_BP_ALL	.
GO:BP	sulfur compound biosynthetic process	GO:0044272	51074, 63827, 80221, 47, 51144, 2730, 4259, 10331, 56548, 2194, 83539, 222537	12	2.17391	0.0234885	2.16615	456	204	16792	1	1	1	1	GOTERM_BP_ALL	.
GO:BP	glycoprotein metabolic process	GO:0009100	51809, 10195, 145173, 26301, 29954, 222537, 83539, 63827, 5806, 79644, 54344, 56983, 27090, 7415, 9933, 10331, 56548, 26270, 1603	19	3.44203	0.0246262	1.75355	456	399	16792	1	1	1	1	GOTERM_BP_ALL	.
GO:BP	positive regulation of transcription from RNA polymerase II promoter	GO:0045944	9421, 23109, 9464, 8573, 9324, 8631, 121340, 390259, 7480, 1081, 2305, 1997, 2488, 3235, 4666, 4646, 10432, 54617, 5393, 9971, 8484, 8204, 5971, 3175, 3491, 23414, 2118, 10923, 11319, 255743, 466, 1046, 3169, 123169, 5449, 54806, 10664, 10488, 904, 7849	40	7.24638	0.0253365	1.41497	456	1041	16792	1	1	1	1	GOTERM_BP_ALL	.
GO:BP	hormone metabolic process	GO:0042445	223, 51144, 2488, 79644, 3169, 27122, 195814, 3952, 83539, 1081, 7849	11	1.99275	0.0259187	2.23796	456	181	16792	1	1	1	1	GOTERM_BP_ALL	.
GO:BP	endocrine process	GO:0050886	7110, 51738, 64111, 1908, 3952, 1392, 1081	7	1.26812	0.0264276	3.06871	456	84	16792	1	1	1	1	GOTERM_BP_ALL	.
GO:BP	negative regulation of peptide hormone secretion	GO:0090278	51738, 131177, 8620, 3952, 1392	5	0.905797	0.0264622	4.38388	456	42	16792	1	1	1	1	GOTERM_BP_ALL	.
GO:BP	connective tissue development	GO:0061448	9421, 9971, 51738, 9464, 65985, 25884, 7480, 91252, 3491, 3169, 340419, 3952, 285590	13	2.35507	0.027417	2.02847	456	236	16792	1	1	1	1	GOTERM_BP_ALL	.
GO:BP	regulation of behavior	GO:0050795	51738, 7200, 29105, 8863, 1392, 54806	6	1.08696	0.0277922	3.5071	456	63	16792	1	1	1	1	GOTERM_BP_ALL	.
GO:BP	negative regulation of peptide secretion	GO:0002792	51738, 131177, 8620, 3952, 1392	5	0.905797	0.0285719	4.28193	456	43	16792	1	1	1	1	GOTERM_BP_ALL	.
GO:BP	synaptic vesicle exocytosis	GO:0016079	23208, 84258, 594855, 255928, 94122, 84958, 94120	7	1.26812	0.0292393	2.99735	456	86	16792	1	1	1	1	GOTERM_BP_ALL	.
GO:BP	mitochondrial translational termination	GO:0070126	51253, 65005, 55037, 65080, 54998, 90480, 28957	7	1.26812	0.0292393	2.99735	456	86	16792	1	1	1	1	GOTERM_BP_ALL	.
GO:BP	nucleobase-containing compound catabolic process	GO:0034655	5393, 161823, 9125, 6210, 8930, 9349, 2021, 3184, 167153, 23644, 51071, 10128, 53343, 9704, 6832, 7415, 6138, 4116	18	3.26087	0.0301961	1.74432	456	380	16792	1	1	1	1	GOTERM_BP_ALL	.
GO:BP	negative regulation of hormone secretion	GO:0046888	51738, 131177, 64111, 8620, 3952, 1392	6	1.08696	0.0312752	3.39919	456	65	16792	1	1	1	1	GOTERM_BP_ALL	.
GO:BP	peptide transport	GO:0015833	9971, 131177, 51738, 7200, 594855, 65985, 9324, 8620, 1908, 1392, 388581, 51184, 3952, 7849	14	2.53623	0.0313288	1.92367	456	268	16792	1	1	1	1	GOTERM_BP_ALL	.
GO:BP	peptide hormone secretion	GO:0030072	9971, 131177, 51738, 7200, 594855, 65985, 9324, 8620, 1908, 1392, 388581, 3952, 7849	13	2.35507	0.031764	1.98639	456	241	16792	1	1	1	1	GOTERM_BP_ALL	.
GO:BP	translational elongation	GO:0006414	51253, 65005, 55037, 3376, 85476, 65080, 54998, 90480, 28957	9	1.63043	0.0318803	2.43692	456	136	16792	1	1	1	1	GOTERM_BP_ALL	.
GO:BP	glycoprotein biosynthetic process	GO:0009101	51809, 10195, 145173, 26301, 29954, 222537, 83539, 63827, 79644, 54344, 56983, 27090, 7415, 9933, 10331, 56548, 1603	17	3.07971	0.0323351	1.76841	456	354	16792	1	1	1	1	GOTERM_BP_ALL	.
GO:BP	organonitrogen compound metabolic process	GO:1901564	9861, 5184, 285671, 7200, 9464, 8573, 8930, 9349, 65005, 3242, 90480, 222537, 10657, 53343, 65080, 79814, 54998, 10331, 56339, 1537, 4726, 64087, 7299, 9672, 3376, 80308, 1392, 64802, 83539, 3491, 63827, 11319, 2799, 51253, 27090, 51334, 4259, 56548, 7849, 9125, 6210, 131669, 3184, 28957, 1081, 1633, 284439, 2488, 1355, 10715, 85476, 7415, 4666, 60490, 283383, 161823, 9971, 8484, 36, 3155, 55471,…	75	13.587	0.0332984	1.24351	456	2221	16792	1	1	1	1	GOTERM_BP_ALL	.
GO:BP	regulation of gonadotropin secretion	GO:0032276	64111, 3952, 1392	3	0.543478	0.0342732	10.0431	456	11	16792	1	1	1	1	GOTERM_BP_ALL	.
GO:BP	carboxylic acid catabolic process	GO:0046395	64087, 36, 1892, 3155, 131669, 549, 3242, 3952, 5191, 56922, 26061	11	1.99275	0.0389008	2.08799	456	194	16792	1	1	1	1	GOTERM_BP_ALL	.
GO:BP	positive regulation of insulin secretion	GO:0032024	9971, 51738, 7200, 65985, 1392, 388581	6	1.08696	0.0390308	3.20214	456	69	16792	1	1	1	1	GOTERM_BP_ALL	.
GO:BP	positive regulation of hormone secretion	GO:0046887	9971, 51738, 7200, 65985, 1908, 3952, 1392, 388581	8	1.44928	0.0399757	2.51792	456	117	16792	1	1	1	1	GOTERM_BP_ALL	.
GO:BP	cellular protein complex disassembly	GO:0043624	58526, 51253, 11075, 57159, 65005, 55037, 65080, 54998, 90480, 28957, 253725	11	1.99275	0.0400719	2.07728	456	195	16792	1	1	1	1	GOTERM_BP_ALL	.
GO:BP	peptide secretion	GO:0002790	9971, 131177, 51738, 7200, 594855, 65985, 9324, 8620, 1908, 1392, 388581, 3952, 7849	13	2.35507	0.040268	1.91488	456	250	16792	1	1	1	1	GOTERM_BP_ALL	.
GO:BP	aromatic compound catabolic process	GO:0019439	5393, 161823, 9125, 6210, 8930, 9349, 2021, 3242, 3184, 167153, 23644, 51071, 10128, 53343, 9704, 6832, 7415, 6138, 4116	19	3.44203	0.0403807	1.65406	456	423	16792	1	1	1	1	GOTERM_BP_ALL	.
GO:BP	cartilage morphogenesis	GO:0060536	9421, 9464, 340419	3	0.543478	0.0404033	9.20614	456	12	16792	1	1	1	1	GOTERM_BP_ALL	.
GO:BP	single-organism biosynthetic process	GO:0044711	127281, 47, 65985, 10195, 2194, 3613, 1633, 253017, 51144, 1355, 10715, 2488, 27122, 79814, 8802, 7415, 10331, 3952, 60490, 283383, 1537, 161823, 9971, 345275, 7299, 8484, 5298, 80308, 3155, 26301, 64746, 5191, 1392, 83539, 388581, 64802, 3491, 51074, 58526, 51430, 79644, 54344, 55312, 27090, 283652, 4259, 5449, 10400	48	8.69565	0.0406538	1.31909	456	1340	16792	1	1	1	1	GOTERM_BP_ALL	.
GO:BP	cardiac ventricle development	GO:0003231	9421, 9464, 129446, 10277, 4666, 639, 3491, 23414	8	1.44928	0.0415515	2.49658	456	118	16792	1	1	1	1	GOTERM_BP_ALL	.
GO:BP	fatty acid metabolic process	GO:0006631	127281, 36, 47, 219743, 65985, 5191, 2194, 27329, 80221, 253017, 58526, 51144, 1892, 549, 3952, 26061, 4726	17	3.07971	0.041986	1.71043	456	366	16792	1	1	1	1	GOTERM_BP_ALL	.
GO:BP	mitochondrial translation	GO:0032543	51253, 65005, 55037, 85476, 65080, 54998, 90480, 28957	8	1.44928	0.043167	2.4756	456	119	16792	1	1	1	1	GOTERM_BP_ALL	.
GO:BP	negative regulation of secretion by cell	GO:1903531	9971, 23208, 51738, 131177, 7200, 64111, 8620, 3952, 1392, 2615	10	1.81159	0.0435506	2.15348	456	171	16792	1	1	1	1	GOTERM_BP_ALL	.
GO:BP	fatty acid oxidation	GO:0019395	36, 219743, 1892, 549, 3952, 5191, 26061	7	1.26812	0.0442906	2.71339	456	95	16792	1	1	1	1	GOTERM_BP_ALL	.
GO:BP	regulation of hormone secretion	GO:0046883	9971, 131177, 51738, 7200, 64111, 65985, 9324, 8620, 1908, 1392, 388581, 3952, 7849	13	2.35507	0.0445538	1.88472	456	254	16792	1	1	1	1	GOTERM_BP_ALL	.
GO:BP	small molecule metabolic process	GO:0044281	9861, 5184, 47, 8573, 8930, 145173, 3242, 90480, 2194, 27329, 53343, 27122, 1892, 79814, 8802, 3952, 759, 1537, 4726, 64087, 7299, 3376, 80308, 3175, 5191, 1392, 64802, 388581, 11319, 58526, 79644, 51738, 127281, 219743, 65985, 131669, 377677, 3613, 80221, 1633, 253017, 51144, 2488, 1355, 7415, 60490, 283383, 161823, 9971, 8484, 36, 8884, 3155, 55471, 51071, 51074, 2730, 55312, 195814, 549, 10400…	66	11.9565	0.0456367	1.24573	456	1951	16792	1	1	1	1	GOTERM_BP_ALL	.
GO:BP	translational termination	GO:0006415	51253, 65005, 55037, 65080, 54998, 90480, 28957	7	1.26812	0.046213	2.68512	456	96	16792	1	1	1	1	GOTERM_BP_ALL	.
GO:BP	negative regulation of behavior	GO:0048521	51738, 7200, 1392	3	0.543478	0.0469101	8.49798	456	13	16792	1	1	1	1	GOTERM_BP_ALL	.
GO:BP	positive regulation of insulin receptor signaling pathway	GO:0046628	9971, 3952, 388581	3	0.543478	0.0469101	8.49798	456	13	16792	1	1	1	1	GOTERM_BP_ALL	.
GO:BP	lipid oxidation	GO:0034440	36, 219743, 1892, 549, 3952, 5191, 26061	7	1.26812	0.0481865	2.65744	456	97	16792	1	1	1	1	GOTERM_BP_ALL	.
GO:BP	regulation of peptide hormone secretion	GO:0090276	9971, 51738, 131177, 7200, 65985, 9324, 8620, 3952, 1392, 388581, 7849	11	1.99275	0.0488614	2.0053	456	202	16792	1	1	1	1	GOTERM_BP_ALL	.
GO:BP	regulation of insulin secretion	GO:0050796	9971, 51738, 131177, 7200, 65985, 9324, 8620, 3952, 1392, 388581	10	1.81159	0.0491496	2.10426	456	175	16792	1	1	1	1	GOTERM_BP_ALL	.
GO:BP	lipid metabolic process	GO:0006629	127281, 219743, 47, 65985, 374462, 10195, 7480, 2194, 27329, 55344, 80221, 3613, 253017, 51144, 10715, 2488, 2169, 27122, 1892, 3952, 4726, 9971, 345275, 162515, 646486, 9672, 36, 5298, 3155, 26301, 64746, 5191, 1392, 3491, 51052, 58526, 79644, 1200, 54344, 56983, 195814, 27090, 4259, 549, 10400, 26061, 3628	47	8.51449	0.0499972	1.30132	456	1330	16792	1	1	1	1	GOTERM_BP_ALL	.
GO:CC	cytoplasm	GO:0005737	9861, 137868, 8651, 9741, 285671, 7200, 4176, 129446, 65005, 9183, 54471, 222537, 94122, 64838, 94120, 81610, 10657, 2305, 51086, 83479, 56652, 5930, 10652, 4726, 5393, 14, 64168, 11075, 24145, 29954, 167153, 79883, 64718, 2799, 55572, 79644, 27090, 11077, 10420, 51655, 54806, 56548, 197257, 253725, 65268, 10195, 131669, 377677, 372, 28957, 55344, 253017, 284439, 1355, 932, 54810, 9516, 84464, 60…	331	59.9638	8.85675e-05	1.14018	491	10775	18224	0.0491483	0.0503949	0.0503949	2	GOTERM_CC_ALL	.
GO:CC	intracellular	GO:0005622	137868, 285671, 285676, 65005, 9183, 54471, 79894, 10657, 81610, 2305, 56655, 51086, 56652, 5930, 10652, 4726, 64168, 167153, 79883, 2799, 55572, 79644, 27090, 10420, 731220, 10661, 56548, 10664, 253725, 65268, 377677, 55344, 284439, 1355, 932, 57649, 5971, 1130, 55471, 9099, 55591, 57531, 124751, 81620, 10400, 27072, 10641, 285590, 90480, 27286, 146894, 29105, 27289, 57544, 56339, 4646, 64087, 9…	407	73.7319	0.00421559	1.06262	491	14216	18224	0.909621	0.63944	0.63944	2	GOTERM_CC_ALL	.
GO:CC	mitochondrion	GO:0005739	374986, 65005, 26235, 54471, 90480, 100131187, 2194, 56652, 53343, 1892, 65080, 79814, 8802, 54998, 10652, 1537, 4726, 64087, 90353, 6687, 219970, 80308, 80309, 55572, 51253, 6832, 9704, 54602, 27292, 197257, 6210, 53917, 79072, 28957, 80221, 284439, 84269, 1355, 55863, 85476, 79714, 54936, 36, 5298, 23078, 3155, 2021, 64746, 55075, 55471, 10128, 79145, 79863, 666, 1200, 55312, 55037, 7428, 549, …	64	11.5942	0.00551154	1.39731	491	1700	18224	0.956922	0.63944	0.63944	2	GOTERM_CC_ALL	.
GO:CC	mitochondrial matrix	GO:0005759	64087, 36, 65005, 80308, 3155, 90480, 55471, 28957, 10128, 80221, 51253, 56652, 53343, 1892, 8802, 85476, 6832, 549, 56922, 27292, 2936, 54936	22	3.98551	0.00569453	1.9213	491	425	18224	0.961204	0.63944	0.63944	2	GOTERM_CC_ALL	.
GO:CC	intracellular part	GO:0044424	137868, 285671, 285676, 65005, 9183, 54471, 79894, 10657, 81610, 2305, 56655, 51086, 56652, 5930, 10652, 4726, 64168, 167153, 79883, 2799, 55572, 79644, 27090, 10420, 731220, 10661, 56548, 10664, 253725, 65268, 377677, 55344, 284439, 1355, 932, 57649, 5971, 1130, 55471, 9099, 55591, 57531, 81620, 10400, 27072, 10641, 285590, 90480, 27286, 146894, 29105, 27289, 57544, 56339, 4646, 64087, 90353, 21…	397	71.9203	0.00620724	1.06314	491	13860	18224	0.971071	0.63944	0.63944	2	GOTERM_CC_ALL	.
GO:CC	mitochondrial part	GO:0044429	374986, 65005, 26235, 54471, 90480, 28957, 80221, 284439, 84269, 1355, 56652, 53343, 55863, 1892, 8802, 85476, 65080, 54998, 54936, 1537, 4726, 64087, 36, 5298, 6687, 80308, 3155, 55471, 10128, 79145, 55572, 51253, 666, 55037, 6832, 549, 56922, 27292, 10400, 2936, 197257	41	7.42754	0.00674278	1.53713	491	990	18224	0.978712	0.63944	0.63944	2	GOTERM_CC_ALL	.
GO:CC	cytoplasmic part	GO:0044444	9861, 8651, 9741, 285671, 7200, 4176, 129446, 65005, 9183, 54471, 222537, 94122, 64838, 94120, 10657, 56652, 5930, 10652, 4726, 5393, 11075, 24145, 29954, 167153, 64718, 2799, 55572, 79644, 27090, 11077, 51655, 54806, 56548, 197257, 253725, 65268, 10195, 131669, 377677, 372, 28957, 284439, 1355, 932, 9516, 60490, 54936, 7110, 8685, 8682, 36, 5298, 5971, 26301, 64746, 55471, 9099, 55591, 51430, 57…	245	44.3841	0.00845392	1.12403	491	8090	18224	0.992019	0.687183	0.687183	2	GOTERM_CC_ALL	.
GO:CC	intracellular membrane-bounded organelle	GO:0043231	9861, 8651, 9741, 285671, 7200, 4176, 9866, 285676, 65005, 9183, 54471, 222537, 94122, 64838, 94120, 79894, 10657, 2305, 56655, 51086, 83479, 56652, 7799, 5930, 10652, 4726, 5393, 64168, 11075, 24145, 29954, 167153, 64718, 2799, 55572, 79644, 27090, 10420, 731220, 10661, 51655, 56548, 10664, 197257, 253725, 10195, 377677, 372, 28957, 284439, 1355, 9516, 84464, 57649, 54936, 7110, 8685, 36, 8204, …	318	57.6087	0.0312077	1.06959	491	11035	18224	1	1	1	2	GOTERM_CC_ALL	.
GO:CC	cell	GO:0005623	137868, 285671, 92745, 285676, 65005, 9183, 54471, 79894, 10657, 81610, 2305, 56655, 51086, 56652, 5930, 10652, 4726, 64168, 167153, 79883, 2799, 55572, 79644, 27090, 10420, 731220, 10661, 56548, 10664, 27094, 253725, 23704, 65268, 377677, 55344, 2568, 284439, 1355, 932, 57649, 5971, 1130, 55471, 9099, 55591, 55112, 57531, 124751, 81620, 10400, 27072, 10641, 285590, 390431, 90480, 27286, 146894, …	456	82.6087	0.0335925	1.02712	491	16478	18224	1	1	1	2	GOTERM_CC_ALL	.
GO:MF	hydro-lyase activity	GO:0016836	770, 51074, 1892, 131669, 549, 759, 377677, 2194	8	1.44928	0.000540421	5.54931	468	52	16881	0.392171	0.369467	0.369467	3	GOTERM_MF_ALL	.
GO:MF	lyase activity	GO:0016829	47, 3155, 131669, 377677, 2194, 51071, 770, 51074, 53343, 1892, 55862, 549, 759, 60490, 26061	15	2.71739	0.000802316	2.86274	468	189	16881	0.522519	0.369467	0.369467	3	GOTERM_MF_ALL	.
GO:MF	carbon-oxygen lyase activity	GO:0016835	770, 51074, 1892, 131669, 549, 759, 377677, 2194	8	1.44928	0.0040077	3.95293	468	73	16881	0.975239	1	1	3	GOTERM_MF_ALL	.
GO:MF	hormone activity	GO:0005179	51052, 51738, 7200, 2488, 8620, 1908, 3952, 1392, 388581, 1081	10	1.81159	0.00646629	2.98103	468	121	16881	0.997458	1	1	3	GOTERM_MF_ALL	.
GO:MF	SNARE binding	GO:0000149	23208, 84258, 594855, 55610, 203062, 255928, 94122, 10652, 84958, 94120	10	1.81159	0.00878541	2.8402	468	127	16881	0.999705	1	1	3	GOTERM_MF_ALL	.
GO:MF	transcription factor activity, RNA polymerase II core promoter proximal region sequence-specific binding	GO:0000982	9421, 9971, 23109, 9464, 390598, 3175, 390259, 23414, 79365, 2118, 1997, 3169, 1046, 10664, 5449, 10488, 639, 7849	18	3.26087	0.0152748	1.89291	468	343	16881	0.999999	1	1	3	GOTERM_MF_ALL	.
GO:MF	calcium-dependent phospholipid binding	GO:0005544	23208, 84258, 255928, 94122, 84958, 94120	6	1.08696	0.0218685	3.73143	468	58	16881	1	1	1	3	GOTERM_MF_ALL	.
GO:MF	sulfur compound binding	GO:1901681	36, 14, 3155, 64746, 222537, 3491, 27329, 400668, 51144, 340419, 8646, 56339, 7705	13	2.35507	0.0293138	2.01252	468	233	16881	1	1	1	3	GOTERM_MF_ALL	.
GO:MF	clathrin binding	GO:0030276	23208, 84258, 255928, 94122, 84958, 94120	6	1.08696	0.0377693	3.2302	468	67	16881	1	1	1	3	GOTERM_MF_ALL	.
GO:MF	syntaxin binding	GO:0019905	23208, 84258, 594855, 255928, 94122, 84958, 94120	7	1.26812	0.0403954	2.77465	468	91	16881	1	1	1	3	GOTERM_MF_ALL	.
UP keyword	Lyase	NA	47, 3155, 131669, 377677, 2194, 51071, 51074, 53343, 1892, 55862, 549, 759, 60490, 26061	14	2.53623	0.000193386	3.49889	549	150	20581	0.0668964	0.0347129	0.0345195	4	UP_KEYWORDS	.
UP keyword	Transit peptide	NA	65005, 79072, 28957, 80221, 56652, 53343, 1892, 79814, 8802, 85476, 65080, 54936, 1537, 4726, 64087, 36, 80308, 3155, 2021, 55471, 10128, 79863, 51253, 55037, 6832, 549, 56922, 2936, 197257	29	5.25362	0.000582338	2.02828	549	536	20581	0.18823	0.0696865	0.0692983	4	UP_KEYWORDS	.
UP keyword	Mitochondrion	NA	374986, 65005, 79072, 26235, 54471, 90480, 28957, 80221, 284439, 84269, 1355, 56652, 53343, 55863, 1892, 79814, 8802, 85476, 65080, 54998, 54936, 1537, 4726, 64087, 36, 5298, 6687, 80308, 3155, 2021, 64746, 55471, 10128, 79145, 79863, 55572, 51253, 666, 55037, 6832, 549, 10562, 51754, 56922, 10400, 2936, 197257	47	8.51449	0.0023366	1.57457	549	1119	20581	0.567201	0.173931	0.172962	4	UP_KEYWORDS	.
UP keyword	Amidation	NA	51052, 51738, 7200, 64111, 8620, 1392	6	1.08696	0.00667422	4.99842	549	45	20581	0.909044	0.399341	0.397116	4	UP_KEYWORDS	.
UP keyword	DNA replication	NA	4176, 56652, 81620, 3981, 5985, 5930, 11201, 79075	8	1.44928	0.0127673	3.19048	549	94	20581	0.989949	0.654779	0.651131	4	UP_KEYWORDS	.
UP keyword	Biological rhythms	NA	79365, 8204, 60675, 687, 5971, 8863, 56339, 3184, 9099	9	1.63043	0.0187638	2.69915	549	125	20581	0.998865	0.842025	0.837334	4	UP_KEYWORDS	.
UP keyword	Activator	NA	9421, 9125, 8110, 121340, 390259, 2305, 1997, 57106, 7799, 4666, 9971, 7551, 8204, 5971, 3175, 3196, 23414, 2118, 10923, 11319, 466, 3169, 123169, 10661, 5449, 10664, 10488	27	4.8913	0.0315143	1.53129	549	661	20581	0.999989	1	0.997207	4	UP_KEYWORDS	.
UP keyword	Deafness	NA	7299, 374462, 56652, 1908, 1287, 64699, 643226, 5190, 4646, 5191, 9949	11	1.99275	0.0395163	2.08268	549	198	20581	0.999999	1	0.997207	4	UP_KEYWORDS	.
UP keyword	Hormone	NA	51052, 51738, 7200, 2488, 1392, 388581, 1081	7	1.26812	0.0413543	2.76229	549	95	20581	1	1	0.997207	4	UP_KEYWORDS	.
UP keyword	Peroxisome	NA	219743, 3155, 5190, 23334, 5191, 65084, 26061	7	1.26812	0.0450219	2.70533	549	97	20581	1	1	0.997207	4	UP_KEYWORDS	.
UP keyword	Ligase	NA	140739, 64087, 285671, 8634, 65985, 3981, 25809, 3376, 25898, 64718, 80221, 2730, 8802, 5930, 10277, 56922	16	2.89855	0.045405	1.72856	549	347	20581	1	1	0.997207	4	UP_KEYWORDS	.
Kegg pathway	Valine, leucine and isoleucine degradation	hsa00280	64087, 36, 223, 65985, 1892, 3155, 549, 56922	8	1.44928	6.70997e-05	7.6529	153	47	6879	0.0126684	0.0127489	0.0127489	5	KEGG_PATHWAY	.
Kegg pathway	Metabolic pathways	hsa01100	127281, 47, 10195, 131669, 3242, 2194, 56655, 3613, 1633, 51144, 1355, 10715, 1892, 79814, 8802, 10331, 60490, 1537, 4726, 64087, 7299, 36, 51809, 5298, 80308, 3155, 26301, 64802, 51074, 2799, 223, 2730, 54344, 55312, 27090, 549, 56922, 10400, 3628, 1603	40	7.24638	0.00842479	1.47533	153	1219	6879	0.79961	0.800355	0.800355	5	KEGG_PATHWAY	.
Reactome pathway	Mitochondrial translation elongation	R-HSA-5389840	51253, 65005, 55037, 85476, 65080, 54998, 90480, 28957	8	1.44928	0.00387855	3.96331	213	86	9075	0.752194	1	1	6	REACTOME_PATHWAY	.
Reactome pathway	Branched-chain amino acid catabolism	R-HSA-70895	64087, 36, 549, 56922	4	0.724638	0.00923992	8.96961	213	19	9075	0.964298	1	1	6	REACTOME_PATHWAY	.
Reactome pathway	Mitochondrial translation termination	R-HSA-5419276	51253, 65005, 55037, 65080, 54998, 90480, 28957	7	1.26812	0.0151263	3.4679	213	86	9075	0.995797	1	1	6	REACTOME_PATHWAY	.
Reactome pathway	Mitochondrial translation initiation	R-HSA-5368286	51253, 65005, 55037, 65080, 54998, 90480, 28957	7	1.26812	0.0151263	3.4679	213	86	9075	0.995797	1	1	6	REACTOME_PATHWAY	.
Reactome pathway	Androgen biosynthesis	R-HSA-193048	51144, 79644, 1081	3	0.543478	0.0260026	11.6197	213	11	9075	0.999922	1	1	6	REACTOME_PATHWAY	.
Reactome pathway	Biotin transport and metabolism	R-HSA-196780	64087, 8884, 56922	3	0.543478	0.0260026	11.6197	213	11	9075	0.999922	1	1	6	REACTOME_PATHWAY	.
Reactome pathway	Antigen processing: Ubiquitination & Proteasome degradation	R-HSA-983168	140739, 9861, 8651, 26235, 26259, 25898, 92591, 79176, 64718, 57531, 5930, 7428, 4008, 26270	14	2.53623	0.0284225	1.93662	213	308	9075	0.999968	1	1	6	REACTOME_PATHWAY	.
Reactome pathway	Peptide ligand-binding receptors	R-HSA-375276	51052, 51738, 7200, 8484, 60675, 1908, 728	7	1.26812	0.0361212	2.84038	213	105	9075	0.999998	1	1	6	REACTOME_PATHWAY	.
Disease	Acquired Immunodeficiency Syndrome|Disease Progression	NA	53917, 47, 65005, 54471, 2194, 28957, 80221, 284439, 1355, 56652, 1892, 79814, 8802, 85476, 65080, 79714, 54998, 1537, 4726, 64087, 36, 90353, 6687, 3155, 2021, 10128, 79145, 55572, 223, 51253, 55312, 55037, 6832, 549, 56922, 2936, 197257	37	6.7029	0.0173122	1.47478	358	909	12971	0.999995	1	1	7	GAD_DISEASE	.
Disease	Triglycerides	NA	5184, 137868, 8685, 51738, 64111, 286046, 285025, 8204, 10590, 6885, 129446, 1908, 221079, 3155, 3175, 27329, 2169, 51334, 549, 10221, 4008	21	3.80435	0.0183271	1.74112	358	437	12971	0.999998	1	1	7	GAD_DISEASE	.
Disease	Lipids	NA	137868, 10590, 2169, 1908, 9710, 221079, 3175, 10221, 639, 23657	10	1.81159	0.0352135	2.23653	358	162	12971	1	1	1	7	GAD_DISEASE	.
1Fold Enrichment is calculated as (PT/LT)/(PH/Gene Count)

### Sheet: Table S36 H3a_BM_GOclusters
Table S36 List of DAVID GO clusters for the H3a (across Cebinae) BM gene set including cluster enrichment score (ES), term description and ID, gene hits, and enrichment statistics.
BM Gene Set | GO Clusters | H3a: Across Cebinae
Clusters	GO Category	Term Description	Term ID	Entrez ID: Gene Hits	Gene Count	% of total (552)	EASE Score	Fold Enrich.	List Total (LT)	Pop. Hits (PH)	Pop. Total (PT)	Bonferroni	Benjamini	FDR	DAVID Category ID
Cluster 1 (ES: 2.07)	GO:BP	organelle fusion	GO:0048284	23208, 374986, 84258, 7415, 203062, 255928, 27072, 54471, 94122, 10652, 84958, 94120	12	2.17391	0.00492049	2.71101	456	163	16792	1	1	1	GOTERM_BP_ALL	.
	GO:BP	membrane fusion	GO:0061025	23208, 374986, 54471, 94122, 84958, 25801, 94120, 84258, 57531, 203062, 255928, 27072, 10652	13	2.35507	0.00597394	2.50638	456	191	16792	1	1	1	GOTERM_BP_ALL	.
	GO:BP	single-organism membrane fusion	GO:0044801	23208, 374986, 84258, 203062, 255928, 27072, 54471, 94122, 10652, 84958, 94120	11	1.99275	0.0101254	2.5966	456	156	16792	1	1	1	GOTERM_BP_ALL	.
	GO:BP	vesicle fusion	GO:0006906	23208, 84258, 203062, 255928, 27072, 94122, 10652, 84958, 94120	9	1.63043	0.0106363	2.98578	456	111	16792	1	1	1	GOTERM_BP_ALL	.
	GO:BP	organelle membrane fusion	GO:0090174	23208, 84258, 203062, 255928, 27072, 94122, 10652, 84958, 94120	9	1.63043	0.0136329	2.85708	456	116	16792	1	1	1	GOTERM_BP_ALL	.
Cluster 2 (ES: 1.69)	GO:BP	calcium ion-regulated exocytosis of neurotransmitter	GO:0048791	23208, 84258, 255928, 94122, 84958, 94120	6	1.08696	0.0038496	5.66532	456	39	16792	1	1	1	GOTERM_BP_ALL	.
	GO:MF	calcium-dependent phospholipid binding	GO:0005544	23208, 84258, 255928, 94122, 84958, 94120	6	1.08696	0.0218685	3.73143	468	58	16881	1	1	1	GOTERM_MF_ALL	.
	GO:BP	synaptic vesicle exocytosis	GO:0016079	23208, 84258, 594855, 255928, 94122, 84958, 94120	7	1.26812	0.0292393	2.99735	456	86	16792	1	1	1	GOTERM_BP_ALL	.
	GO:MF	clathrin binding	GO:0030276	23208, 84258, 255928, 94122, 84958, 94120	6	1.08696	0.0377693	3.2302	468	67	16881	1	1	1	GOTERM_MF_ALL	.
	GO:MF	syntaxin binding	GO:0019905	23208, 84258, 594855, 255928, 94122, 84958, 94120	7	1.26812	0.0403954	2.77465	468	91	16881	1	1	1	GOTERM_MF_ALL	.
Cluster 3 (ES: 1.56)	GO:BP	mitochondrial translational elongation	GO:0070125	51253, 65005, 55037, 85476, 65080, 54998, 90480, 28957	8	1.44928	0.0082268	3.46584	456	85	16792	1	1	1	GOTERM_BP_ALL	.
	GO:BP	mitochondrial translational termination	GO:0070126	51253, 65005, 55037, 65080, 54998, 90480, 28957	7	1.26812	0.0292393	2.99735	456	86	16792	1	1	1	GOTERM_BP_ALL	.
	GO:BP	translational elongation	GO:0006414	51253, 65005, 55037, 3376, 85476, 65080, 54998, 90480, 28957	9	1.63043	0.0318803	2.43692	456	136	16792	1	1	1	GOTERM_BP_ALL	.
	GO:BP	mitochondrial translation	GO:0032543	51253, 65005, 55037, 85476, 65080, 54998, 90480, 28957	8	1.44928	0.043167	2.4756	456	119	16792	1	1	1	GOTERM_BP_ALL	.
	GO:BP	translational termination	GO:0006415	51253, 65005, 55037, 65080, 54998, 90480, 28957	7	1.26812	0.046213	2.68512	456	96	16792	1	1	1	GOTERM_BP_ALL	.
Cluster 4 (ES: 1.55)	GO:BP	insulin secretion	GO:0030073	9971, 51738, 131177, 7200, 594855, 65985, 9324, 8620, 3952, 1392, 388581	11	1.99275	0.00814561	2.68258	456	151	16792	1	1	1	GOTERM_BP_ALL	.
	GO:BP	hormone secretion	GO:0046879	7110, 9971, 131177, 51738, 7200, 64111, 594855, 65985, 9324, 8620, 1908, 1392, 388581, 1081, 3952, 7849	16	2.89855	0.014938	1.99726	456	295	16792	1	1	1	GOTERM_BP_ALL	.
	GO:BP	hormone transport	GO:0009914	7110, 9971, 131177, 51738, 7200, 64111, 594855, 65985, 9324, 8620, 1908, 1392, 388581, 1081, 3952, 7849	16	2.89855	0.0200961	1.92547	456	306	16792	1	1	1	GOTERM_BP_ALL	.
	GO:BP	peptide transport	GO:0015833	9971, 131177, 51738, 7200, 594855, 65985, 9324, 8620, 1908, 1392, 388581, 51184, 3952, 7849	14	2.53623	0.0313288	1.92367	456	268	16792	1	1	1	GOTERM_BP_ALL	.
	GO:BP	peptide hormone secretion	GO:0030072	9971, 131177, 51738, 7200, 594855, 65985, 9324, 8620, 1908, 1392, 388581, 3952, 7849	13	2.35507	0.031764	1.98639	456	241	16792	1	1	1	GOTERM_BP_ALL	.
	GO:BP	peptide secretion	GO:0002790	9971, 131177, 51738, 7200, 594855, 65985, 9324, 8620, 1908, 1392, 388581, 3952, 7849	13	2.35507	0.040268	1.91488	456	250	16792	1	1	1	GOTERM_BP_ALL	.
	GO:BP	regulation of hormone secretion	GO:0046883	9971, 131177, 51738, 7200, 64111, 65985, 9324, 8620, 1908, 1392, 388581, 3952, 7849	13	2.35507	0.0445538	1.88472	456	254	16792	1	1	1	GOTERM_BP_ALL	.
	GO:BP	regulation of peptide hormone secretion	GO:0090276	9971, 51738, 131177, 7200, 65985, 9324, 8620, 3952, 1392, 388581, 7849	11	1.99275	0.0488614	2.0053	456	202	16792	1	1	1	GOTERM_BP_ALL	.
	GO:BP	regulation of insulin secretion	GO:0050796	9971, 51738, 131177, 7200, 65985, 9324, 8620, 3952, 1392, 388581	10	1.81159	0.0491496	2.10426	456	175	16792	1	1	1	GOTERM_BP_ALL	.
Cluster 5 (ES: 1.54)	GO:BP	negative regulation of peptide hormone secretion	GO:0090278	51738, 131177, 8620, 3952, 1392	5	0.905797	0.0264622	4.38388	456	42	16792	1	1	1	GOTERM_BP_ALL	.
	GO:BP	negative regulation of peptide secretion	GO:0002792	51738, 131177, 8620, 3952, 1392	5	0.905797	0.0285719	4.28193	456	43	16792	1	1	1	GOTERM_BP_ALL	.
	GO:BP	negative regulation of hormone secretion	GO:0046888	51738, 131177, 64111, 8620, 3952, 1392	6	1.08696	0.0312752	3.39919	456	65	16792	1	1	1	GOTERM_BP_ALL	.
